# The interplay between temperature and growth phase shapes the transcriptional landscape of *Pseudomonas aeruginosa*

**DOI:** 10.1101/2024.06.27.601069

**Authors:** Rachel E. Robinson, Michael J. Gebhardt, Joanna B. Goldberg

## Abstract

*Pseudomonas aeruginosa* is a highly versatile bacterium capable of surviving and often thriving in stressful environmental conditions. Here we report the effect of two environmental conditions, temperature and growth phase, on the *P. aeruginosa* PAO1 transcriptome. As *P. aeruginosa* is well-known for its growth phase dependent phenotypes and gene regulation, our goal was to determine how temperature altered global gene expression at exponential versus stationary phase and to characterize how growth phase affects thermoregulation. To do this, we grew PAO1 in parallel at 25°C and 37°C and sampled the same populations first at exponential phase and then again at stationary phase and assessed gene expression by RNA-sequencing. We found that temperature regulated hundreds of genes at, and unique to, exponential and stationary phase. We also grew PAO1 and an isogenic Δ*lasR* mutant at 25°C and 37°C and sampled populations at stationary phase to define LasR-regulated genes at each temperature by RNA-sequencing. LasR regulated most of its target genes similarly at 25°C and 37°C, although we identified a subset of genes whose regulation by LasR was affected by temperature. This work provides a comprehensive thermoregulon for PAO1 at two distinct growth phases, as well as growth phase transcriptomics at two temperatures, and expands our understanding of quorum sensing regulation under different environmental conditions that *P. aeruginosa* encounters.

**IMPORTANCE:** *Pseudomonas aeruginosa* is a highly adaptable opportunistic pathogen with a repertoire of mechanisms for surviving in diverse and often challenging environments yet is most often studied at 37°C as the optimum temperature for growth. To better understand how this bacterium survives in the environment versus the human body, we performed transcriptomics on *P. aeruginosa* grown at 25°C and 37°C. At each temperature, we examined both exponential and stationary phases. We also determined the LasRI quorum sensing regulon at 37°C compared to 25°C using a Δ*lasR* mutant, which uncovered a suite of previously unrecognized LasR-regulated genes. Our work provides a comprehensive transcriptomic resource for thermoregulation of *P. aeruginosa* at two growth phases, as well as growth phase and LasR regulation at two temperatures.
