## Supplementary material for "The interplay between temperature and growth phase shapes the transcriptional landscape of *Pseudomonas aeruginosa*": Data Set S1

### Sheet: Sheet3
Thermoregulated (37°C/25°C) Genes at Exponential Phase
name	PA_locus	description	log2FoldChange	padj
norC	PA0523	nitric-oxide reductase subunit C	5.56506	7.55447e-08
nirM	PA0518	cytochrome c-551 precursor	5.46566	3.69807e-10
nirF	PA0516	heme d1 biosynthesis protein NirF	5.36599	4.52633e-35
narK2	PA3876	nitrite extrusion protein 2	5.35519	1.63949e-61
nirC	PA0517	probable c-type cytochrome precursor	5.34663	2.67506e-10
nosR	PA3391	regulatory protein NosR	5.04897	4.92037e-08
nirJ	PA0511	heme d1 biosynthesis protein NirJ	5.01644	8.72919e-17
nirD	PA0515	probable transcriptional regulator	4.97281	2.68089e-23
norB	PA0524	nitric-oxide reductase subunit B	4.84752	7.70221e-06
narG	PA3875	respiratory nitrate reductase alpha chain	4.82034	2.36979e-53
nirG	PA0513	NirG	4.8164	5.74135e-15
ccoQ2	PA1555.1	Cytochrome c oxidase, cbb3-type, CcoQ subunit	4.65597	9.81512e-47
narK1	PA3877	nitrite extrusion protein 1	4.6465	5.65242e-69
nirS	PA0519	nitrite reductase precursor	4.64074	1.21077e-06
ccoP2	PA1555	Cytochrome c oxidase, cbb3-type, CcoP subunit	4.60805	4.76088e-40
arcB	PA5172	ornithine carbamoyltransferase, catabolic	4.49238	2.72346e-52
ccoO2	PA1556	Cytochrome c oxidase, cbb3-type, CcoO subunit	4.46691	2.49281e-41
nirL	PA0514	heme d1 biosynthesis protein NirL	4.44812	2.02254e-19
nosZ	PA3392	nitrous-oxide reductase precursor	4.40802	0.0072725
arcA	PA5171	arginine deiminase	4.33422	3.48049e-33
nirE	PA0510	NirE	4.09384	9.65332e-13
nirH	PA0512	NirH	4.08219	7.38536e-11
arcC	PA5173	carbamate kinase	3.88878	2.33252e-41
	PA0141	conserved hypothetical protein	3.86193	3.1562e-40
ccpR	PA4587	cytochrome c551 peroxidase precursor	3.77002	9.90667e-25
norD	PA0525	probable dinitrification protein NorD	3.74345	0.000574809
ccoN2	PA1557	Cytochrome c oxidase, cbb3-type, CcoN subunit	3.69399	1.90068e-43
	PA2662	conserved hypothetical protein	3.67924	1.4106e-06
	PA0445	probable transposase	3.65797	7.57041e-08
	PA3911	conserved hypothetical protein	3.56958	6.28651e-33
nrdD	PA1920	class III (anaerobic) ribonucleoside-triphosphate reductase subunit, NrdD	3.44658	1.28625e-24
nirN	PA0509	NirN	3.36764	2.388e-10
ppyR	PA2663	psl and pyoverdine operon regulator, PpyR	3.31645	6.03658e-08
	PA1746	hypothetical protein	3.31075	4.02039e-73
cgrC	PA2126	cupA gene regulator C, CgrC	3.27384	1.28166e-24
cgrB	PA2126.1	cupA gene regulator B, CgrB	3.2646	5.99635e-47
adhA	PA5427	alcohol dehydrogenase	3.24042	5.67592e-41
	PA0526	hypothetical protein	3.17526	5.24388e-07
moaB1	PA3915	molybdopterin biosynthetic protein B1	3.17253	2.27372e-42
moeA1	PA3914	molybdenum cofactor biosynthetic protein A1	3.16662	1.77477e-44
nrdG	PA1919	class III (anaerobic) ribonucleoside-triphosphate reductase activating protein, 'activase', NrdG	3.12438	4.27508e-09
	PA0459	probable ClpA/B protease ATP binding subunit	3.0036	3.84493e-91
	PA4571	probable cytochrome c	2.9607	2.10334e-45
nrdJb	PA5496	class II (cobalamin-dependent) ribonucleotide-diphosphate reductase subunit, NrdJb	2.94805	1.02527e-38
	PA1429	probable cation-transporting P-type ATPase	2.94242	3.58707e-42
	PA3912	conserved hypothetical protein	2.93828	6.23869e-37
fhp	PA2664	flavohemoprotein	2.77163	8.75478e-14
oprG	PA4067	Outer membrane protein OprG precursor	2.75477	3.09241e-35
	PA2176	hypothetical protein	2.7126	2.1749e-54
narL	PA3879	two-component response regulator NarL	2.69979	2.13468e-201
katA	PA4236	catalase	2.6933	2.29644e-54
narJ	PA3873	respiratory nitrate reductase delta chain	2.65371	1.08588e-13
	PA5027	hypothetical protein	2.64637	1.52056e-42
arcD	PA5170	arginine/ornithine antiporter	2.64299	2.77602e-72
	PA3613	hypothetical protein	2.62874	2.95923e-54
	PA3309	conserved hypothetical protein	2.60244	9.47974e-29
nirP	PA0522	hypothetical protein	2.60184	6.85761e-05
cgrA	PA2127	cupA gene regulator A, CgrA	2.57482	3.75744e-120
rfaD	PA3337	ADP-L-glycero-D-mannoheptose 6-epimerase	2.57095	1.01282e-66
azu	PA4922	azurin precursor	2.55074	1.49599e-29
narH	PA3874	respiratory nitrate reductase beta chain	2.53885	9.11365e-17
	PA3458	probable transcriptional regulator	2.53071	2.57637e-52
narI	PA3872	respiratory nitrate reductase gamma chain	2.5218	1.05928e-10
ackA	PA0836	acetate kinase	2.51525	3.29162e-53
hcnC	PA2195	hydrogen cyanide synthase HcnC	2.51325	3.87131e-58
nrdJa	PA5497	class II (cobalamin-dependent) ribonucleotide-diphosphate reductase subunit, NrdJa	2.50578	5.3478e-29
	PA4610	hypothetical protein	2.47674	1.9179e-27
	PA1219	hypothetical protein	2.45136	1.61811e-18
	PA4611	hypothetical protein	2.4391	6.25099e-47
nirO	PA0521	probable cytochrome c oxidase subunit	2.43146	2.7572e-05
hcnB	PA2194	hydrogen cyanide synthase HcnB	2.43019	2.45827e-30
narX	PA3878	two-component sensor NarX	2.41782	1.28768e-140
	PA0545	hypothetical protein	2.4063	3.3276e-52
	PA1197	hypothetical protein	2.37482	1.74459e-44
	PA5475	hypothetical protein	2.33812	3.01997e-52
	PA4357	conserved hypothetical protein	2.33637	9.17718e-38
	PA3431	conserved hypothetical protein	2.31154	1.16602e-64
	PA2026	conserved hypothetical protein	2.31122	1.5586e-79
	PA3465	conserved hypothetical protein	2.30237	1.17617e-111
ddaR	PA1196	transcriptional regulator DdaR	2.28908	9.69601e-163
	PA2168	hypothetical protein	2.28484	6.17199e-43
	PA2179	hypothetical protein	2.27618	3.54809e-14
	PA3839	probable sodium:sulfate symporter	2.27405	4.19037e-145
	PA3880	conserved hypothetical protein	2.25494	3.46189e-63
	PA3432	hypothetical protein	2.24017	2.73381e-59
	PA3614	hypothetical protein	2.21972	7.57498e-49
	PA4352	conserved hypothetical protein	2.21027	8.12101e-22
feoB	PA4358	FeoB	2.20988	2.27053e-27
	PA0713	hypothetical protein	2.20266	1.52154e-66
	PA2754	conserved hypothetical protein	2.1857	4.78099e-74
nosD	PA3393	NosD protein	2.14735	0.00865347
	PA1789	hypothetical protein	2.14051	4.83604e-54
	PA0697	hypothetical protein	2.13121	0.00230755
nirQ	PA0520	regulatory protein NirQ	2.09818	4.30573e-06
	PA2753	hypothetical protein	2.08467	1.41011e-26
	PA5231	probable ATP-binding/permease fusion ABC transporter	2.04599	3.62968e-36
	PA2381	hypothetical protein	2.03993	2.66355e-131
hemN	PA1546	oxygen-independent coproporphyrinogen III oxidase	2.0317	2.77525e-37
	PA5230	probable permease of ABC transporter	2.03082	9.40915e-34
phzC1	PA4212	phenazine biosynthesis protein PhzC	2.02822	2.77229e-98
	PA3572	hypothetical protein	2.00861	1.18894e-32
	PA4507	hypothetical protein	1.99106	1.36903e-08
	PA1123	hypothetical protein	1.98286	1.12153e-25
dps	PA0962	DNA-binding protein from starved cells, Dps	1.96806	1.44953e-22
	PA1220	hypothetical protein	1.96101	1.21896e-44
	PA2501	hypothetical protein	1.95661	4.8076e-26
	PA0842	probable glycosyl transferase	1.95311	1.3498e-05
	PA5207	probable phosphate transporter	1.94185	3.61129e-31
pta	PA0835	phosphate acetyltransferase	1.92046	4.04967e-30
	PA4577	hypothetical protein	1.89916	1.10431e-35
phzA2	PA1899	probable phenazine biosynthesis protein	1.89855	1.5923e-218
	PA3502	hypothetical protein	1.88997	0.0232801
algE	PA3544	Alginate production outer membrane protein AlgE precursor	1.88503	3.33177e-05
pcnA	PA4918	nicotinamidase, PcnA	1.87824	3.22237e-38
	PA5440	probable peptidase	1.87453	8.01648e-141
	PA3615	hypothetical protein	1.86427	8.35837e-29
	PA0200	hypothetical protein	1.86085	6.18251e-11
fapD	PA1953	FapD	1.85164	0.0357229
	PA3054	putative carboxypeptidase	1.84798	3.49717e-12
	PA5208	conserved hypothetical protein	1.83808	7.92702e-66
esrC	PA4596	EsrC	1.83705	1.35837e-30
nadE	PA4920	NH3-dependent NAD synthetase	1.82464	1.29814e-77
ldh	PA3418	leucine dehydrogenase	1.8153	0
lhpG	PA1253	alpha-ketoglutaric semialdehyde dehydrogenase, LhpG	1.8138	0.000183283
nadD2	PA4917	nicotinate mononucleotide adenylyltransferase NadD2	1.80718	1.42067e-38
nrtR	PA4916	Nudix-related transcriptional regulator NrtR	1.80367	7.91074e-27
	PA3971	hypothetical protein	1.80348	1.42664e-13
	PA4328	hypothetical protein	1.79601	4.60963e-34
	PA2575	hypothetical protein	1.785	1.68615e-48
olsA	PA4351	OlsA	1.7702	0.00277269
	PA0529	conserved hypothetical protein	1.76802	1.57348e-18
	PA0479	probable transcriptional regulator	1.76291	2.2354e-24
pncB1	PA4919	nicotinate phosphoribosyltransferase	1.74935	7.86066e-56
	PA3859	carboxylesterase	1.73615	1.80875e-40
	PA1076	hypothetical protein	1.72119	1.43265e-30
	PA3972	probable acyl-CoA dehydrogenase	1.71901	7.55836e-48
dnr	PA0527	transcriptional regulator Dnr	1.70611	1.04989e-74
xylZ	PA2516	toluate 1,2-dioxygenase electron transfer component	1.69371	0.0283031
	PA2119	alcohol dehydrogenase (Zn-dependent)	1.68191	5.41029e-45
pauB3	PA2776	FAD-dependent oxidoreductase	1.66996	9.24285e-15
	PA4980	probable enoyl-CoA hydratase/isomerase	1.66278	8.71087e-32
	PA0786	probable transporter	1.66185	0.000650227
	PA4347	hypothetical protein	1.65299	1.43719e-19
mhr	PA1673	microoxic hemerythrin, Mhr	1.64867	1.89732e-89
	PA0499	probable pili assembly chaperone	1.64348	3.759e-05
	PA2566.1	Uncharacterized protein	1.64177	1.26444e-05
	PA3871	probable peptidyl-prolyl cis-trans isomerase, PpiC-type	1.64072	0.000941889
	PA3278	hypothetical protein	1.63384	2.57833e-97
eddA	PA3910	Extracelullar DNA degradation protein, EddA	1.61578	4.93876e-07
	PA4359	conserved hypothetical protein	1.60849	3.1839e-13
dht	PA0441	dihydropyrimidinase	1.6032	5.16519e-14
	PA3913	probable protease	1.59558	3.27742e-22
	PA4335	hypothetical protein	1.59362	4.31791e-13
pauA6	PA5522	Glutamylpolyamine synthetase	1.59045	1.79574e-31
eraS	PA1979	sensor kinase, EraS	1.57845	0.00013467
lasI	PA1432	autoinducer synthesis protein LasI	1.5777	5.22397e-39
	PA4173	conserved hypothetical protein	1.56605	0.022105
ftnA	PA4235	bacterial ferritin	1.56388	4.10427e-60
	PA0531	probable glutamine amidotransferase	1.56339	5.46183e-05
	PA0295	probable periplasmic polyamine binding protein	1.55797	4.58988e-38
	PA1604	hypothetical protein	1.55525	1.47638e-12
	PA3419	hypothetical protein	1.55195	5.56892e-20
	PA1333	hypothetical protein	1.55099	8.96287e-50
gloA2	PA0710	lactoylglutathione lyase	1.54789	9.25722e-06
	PA4155	hypothetical protein	1.54346	0.0115477
	PA1647	probable sulfate transporter	1.53895	1.16721e-31
	PA4346	hypothetical protein	1.53732	8.037e-25
clpB	PA4542	ClpB protein	1.53289	1.51221e-39
choE	PA4921	cholinesterase, ChoE	1.52773	5.15354e-138
eraR	PA1980	response regulator EraR	1.51577	5.83546e-11
	PA4336	conserved hypothetical protein	1.5074	5.82397e-19
	PA1050	conserved hypothetical protein	1.50643	4.59971e-18
	PA4908	hypothetical protein	1.49991	4.13777e-06
	PA2046	hypothetical protein	1.4914	8.29682e-29
	PA0700	hypothetical protein	1.48926	0.000866219
	PA3512	probable permease of ABC transporter	1.48382	1.29444e-05
	PA4912	branched chain amino acid ABC transporter membrane protein	1.4815	0.000102539
	PA3919	conserved hypothetical protein	1.47848	4.74274e-88
	PA5232	conserved hypothetical protein	1.47775	1.87611e-51
ptsN	PA4464	nitrogen regulatory IIA protein	1.47577	7.53036e-25
	PA1517	conserved hypothetical protein	1.47391	7.09122e-07
	PA1513	hypothetical protein	1.47323	1.83411e-22
	PA1921	hypothetical protein	1.47281	2.0332e-22
	PA3375	probable ATP-binding component of ABC transporter	1.46643	0.0474681
	PA1238	probable outer membrane component of multidrug efflux pump	1.45288	0.00477317
	PA1743	hypothetical protein	1.4492	1.40919e-06
dctA	PA1183	C4-dicarboxylate transport protein	1.4434	2.53819e-27
	PA2024	probable ring-cleaving dioxygenase	1.4215	2.73115e-166
	PA0497	hypothetical protein	1.41719	4.66294e-06
	PA3973	probable transcriptional regulator	1.41102	6.36877e-58
	PA3598	conserved hypothetical protein	1.41064	4.40187e-06
	PA1922	probable TonB-dependent receptor	1.40983	0.00140486
rbsB	PA1946	binding protein component precursor of ABC ribose transporter	1.40896	1.32057e-26
	PA0530	probable class III pyridoxal phosphate-dependent aminotransferase	1.40886	1.1875e-07
aer	PA1561	aerotaxis receptor Aer	1.40797	5.20378e-29
pdxH	PA1049	pyridoxine 5'-phosphate oxidase	1.40605	1.96697e-27
	PA3503	hypothetical protein	1.40241	0.0234701
	PA2139	hypothetical protein	1.40221	0.000523263
	PA3597	probable amino acid permease	1.39203	0.000594208
	PA3596	probable methylated-DNA--protein-cysteine methyltransferase	1.39009	7.70674e-21
	PA3670	hypothetical protein	1.38935	7.5275e-25
	PA1942	hypothetical protein	1.37874	1.73334e-35
lldA	PA2382	L-lactate dehydrogenase	1.36642	6.02378e-16
	PA1138	probable transcriptional regulator	1.36522	3.29813e-10
fdnG	PA4812	formate dehydrogenase-O, major subunit	1.36347	2.36926e-21
	PA4345	hypothetical protein	1.35392	1.66939e-69
	PA3378	conserved hypothetical protein	1.35107	0.00917669
	PA1516	hypothetical protein	1.34889	3.81238e-10
hcp3	PA2367	Hcp3	1.3466	6.95662e-22
	PA3430	probable aldolase	1.33865	2.99336e-55
	PA4463	conserved hypothetical protein	1.33593	1.96641e-22
	PA1864	probable transcriptional regulator	1.33338	0.000247173
fdnH	PA4811	nitrate-inducible formate dehydrogenase, beta subunit	1.33279	4.54926e-11
	PA4344	probable hydrolase	1.33205	1.69242e-78
	PA5523	probable aminotransferase	1.32269	9.03442e-12
	PA0214	probable acyl transferase	1.32181	6.05975e-18
	PA1143	hypothetical protein	1.32048	0.0309562
	PA5436	probable biotin carboxylase subunit of a transcarboxylase	1.31481	6.01916e-47
	PA0147	probable oxidoreductase	1.31219	2.14159e-09
kdpC	PA1635	potassium-transporting ATPase, C chain	1.30799	5.1495e-13
	PA0221	probable aminotransferase	1.30328	0.00230307
	PA4142	probable secretion protein	1.29962	1.24052e-170
	PA5435	probable transcarboxylase subunit	1.29613	3.62653e-28
	PA2805	hypothetical protein	1.29359	3.26035e-29
	PA5494	hypothetical protein	1.2901	2.89249e-25
	PA2137	hypothetical protein	1.28736	1.13611e-24
	PA0276	hypothetical protein	1.28622	1.52409e-14
alc	PA1515	allantoicase	1.28428	1.41719e-25
	PA0830	hypothetical protein	1.27941	1.17189e-48
exoS	PA3841	exoenzyme S	1.27818	4.40547e-18
	PA3513	hypothetical protein	1.27729	0.0221202
pfpI	PA0355	protease PfpI	1.26971	4.84048e-104
	PA4881	hypothetical protein	1.26034	5.34035e-06
atuC	PA2888	geranyl-CoA carboxylase, beta-subunit	1.25403	2.24496e-17
	PA1514	ureidoglycolate hydrolaseYbbT	1.25247	2.2264e-08
mexH	PA4206	probable Resistance-Nodulation-Cell Division (RND) efflux membrane fusion protein precursor	1.24886	1.35079e-09
	PA0442	hypothetical protein	1.2469	2.40773e-06
	PA3324	probable short-chain dehydrogenase	1.2457	1.34425e-22
	PA1541	probable drug efflux transporter	1.24159	4.90892e-10
mexI	PA4207	probable Resistance-Nodulation-Cell Division (RND) efflux transporter	1.24114	2.13517e-09
	PA0181	probable transcriptional regulator	1.23976	1.31989e-32
	PA0179	probable two-component response regulator	1.23703	2.14732e-187
	PA0983	conserved hypothetical protein	1.23629	7.61655e-102
	PA1316	probable major facilitator superfamily (MFS) transporter	1.23315	3.59967e-05
	PA4796	hypothetical protein	1.23301	5.00813e-12
cdhR	PA5389	CdhR, transcriptional regulator	1.23214	3.87605e-09
	PA4152	probable hydrolase	1.23176	3.64643e-09
	PA1127	probable oxidoreductase	1.22997	3.93082e-10
fvbA	PA4156	FvbA	1.22941	1.06251e-05
dppC	PA4504	dipeptide ABC transporter permease DppC	1.22646	5.42012e-06
pauC	PA5312	Aldehyde dehydrogenase	1.22574	3.76652e-08
	PA5546	conserved hypothetical protein	1.22446	2.63646e-238
	PA4141	hypothetical protein	1.22134	5.54806e-129
	PA3662	hypothetical protein	1.21969	7.12884e-06
	PA1332	hypothetical protein	1.21924	1.02599e-41
	PA1223	probable transcriptional regulator	1.21779	3.2325e-14
sppB	PA2059	ABC transporter permease, SppB	1.21768	0.000397789
	PA0112	hypothetical protein	1.21652	1.11007e-31
	PA4683	hypothetical protein	1.21403	2.06031e-29
	PA3057	hypothetical protein	1.21112	0.0010451
	PA2567	hypothetical protein	1.21081	5.5698e-15
	PA0507	probable acyl-CoA dehydrogenase	1.20789	1.74256e-09
	PA2220	probable transcriptional regulator	1.20664	8.05888e-10
pauD2	PA1742	Glutamine amidotransferase class I	1.20587	2.86779e-10
	PA2577	probable transcriptional regulator	1.19818	2.26904e-05
	PA4469	hypothetical protein	1.19653	0.000596275
gbcA	PA5410	GbcA	1.196	1.35833e-20
cheR2	PA0175	CheR2	1.19549	2.03242e-91
lip3	PA2364	Lip3	1.18958	4.33051e-92
	PA3671	probable permease of ABC transporter	1.18847	3.52718e-09
	PA4349	hypothetical protein	1.1776	1.40452e-09
	PA4915	probable chemotaxis transducer	1.17644	1.36069e-299
	PA0098	hypothetical protein	1.17605	0.0215593
	PA1403	probable transcriptional regulator	1.17559	2.92976e-17
lpd3	PA4829	dihydrolipoamide dehydrogenase 3	1.17549	3.31129e-65
bsrA	PA2121	LysR-type transcriptional regulator, BsrA	1.1752	9.04912e-12
	PA4979	probable acyl-CoA dehydrogenase	1.17504	3.54646e-06
	PA2546	probable ring-cleaving dioxygenase	1.17362	1.4902e-05
	PA0446	conserved hypothetical protein	1.17114	4.65885e-126
	PA1607	putative DNA-binding protein	1.17094	2.80367e-28
	PA1350	hypothetical protein	1.16977	5.23951e-64
cupA2	PA2129	chaperone CupA2	1.16843	2.60059e-05
	PA4170	hypothetical protein	1.16059	4.51245e-16
betI	PA5374	transcriptional regulator BetI	1.15815	8.59356e-12
	PA2173	hypothetical protein	1.15755	3.12396e-61
	PA1935	hypothetical protein	1.15705	1.66548e-07
	PA2178	hypothetical protein	1.1555	1.34598e-50
	PA0118	hypothetical protein	1.15522	2.43758e-11
cupB5	PA4082	adhesive protein CupB5	1.15196	3.38571e-09
	PA3865	putative periplasmic lysine-, arginine-, ornithine-binding protein	1.15136	4.97239e-12
glpQ	PA0347	glycerophosphoryl diester phosphodiesterase, periplasmic	1.1462	4.58376e-10
kdpF	PA1632	KdpF protein	1.14467	1.55887e-10
	PA0109	hypothetical protein	1.1409	1.58039e-288
	PA2578	probable acetyltransferase	1.14084	9.48999e-17
	PA3688	hypothetical protein	1.13576	0
	PA4978	hypothetical protein	1.13493	3.44993e-05
	PA2218	hypothetical protein	1.13483	1.19756e-08
	PA0714	hypothetical protein	1.13248	7.08873e-51
amiA	PA5538	N-acetylmuramoyl-L-alanine amidase	1.13229	0.00154699
	PA4108	cyclic di-GMP phosphodiesterase	1.13085	5.37863e-48
xdhB	PA1523	xanthine dehydrogenase	1.13034	6.24934e-40
	PA2867	probable chemotaxis transducer	1.1274	7.08572e-40
	PA2184	conserved hypothetical protein	1.12594	3.65962e-144
kdpB	PA1634	potassium-transporting ATPase, B chain	1.12395	1.41379e-28
	PA1135	conserved hypothetical protein	1.12133	1.77932e-87
	PA0709	hypothetical protein	1.11852	1.14682e-14
	PA4910	branched chain amino acid ABC transporter ATP binding protein	1.11708	5.21979e-11
hsiH3	PA2370	HsiH3	1.11601	1.56043e-18
	PA1225	FAD-dependent NADPH:quinone reductase	1.11377	1.01182e-14
	PA3274	hypothetical protein	1.11333	3.98546e-84
thrB	PA5495	homoserine kinase	1.10876	2.98742e-52
	PA3037	hypothetical protein	1.10625	1.21381e-06
mexG	PA4205	hypothetical protein	1.10548	8.42049e-09
	PA0121	hypothetical protein	1.10215	0.00604856
	PA3277	probable short-chain dehydrogenase	1.10155	4.82028e-20
	PA4434	probable oxidoreductase	1.0991	4.6631e-18
	PA3123	RidA subfamily protein	1.09646	2.33624e-151
	PA3018	hypothetical protein	1.09515	3.67448e-171
atuE	PA2890	putative isohexenylglutaconyl-CoA hydratase	1.09514	2.56054e-07
	PA3882	hypothetical protein	1.09458	5.69164e-07
pfeA	PA2688	Ferric enterobactin receptor, outer membrane protein PfeA precursor	1.09262	1.70655e-07
	PA0918	cytochrome b561	1.09229	4.13673e-09
	PA3669	hypothetical protein	1.09223	7.1859e-46
aguR	PA0294	transcriptional regulator AguR	1.08956	6.65655e-15
	PA2315	hypothetical protein	1.08426	0.00326317
	PA5521	probable short-chain dehydrogenase	1.0838	1.47273e-55
	PA3342	hypothetical protein	1.08321	1.35767e-52
	PA4188	conserved hypothetical protein	1.08307	0.00566304
aruH	PA4976	Arginine:Pyruvate Transaminas, AruH	1.08195	1.36628e-18
	PA1628	probable 3-hydroxyacyl-CoA dehydrogenase	1.07938	5.88684e-05
prtN	PA0610	transcriptional regulator PrtN	1.07934	1.84603e-34
hemF	PA0024	coproporphyrinogen III oxidase, aerobic	1.07928	2.4276e-90
metY	PA5025	homocysteine synthase	1.07682	1.67955e-14
czcA	PA2520	Resistance-Nodulation-Cell Division (RND) divalent metal cation efflux transporter CzcA	1.07644	5.27328e-09
alg44	PA3542	alginate biosynthesis protein Alg44	1.07567	0.0198659
	PA2120	hypothetical protein	1.07308	4.60271e-09
	PA5381	hypothetical protein	1.07043	4.46645e-10
	PA2223	hypothetical protein	1.06959	8.24561e-63
	PA2675	probable type II secretion system protein	1.06879	0.0022893
hcnA	PA2193	hydrogen cyanide synthase HcnA	1.06863	1.74165e-24
	PA0164	probable gamma-glutamyltranspeptidase	1.06262	3.12437e-40
	PA4682	hypothetical protein	1.06114	1.13209e-42
	PA2576	hypothetical protein	1.06103	2.16677e-14
xdhA	PA1524	xanthine dehydrogenase	1.0598	2.91046e-24
	PA2142	probable short-chain dehydrogenase	1.05947	1.00571e-30
	PA0747	probable aldehyde dehydrogenase	1.05642	1.13446e-128
	PA4348	conserved hypothetical protein	1.05504	4.75994e-20
amaR	PA4914	transcriptional regulator, AmaR	1.05475	3.37088e-09
atuB	PA2887	AtuB	1.05334	3.90003e-06
hsiJ3	PA2363	HsiJ3	1.05228	3.09987e-59
ureA	PA4865	urease gamma subunit	1.0521	1.64692e-29
	PA0111	hypothetical protein	1.04892	6.67422e-52
	PA1106	hypothetical protein	1.04617	3.80756e-41
aroE	PA0025	shikimate dehydrogenase	1.04576	1.84487e-66
	PA4880	probable bacterioferritin	1.04372	5.79428e-48
	PA0480	probable hydrolase	1.04314	0.0155644
	PA4153	2,3-butanediol dehydrogenase	1.04261	4.25095e-13
	PA0708	probable transcriptional regulator	1.04252	5.76053e-15
moaA1	PA3870	molybdopterin biosynthetic protein A1	1.04238	0.0451858
	PA2504	TUDOR-like domain containing protein	1.03618	1.08038e-249
	PA3341	probable transcriptional regulator	1.0335	3.97263e-43
	PA2136	hypothetical protein	1.03299	9.76457e-07
	PA4582	conserved hypothetical protein	1.03216	4.85483e-30
qslA	PA1244	QslA	1.03068	1.10669e-80
	PA3428	hypothetical protein	1.03048	3.61217e-06
	PA2937	hypothetical protein	1.02949	1.46836e-303
	PA0879	probable acyl-CoA dehydrogenase	1.02934	0.002229
kdpA	PA1633	potassium-transporting ATPase, A chain	1.02903	1.11784e-24
	PA4866	putative phosphinothricin acetyltransferase	1.02794	1.00353e-35
azoR1	PA0785	FMN-dependent NADH-azoreductase 1, AzoR1	1.02633	1.31281e-05
	PA4294	hypothetical protein	1.02615	3.5416e-117
	PA1414	hypothetical protein	1.02457	1.41783e-60
	PA0344	hypothetical protein	1.02372	5.49986e-15
	PA1023	probable short-chain dehydrogenase	1.02178	5.62278e-10
cspD	PA2622	cold-shock protein CspD	1.01922	2.48966e-107
	PA3772	hypothetical protein	1.01726	3.3686e-23
	PA1551	probable ferredoxin	1.01465	1.42813e-54
	PA4071	hypothetical protein	1.01418	1.66064e-78
cdhA	PA5386	CdhA, Carnitine dehydrogenase	1.01418	0.0366292
gpuR	PA0289	transcriptional activator GpuR	1.01172	1.0063e-07
	PA1065	conserved hypothetical protein	1.01145	4.30832e-101
lyxD	PA2215	l-lyxonate dehydratase LyxD	1.00752	0.000109459
	PA2674	probable type II secretion system protein	1.00482	2.53942e-06
	PA3089	hypothetical protein	1.00377	1.35424e-129
	PA3927	probable transcriptional regulator	1.00006	1.12824e-16
	PA4456	probable ATP-binding component of ABC transporter	-1.0001	5.4488e-91
rph	PA5334	ribonuclease PH	-1.00086	2.93355e-43
	PA0277	putative Zn-dependent peptidase	-1.00122	2.20811e-70
	PA5491	probable cytochrome	-1.00261	1.23939e-09
	PA2039	hypothetical protein	-1.00371	3.66401e-23
	PA3611	hypothetical protein	-1.00426	3.3254e-07
rhlI	PA3476	autoinducer synthesis protein RhlI	-1.00487	6.64519e-175
	PA1638	conserved hypothetical protein	-1.00563	8.14332e-21
	PA1206	hypothetical protein	-1.00581	4.3602e-42
secE	PA4276	secretion protein SecE	-1.00627	3.85911e-52
	PA4990	SMR multidrug efflux transporter	-1.00668	3.16943e-07
	PA2295	probable permease of ABC transporter	-1.00956	0.00465702
	PA0186	probable binding protein component of ABC transporter	-1.01049	2.28496e-12
	PA0922	hypothetical protein	-1.0118	0.0163866
	PA4562	conserved hypothetical protein	-1.01198	3.01058e-45
ndk	PA3807	nucleoside diphosphate kinase	-1.01263	3.65832e-165
cysH	PA1756	3'-phosphoadenosine-5'-phosphosulfate reductase	-1.01689	0.000709835
	PA4644	hypothetical protein	-1.01754	3.00969e-49
citA	PA5476	citrate transporter	-1.0198	6.76662e-19
pqsL	PA4190	probable FAD-dependent monooxygenase	-1.02053	1.7657e-10
rpsI	PA4432	30S ribosomal protein S9	-1.02115	6.19311e-136
	PA2496	hypothetical protein	-1.02236	1.1139e-19
	PA3612	conserved hypothetical protein	-1.02503	6.95297e-15
	PA4642	hypothetical protein	-1.02788	2.08093e-24
fdx2	PA3809	ferredoxin [2Fe-2S]	-1.02865	2.69168e-27
	PA3048	conserved hypothetical protein	-1.02908	1.72314e-41
	PA2115	probable transcriptional regulator	-1.02961	7.56106e-23
	PA4177	hypothetical protein	-1.03026	7.53197e-08
	PA2592	probable periplasmic spermidine/putrescine-binding protein	-1.03191	2.5615e-124
rnc	PA0770	ribonuclease III	-1.03191	3.31686e-19
upp	PA4646	uracil phosphoribosyltransferase	-1.03244	1.01986e-20
nuoA	PA2637	NADH dehydrogenase I chain A	-1.03279	1.00814e-24
nuh	PA0143	purine nucleosidase Nuh	-1.03577	3.68765e-144
	PA4495	hypothetical protein	-1.03592	1.70132e-59
	PA3535	probable serine protease	-1.03685	2.06422e-37
	PA5209	hypothetical protein	-1.03802	2.8718e-14
	PA2038	hypothetical protein	-1.03876	3.22269e-24
	PA5286	conserved hypothetical protein	-1.04005	5.69051e-56
	PA4673	conserved hypothetical protein	-1.04054	7.46208e-62
aprA	PA1249	alkaline metalloproteinase precursor	-1.04371	9.78332e-237
pvcB	PA2255	paerucumarin biosynthesis protein PvcB	-1.04415	0.00122025
	PA1006	Protein PA1006	-1.04696	1.471e-11
	PA1689	conserved hypothetical protein	-1.04769	3.88146e-57
	PA1299	conserved hypothetical protein	-1.0485	5.29465e-19
	PA3284	hypothetical protein	-1.0486	1.17399e-93
ccmA	PA1475	heme exporter protein CcmA	-1.05027	3.98501e-47
	PA3808	conserved hypothetical protein	-1.05115	2.95371e-12
still frameshift hypothetical protein	PA4641	still frameshift hypothetical protein	-1.05196	3.0767e-124
	PA2291	probable glucose-sensitive porin	-1.05286	1.44188e-16
fpvE	PA2409	FpvE	-1.05489	2.88181e-21
	PA5468	probable citrate transporter	-1.05661	7.54597e-105
nusG	PA4275	transcription antitermination protein NusG	-1.05716	2.64654e-61
	PA1262	probable major facilitator superfamily (MFS) transporter	-1.05944	0.000579331
fabZ	PA3645	(3R)-hydroxymyristoyl-[acyl carrier protein] dehydratase	-1.06258	4.32836e-75
	PA0103	probable sulfate transporter	-1.06447	0.000552336
fpvA	PA2398	ferripyoverdine receptor	-1.0648	3.53802e-05
	PA2745	probable hydrolase	-1.06497	3.36271e-23
rpmH	PA5570	50S ribosomal protein L34	-1.06531	6.22214e-94
prs	PA4670	ribose-phosphate pyrophosphokinase	-1.06656	7.76489e-97
rubA1	PA5351	Rubredoxin 1	-1.06706	8.25955e-27
ccoN1	PA1554	Cytochrome c oxidase, cbb3-type, CcoN subunit	-1.0672	1.13929e-21
acpP	PA2966	acyl carrier protein	-1.06735	1.12236e-21
	PA1879	hypothetical protein	-1.06764	0.00355916
	PA3934	conserved hypothetical protein	-1.06972	3.13037e-42
lipH	PA2863	lipase modulator protein	-1.07027	1.27709e-05
grxD	PA3533	GrxD	-1.07048	6.55982e-27
	PA0450	probable phosphate transporter	-1.07259	0.000130212
	PA5033	hypothetical protein	-1.07271	0.000119119
	PA5120	hypothetical protein	-1.07369	8.27148e-30
trmA	PA4720	tRNA (uracil-5-)-methyltransferase	-1.07535	5.89499e-47
	PA3388	conserved hypothetical protein	-1.0771	5.10843e-29
	PA4292	probable phosphate transporter	-1.07732	8.55597e-99
	PA5183	hypothetical protein	-1.07801	7.87357e-13
gcp	PA0580	O-sialoglycoprotein endopeptidase	-1.07964	2.82929e-100
crfX	PA1774	CrfX protein	-1.08014	4.7812e-37
	PA0742	hypothetical protein	-1.08112	0.000105347
	PA1993	probable major facilitator superfamily (MFS) transporter	-1.08157	4.46237e-40
	PA2570.1	tRNA-Leu	-1.08662	2.72221e-10
	PA5076	putative amino acid ABC transporter substrate-binding protein	-1.08788	7.00718e-93
	PA2423	hypothetical protein	-1.08836	4.53734e-68
	PA4724.1	conserved hypothetical protein	-1.08917	2.14275e-15
	PA3414	hypothetical protein	-1.09035	2.25174e-05
	PA3967	hypothetical protein	-1.09061	2.60795e-40
	PA2154	conserved hypothetical protein	-1.09075	5.84899e-28
	PA5333	conserved hypothetical protein	-1.09233	8.26276e-29
	PA1960	hypothetical protein	-1.09377	2.95618e-15
	PA2855	hypothetical protein	-1.09379	4.05948e-35
fabV	PA2950	FabV	-1.09471	1.14459e-30
	PA3932	probable transcriptional regulator	-1.09533	0.000896109
	PA3726	conserved hypothetical protein	-1.09534	5.76361e-59
	PA3233	hypothetical protein	-1.09834	2.50364e-11
	PA4933	hypothetical protein	-1.09843	2.23416e-133
qteE	PA2593	quorum threshold expression element, QteE	-1.09959	1.09611e-14
	PA0921	hypothetical protein	-1.10255	7.42708e-49
tufB	PA4277	elongation factor Tu	-1.10738	3.42646e-86
	PA2913	hypothetical protein	-1.10783	3.46455e-17
dsbD	PA2478	thiol:disulfide interchange protein DsbD	-1.1113	1.83461e-13
	PA0149	probable sigma-70 factor, ECF subfamily	-1.1129	2.22783e-05
	PA2625	conserved hypothetical protein	-1.1152	2.73997e-10
	PA3262.2	tRNA-Val	-1.11596	7.45487e-14
	PA0150	anti-sigma factor	-1.11962	1.24559e-24
	PA3817	probable methyltransferase	-1.11986	1.16022e-71
	PA2582	hypothetical protein	-1.12096	9.68478e-29
	PA4677	hypothetical protein	-1.12191	1.61825e-49
	PA3990	conserved hypothetical protein	-1.12264	0.0248868
	PA5469	conserved hypothetical protein	-1.12539	1.55756e-109
	PA4887	probable major facilitator superfamily (MFS) transporter	-1.12602	4.76696e-69
	PA0151	probable TonB-dependent receptor	-1.12708	5.97359e-11
speA	PA4839	arginine decarboxylase (ADC)	-1.1296	1.2578e-22
	PA2415	hypothetical protein	-1.1318	2.80909e-125
birA	PA4280	BirA bifunctional protein	-1.13249	1.33995e-53
	PA3938	probable periplasmic taurine-binding protein precursor	-1.13293	0.000102065
mvfR	PA1003	Transcriptional regulator MvfR	-1.13305	5.37837e-17
	PA5101	hypothetical protein	-1.1366	2.25508e-191
cysI	PA1838	sulfite reductase	-1.13772	1.20813e-40
	PA3009	hypothetical protein	-1.13976	4.13529e-11
opdQ	PA3038	OpdQ	-1.14326	0.000172846
rpsR	PA4934	30S ribosomal protein S18	-1.14525	6.69239e-94
	PA0769	hypothetical protein	-1.14546	4.68715e-10
	PA3283	conserved hypothetical protein	-1.14819	1.71168e-101
vacJ	PA2800	VacJ	-1.14837	1.7734e-46
	PA4823	hypothetical protein	-1.15225	0.0319874
rimM	PA3744	16S rRNA processing protein	-1.15726	3.33287e-82
	PA4616	probable c4-dicarboxylate-binding protein	-1.15805	2.19889e-61
	PA2554	probable short-chain dehydrogenase	-1.15962	9.98134e-65
	PA0433	hypothetical protein	-1.16014	4.996e-05
cyoA	PA1317	cytochrome o ubiquinol oxidase subunit II	-1.16227	2.81941e-27
	PA0760	conserved hypothetical protein	-1.16847	2.1196e-31
	PA0864	probable transcriptional regulator	-1.17017	1.26833e-11
cysT	PA0282	sulfate transport protein CysT	-1.17146	2.09703e-35
trmD	PA3743	tRNA (guanine-N1)-methyltransferase	-1.17168	1.44512e-34
rplM	PA4433	50S ribosomal protein L13	-1.17286	8.88777e-118
	PA1168	hypothetical protein	-1.17558	2.7012e-45
	PA3413	conserved hypothetical protein	-1.17626	1.7121e-08
aroQ1	PA4846	3-dehydroquinate dehydratase	-1.17632	8.32953e-33
gbuR	PA1422	GbuR	-1.17671	1.03389e-12
	PA4471	hypothetical protein	-1.17756	4.24852e-05
puuR	PA5103	PuuR	-1.17783	9.32403e-103
	PA4645	probable purine/pyrimidine phosphoribosyl transferase	-1.1783	5.3922e-49
	PA3265	probable transporter	-1.18103	1.43248e-11
	PA4939	conserved hypothetical protein	-1.18252	9.05131e-93
	PA1574	conserved hypothetical protein	-1.18411	3.22076e-23
cioA	PA3930	cyanide insensitive terminal oxidase	-1.18469	7.90761e-133
phrY	PA5204.1	PhrY	-1.18536	0.0168644
	PA3276	hypothetical protein	-1.19057	1.32624e-68
ribC	PA4055	riboflavin synthase alpha chain	-1.19391	5.43559e-77
	PA2359	probable transcriptional regulator	-1.1953	3.18086e-09
	PA4849	hypothetical protein	-1.20019	4.32989e-42
	PA0916	conserved hypothetical protein	-1.20228	3.68289e-28
atpI	PA5561	ATP synthase protein I	-1.20287	2.39872e-20
cupE2	PA4649	Pilin subunit CupE2	-1.20594	2.48685e-218
	PA0340	conserved hypothetical protein	-1.20796	1.11218e-45
aprI	PA1250	alkaline proteinase inhibitor AprI	-1.20868	8.52392e-107
	PA0559	conserved hypothetical protein	-1.20923	9.76891e-76
	PA1688	hypothetical protein	-1.2095	1.18082e-21
	PA2602	3-mercaptopropionate dioxygenase	-1.20985	0.00405089
kup	PA0917	potassium uptake protein Kup	-1.21026	1.99158e-32
rpsF	PA4935	30S ribosomal protein S6	-1.21084	2.23199e-67
	PA4719	probable transporter	-1.21196	4.98163e-56
thiI	PA5118	thiazole biosynthesis protein ThiI	-1.2131	5.06696e-119
	PA2352	putative glycerophosphoryl diester phosphodiesterase	-1.21453	7.67959e-84
pvdQ	PA2385	3-oxo-C12-homoserine lactone acylase PvdQ	-1.22077	7.15783e-05
	PA1788	hypothetical protein	-1.22275	2.1161e-13
cpg2	PA2787	carboxypeptidase G2 precursor	-1.22402	4.37805e-199
mtr	PA5434	tryptophan permease	-1.2256	2.25422e-61
	PA3262.1	tRNA-Asp	-1.22602	9.30753e-14
pqsB	PA0997	PqsB	-1.22761	3.28736e-62
	PA1170	conserved hypothetical protein	-1.23138	5.32733e-22
rsmZ	PA3621.1	regulatory RNA RsmZ	-1.23343	5.76783e-45
pvcC	PA2256	paerucumarin biosynthesis protein PvcC	-1.23436	0.00433799
	PA3741	hypothetical protein	-1.23736	2.82503e-98
	PA5445	probable coenzyme A transferase	-1.2441	9.27788e-48
	PA0267	hypothetical protein	-1.24577	9.72403e-33
	PA4134	hypothetical protein	-1.24707	3.83687e-163
	PA1896	hypothetical protein	-1.24821	3.27128e-36
	PA2043	hypothetical protein	-1.24885	1.7749e-34
	PA3368.1	tRNA-Arg	-1.25069	1.24779e-06
	PA3928	hypothetical protein	-1.25119	8.42382e-145
	PA5144	hypothetical protein	-1.25254	1.2866e-10
speD	PA0654	S-adenosylmethionine decarboxylase proenzyme	-1.2534	2.04811e-108
	PA4928	conserved hypothetical protein	-1.25481	5.39108e-44
kynA	PA2579	L-Tryptophan:oxygen 2,3-oxidoreductase (decyclizing) KynA	-1.25883	1.2063e-17
potD	PA3610	polyamine transport protein PotD	-1.26087	3.38051e-81
cbpD	PA0852	chitin-binding protein CbpD precursor	-1.26231	7.83187e-191
prrH	PA4704.3	PrrH	-1.26553	4.47675e-07
	PA4574	conserved hypothetical protein	-1.27232	4.21607e-44
	PA2785	conserved hypothetical protein	-1.27567	5.41823e-12
prrF1	PA4704.1	regulatory RNA PrrF1	-1.27583	3.77306e-08
rnk	PA5274	nucleoside diphosphate kinase regulator	-1.282	7.52938e-67
	PA1042	conserved hypothetical protein	-1.28307	5.35397e-15
pqsA	PA0996	PqsA	-1.28663	1.71557e-28
	PA2252	probable AGCS sodium/alanine/glycine symporter	-1.287	0
	PA2340	probable binding-protein-dependent maltose/mannitol transport protein	-1.28764	5.24992e-06
glpT	PA5235	glycerol-3-phosphate transporter	-1.28767	0
	PA1839	hypothetical protein	-1.29471	8.00514e-49
	PA2583.1	tRNA-Gly	-1.29837	0.000279694
gltP	PA5479	proton-glutamate symporter	-1.303	9.43754e-283
siaD	PA0169	SiaD	-1.3051	8.97881e-87
lhpM	PA1258	Permease of ABC transporter, LhpM	-1.30539	1.67398e-07
	PA4541.1	tRNA-Lys	-1.30718	1.70911e-06
	PA5275	conserved hypothetical protein	-1.31006	2.5424e-67
	PA1132	hypothetical protein	-1.31322	1.23307e-27
	PA4746.2	tRNA-Leu	-1.31619	1.33155e-08
	PA0905.3	tRNA-Arg	-1.31793	6.73374e-34
	PA1895	hypothetical protein	-1.32216	9.76803e-51
	PA0852.1	Uncharacterized protein	-1.32762	5.10687e-163
miaA	PA4945	delta 2-isopentenylpyrophosphate transferase	-1.32832	5.6287e-33
	PA4191	isopenicillin-N synthase	-1.33004	1.64728e-16
aroP1	PA3000	aromatic amino acid transport protein AroP1	-1.33006	1.32518e-116
xqhA	PA1868	secretion protein XqhA	-1.33126	1.95506e-07
rpsP	PA3745	30S ribosomal protein S16	-1.34298	4.03974e-91
	PA4128	conserved hypothetical protein	-1.3453	1.6068e-31
	PA3445	conserved hypothetical protein	-1.34635	7.75437e-09
P27	PA4272.1	P27	-1.35368	0.000216706
secG	PA4747	secretion protein SecG	-1.36011	1.66691e-40
	PA4080	probable response regulator	-1.36099	1.32635e-14
rpmE	PA5049	50S ribosomal protein L31	-1.36191	1.5622e-18
	PA4840	conserved hypothetical protein	-1.36729	6.4007e-60
	PA2205	hypothetical protein	-1.37091	7.59531e-06
	PA2042	probable transporter (membrane subunit)	-1.38094	8.37807e-34
	PA1577	hypothetical protein	-1.39117	6.98414e-12
rnpB	PA4421.1	RNA component of RNaseP, RnpB	-1.39276	0.0159086
	PA2653	probable transporter	-1.39697	5.28322e-99
tpx	PA2532	thiol peroxidase	-1.39955	1.45665e-88
	PA3133.2	tRNA-Ala	-1.39969	6.4848e-16
dgkA	PA3603	diacylglycerol kinase	-1.40564	7.53533e-50
	PA1116	hypothetical protein	-1.40933	1.45793e-48
	PA5471.1	PA5471 leader peptide	-1.41036	4.7805e-06
cysD	PA4443	ATP sulfurylase small subunit	-1.41111	6.83134e-51
vqsR	PA2591	VqsR	-1.41114	1.83158e-195
	PA2334	probable transcriptional regulator	-1.41397	0.000298497
qscR	PA1898	quorum-sensing control repressor	-1.4158	2.71609e-15
phzC2	PA1901	phenazine biosynthesis protein PhzC	-1.42069	8.95215e-112
	PA5139	hypothetical protein	-1.42405	1.36845e-42
rsmA	PA0905	RsmA	-1.42461	1.46942e-60
	PA1964	probable ATP-binding component of ABC transporter	-1.42774	4.07445e-139
rpmG	PA5315	50S ribosomal protein L33	-1.42811	2.25634e-18
	PA3573	probable major facilitator superfamily (MFS) transporter	-1.4286	1.22356e-81
	PA2328	hypothetical protein	-1.43079	1.00456e-67
	PA0905.2	tRNA-Arg	-1.43758	4.75059e-33
mgtE	PA0913	MgtE	-1.43839	1.01573e-24
	PA4753	conserved hypothetical protein	-1.43956	2.96561e-47
pvdH	PA2413	L-2,4-diaminobutyrate:2-ketoglutarate 4-aminotransferase, PvdH	-1.44112	4.40017e-10
tpiA	PA4748	triosephosphate isomerase	-1.44373	2.49673e-60
aph	PA4119	aminoglycoside 3'-phosphotransferase type IIb	-1.44638	3.71806e-80
	PA0915	conserved hypothetical protein	-1.45086	6.99323e-23
	PA3979	hypothetical protein	-1.45321	5.43863e-47
	PA5149.1	tRNA-Phe	-1.45354	8.79726e-15
pqsC	PA0998	PqsC	-1.45545	1.46542e-41
	PA2311	hypothetical protein	-1.45954	6.78029e-06
	PA3818	extragenic suppressor protein SuhB	-1.46144	1.30439e-48
folB	PA0582	dihydroneopterin aldolase	-1.46241	1.93211e-38
	PA0976	conserved hypothetical protein	-1.46868	2.78355e-56
	PA0435	hypothetical protein	-1.47301	2.99051e-08
	PA2203	probable amino acid permease	-1.47664	1.97211e-26
	PA0013	conserved hypothetical protein	-1.48088	1.82941e-72
folE2	PA1674	GTP cyclohydrolase I precursor	-1.48334	8.42844e-19
	PA2957	probable transcriptional regulator	-1.4861	2.14586e-36
	PA4940	conserved hypothetical protein	-1.48768	1.47803e-40
	PA0914	hypothetical protein	-1.4916	2.61208e-21
speC	PA4519	ornithine decarboxylase	-1.49548	4.6645e-30
	PA2412	conserved hypothetical protein	-1.49555	2.47821e-07
	PA0583	hypothetical protein	-1.50101	3.89943e-72
	PA3094.1	tRNA-Asp	-1.51534	1.7949e-29
	PA3133.4	tRNA-Ala	-1.51571	7.53498e-23
	PA1893	hypothetical protein	-1.51707	4.78095e-64
	PA2806	conserved hypothetical protein	-1.5201	8.49809e-31
potB	PA3608	polyamine transport protein PotB	-1.52131	3.07915e-86
lsfA	PA3450	1-Cys peroxiredoxin LsfA	-1.52231	3.49053e-35
	PA3519	hypothetical protein	-1.52353	5.36025e-15
	PA2819.3	tRNA-Glu	-1.52412	7.55706e-13
ohr	PA2850	organic hydroperoxide resistance protein	-1.52429	3.98312e-84
	PA2050	probable sigma-70 factor, ECF subfamily	-1.53648	0.000169339
	PA2603.1	tRNA-Ser	-1.54181	1.15194e-10
	PA2819.2	tRNA-Gly	-1.54422	4.97478e-12
	PA1897	hypothetical protein	-1.54605	8.01355e-38
	PA0905.1	tRNA-Ser	-1.54613	1.95821e-29
tseT	PA3907	TOX-REase-5 domain-containing effector, TseT	-1.54677	3.77253e-05
	PA2852.1	tRNA-Ser	-1.54883	1.88054e-08
	PA4746.1	tRNA-Met	-1.55618	6.23768e-14
	PA1894	hypothetical protein	-1.56425	9.37793e-60
	PA4194	probable permease of ABC transporter	-1.56462	2.74591e-19
lasB	PA3724	elastase LasB	-1.57056	0
bacA	PA1959	bacitracin resistance protein	-1.5758	2.50603e-48
fklB	PA4572	peptidyl-prolyl cis-trans isomerase FklB	-1.57655	7.37088e-75
rpmF	PA2970	50S ribosomal protein L32	-1.58209	5.14011e-77
	PA2393	putative dipeptidase	-1.60338	1.2087e-05
piv	PA4175	protease IV	-1.61753	4.38372e-274
	PA3133.3	tRNA-Glu	-1.61829	5.07021e-28
rpmB	PA5316	50S ribosomal protein L28	-1.61852	1.16962e-18
	PA2817	hypothetical protein	-1.61943	1.33547e-24
ipk	PA4669	isopentenyl monophosphate kinase	-1.62437	4.32173e-54
	PA2327	probable permease of ABC transporter	-1.63427	9.98864e-68
braB	PA1590	branched chain amino acid transporter	-1.63927	5.06769e-23
mpaR	PA4132	MpaR	-1.64662	4.98432e-175
	PA2146	conserved hypothetical protein	-1.64942	1.85528e-90
	PA4817	hypothetical protein	-1.65263	6.00723e-07
aphA	PA1409	acetylpolyamine aminohydrolase	-1.65362	3.0178e-06
AS2779	PA2768.1	AS2779	-1.65458	8.74407e-29
	PA3906	co-chaperone, co-TecT	-1.66064	0.000450374
	PA2917	probable transcriptional regulator	-1.66406	1.65625e-61
	PA4937.1	tRNA-Leu	-1.67017	2.15999e-18
	PA1824	conserved hypothetical protein	-1.67356	1.99009e-80
rsmY	PA0527.1	regulatory RNA RsmY	-1.67446	2.5968e-06
potA	PA3607	polyamine transport protein PotA	-1.68437	3.37059e-110
tsiT	PA3908	immunity protein, TsiT	-1.6844	2.28575e-06
	PA3046	conserved hypothetical protein	-1.68621	1.25296e-165
	PA2819.1	tRNA-Gly	-1.69157	5.86641e-21
potC	PA3609	polyamine transport protein PotC	-1.69328	8.42925e-48
	PA4277.1	tRNA-Thr	-1.69794	1.84049e-58
	PA3532	hypothetical protein	-1.70397	6.77224e-80
	PA4669.1	tRNA-Gln	-1.70463	2.5697e-53
	PA4541.2	tRNA-Pro	-1.70887	2.30954e-10
antB	PA2513	anthranilate dioxygenase small subunit	-1.71039	0.00219165
	PA2411	probable thioesterase	-1.71404	5.47928e-07
hpd	PA0865	4-hydroxyphenylpyruvate dioxygenase	-1.71624	2.62077e-82
P34	PA5181.1	P34	-1.71769	0.00439581
	PA2581.1	tRNA-Cys	-1.72211	8.8129e-18
	PA3094.2	tRNA-Asp	-1.72316	3.33348e-21
aroP2	PA0866	aromatic amino acid transport protein AroP2	-1.72389	8.63678e-23
otsR	PA2076	transcriptional regulator, OtsR	-1.72534	9.30496e-21
	PA3449	conserved hypothetical protein	-1.72564	1.81479e-06
lecA	PA2570	LecA	-1.73098	6.05948e-211
xphA	PA1867	XphA	-1.73543	1.32823e-06
mtlD	PA2342	mannitol dehydrogenase	-1.73547	0.00286265
siaC	PA0170	SiaC	-1.74098	2.34193e-75
	PA2490	conserved hypothetical protein	-1.74349	2.54141e-82
	PA4541.3	tRNA-Asn	-1.74802	1.63957e-10
	PA3411	hypothetical protein	-1.76587	2.90461e-26
	PA3094.3	tRNA-Val	-1.76941	2.41944e-13
	PA2971	conserved hypothetical protein	-1.77347	2.44392e-65
	PA2358	hypothetical protein	-1.77633	4.81062e-14
tecT	PA3905	type VI effector chaperone for Tox-Rease, TecT	-1.77887	0.00030254
mqoA	PA3452	malate:quinone oxidoreductase	-1.78949	1.93452e-72
	PA4129	hypothetical protein	-1.79043	0
cupE1	PA4648	Pilin subunit CupE1	-1.79965	0
	PA4277.2	tRNA-Gly	-1.80523	5.22313e-36
	PA3446	conserved hypothetical protein	-1.81569	1.2799e-20
	PA4869	hypothetical protein	-1.81822	9.11544e-84
	PA3904	PAAR4	-1.81931	2.86996e-07
	PA4192	probable ATP-binding component of ABC transporter	-1.82198	1.24443e-21
	PA2329	probable ATP-binding component of ABC transporter	-1.82493	1.06204e-34
P30	PA4726.2	P30	-1.82671	0.000620474
	PA4937.2	tRNA-Leu	-1.82783	2.40175e-17
pqsD	PA0999	3-oxoacyl-[acyl-carrier-protein] synthase III	-1.83078	4.96554e-49
dhcA	PA1999	dehydrocarnitine CoA transferase, subunit A	-1.8319	1.4118e-98
	PA4746	conserved hypothetical protein	-1.83463	3.16044e-47
siaB	PA0171	SiaB	-1.83549	1.09258e-62
	PA0730	probable transferase	-1.83831	2.15942e-39
	PA2330	hypothetical protein	-1.84269	1.5586e-79
	PA0976.1	tRNA-Lys	-1.84752	1.05394e-54
	PA1966	hypothetical protein	-1.85269	7.62654e-81
	PA1034	hypothetical protein	-1.85801	1.45455e-22
	PA4826	hypothetical protein	-1.86347	5.27486e-05
	PA0975	probable radical activating enzyme	-1.87257	1.54028e-56
	PA5407	hypothetical protein	-1.87328	4.00402e-154
	PA0434	hypothetical protein	-1.87452	1.85547e-11
	PA4277.3	tRNA-Tyr	-1.90919	7.84151e-31
	PA0263.1	tRNA-Arg	-1.91032	7.91764e-46
	PA3133.1	tRNA-Glu	-1.91959	1.38037e-39
dhcB	PA2000	dehydrocarnitine CoA transferase, subunit	-1.93061	1.1536e-116
	PA5406	hypothetical protein	-1.94788	3.26918e-150
	PA1591	hypothetical protein	-1.96874	1.71738e-33
	PA1796.2	tRNA-His	-1.98335	2.21194e-44
	PA4133	cytochrome c oxidase subunit (cbb3-type)	-1.99051	0
slyD	PA0837	peptidyl-prolyl cis-trans isomerase SlyD	-1.99867	1.28071e-90
	PA1796.3	tRNA-Leu	-2.00356	9.4387e-32
	PA2312	probable transcriptional regulator	-2.00424	1.37187e-08
	PA1796.4	tRNA-His	-2.02115	1.14879e-31
	PA2506	hypothetical protein	-2.02734	0.00280283
	PA4193	probable permease of ABC transporter	-2.02955	7.92198e-31
	PA1796.1	tRNA-Arg	-2.04579	4.01145e-54
	PA3931	putative methionine-binding protein	-2.05121	6.25434e-19
	PA4873	probable heat-shock protein	-2.06131	1.74505e-126
	PA3179	conserved hypothetical protein	-2.10706	3.38747e-42
	PA2331	hypothetical protein	-2.11295	1.44447e-152
rpsT	PA4563	30S ribosomal protein S20	-2.1358	2.83392e-35
sbp	PA0283	sulfate-binding protein precursor	-2.14514	5.55521e-50
infA	PA2619	initiation factor	-2.16571	4.81368e-34
siaA	PA0172	SiaA	-2.19797	3.53984e-98
	PA0284	hypothetical protein	-2.19925	3.20615e-32
	PA5160.1	tRNA-Thr	-2.20196	0.000437725
	PA5530	C5-dicarboxylate transporter	-2.27151	6.67689e-69
pqsE	PA1000	Quinolone signal response protein	-2.2809	5.50058e-47
	PA2840	probable ATP-dependent RNA helicase	-2.29052	3.79451e-75
rpsU	PA0579	30S ribosomal protein S21	-2.33878	1.32383e-67
phnA	PA1001	anthranilate synthase component I	-2.38802	6.25725e-53
nirA	PA4130	ferredoxin-dependent nitrite reductase, NirA	-2.47169	7.89553e-235
phnB	PA1002	anthranilate synthase component II	-2.50185	1.95273e-50
	PA2916	hypothetical protein	-2.52399	1.47017e-115
	PA4179	probable porin	-2.52405	3.67907e-38
acp1	PA1869	Acp1	-2.52893	0
	PA3328	probable FAD-dependent monooxygenase	-2.53226	2.88804e-29
	PA4131	probable iron-sulfur protein	-2.5472	1.41262e-59
eftM	PA4178	SAM-dependent methyltransferase , EftM	-2.55084	8.65726e-42
capB	PA3266	cold acclimation protein B	-2.57218	2.22347e-37
	PA0144	hypothetical protein	-2.60722	1.23102e-76
	PA3403	hypothetical protein	-2.61168	2.25137e-50
	PA2786	hypothetical protein	-2.73869	1.13512e-18
	PA0574.1	tRNA-Met	-2.77595	2.79812e-29
	PA3824.1	tRNA-Leu	-2.85242	1.20512e-68
	PA5024	conserved hypothetical protein	-2.9013	7.54885e-45
	PA4195	putative amino acid ABC transporter substrate-binding protein	-2.95494	5.30596e-71
	PA5316.1		-3.18685	8.21144e-17
	PA4673.1	tRNA-Met	-3.59563	0.00763015
