## Supplementary material for "The interplay between temperature and growth phase shapes the transcriptional landscape of *Pseudomonas aeruginosa*": Data Set S2

### Sheet: Sheet3
Thermoregulated (37°C/25°C) Genes at Stationary Phase
name	PA_locus	description	log2FoldChange	padj
	PA3431	conserved hypothetical protein	3.09518	1.16602e-64
	PA4078	probable nonribosomal peptide synthetase	3.02614	0
	PA3432	hypothetical protein	2.94858	2.73381e-59
phzB1	PA4211	probable phenazine biosynthesis protein	2.91761	7.54113e-198
ampDh3	PA0807	AmpDh3	2.91083	4.77289e-101
acsA	PA0887	acetyl-coenzyme A synthetase	2.87885	7.52438e-20
phzC1	PA4212	phenazine biosynthesis protein PhzC	2.8732	2.77229e-98
	PA4141	hypothetical protein	2.85344	5.54806e-129
	PA1888	hypothetical protein	2.78416	2.35648e-76
	PA4142	probable secretion protein	2.75774	1.24052e-170
rhlB	PA3478	rhamnosyltransferase chain B	2.73156	0
lasA	PA1871	LasA protease precursor	2.71075	0
phzS	PA4217	flavin-containing monooxygenase	2.69511	3.12956e-120
narK1	PA3877	nitrite extrusion protein 1	2.56741	5.65242e-69
lldP	PA4770	L-lactate permease	2.50528	2.6151e-194
	PA1332	hypothetical protein	2.4778	1.02599e-41
pscQ	PA1694	translocation protein in type III secretion	2.44826	8.28955e-15
phzG1	PA4216	probable pyridoxamine 5'-phosphate oxidase	2.44652	1.31368e-63
	PA2564	hypothetical protein	2.43707	2.88156e-270
	PA2840	probable ATP-dependent RNA helicase	2.41336	3.79451e-75
phzA1	PA4210	probable phenazine biosynthesis protein	2.37825	6.69949e-148
coxA	PA0106	cytochrome c oxidase, subunit I	2.34244	1.51135e-183
	PA0209	conserved hypothetical protein	2.33962	7.42648e-31
	PA1333	hypothetical protein	2.31502	8.96287e-50
	PA4290	probable chemotaxis transducer	2.30931	3.47096e-09
rhlA	PA3479	rhamnosyltransferase chain A	2.30558	0
	PA1887	hypothetical protein	2.26287	9.66291e-60
	PA3209	conserved hypothetical protein	2.2392	2.06092e-22
mdcA	PA0208	malonate decarboxylase alpha subunit	2.2308	9.87166e-72
lecB	PA3361	fucose-binding lectin PA-IIL	2.20495	0
	PA0107	conserved hypothetical protein	2.15302	4.05743e-69
	PA0952	hypothetical protein	2.14209	7.7317e-23
dnaK	PA4761	DnaK protein	2.11718	1.58141e-83
	PA1541	probable drug efflux transporter	2.11092	4.90892e-10
	PA4637	hypothetical protein	2.03771	2.95906e-44
coIII	PA0108	cytochrome c oxidase, subunit III	2.00524	8.33282e-159
chiC	PA2300	chitinase	1.99867	3.1924e-294
czcC	PA2522	outer membrane protein precursor CzcC	1.99678	0.0102978
	PA0808	hypothetical protein	1.98947	9.47589e-100
prtN	PA0610	transcriptional regulator PrtN	1.98203	1.84603e-34
	PA2937	hypothetical protein	1.98018	1.46836e-303
	PA2315	hypothetical protein	1.97695	0.00326317
rcpA	PA4304	RcpA	1.96618	5.28015e-122
cdhA	PA5386	CdhA, Carnitine dehydrogenase	1.95859	0.0366292
	PA5480	hypothetical protein	1.94787	7.93283e-08
	PA5446	hypothetical protein	1.94284	6.52264e-13
	PA0166	probable transporter	1.94143	0.0364511
	PA3720	hypothetical protein	1.93837	6.06033e-10
	PA0623	probable bacteriophage protein	1.93834	8.59683e-42
	PA4377	hypothetical protein	1.93222	1.2041e-97
lecA	PA2570	LecA	1.93212	6.05948e-211
flp	PA4306	Type IVb pilin, Flp	1.9278	0
	PA4143	probable toxin transporter	1.92497	5.15632e-40
	PA2566	conserved hypothetical protein	1.9162	0
clpB	PA4542	ClpB protein	1.90394	1.51221e-39
htpG	PA1596	heat shock protein HtpG	1.89412	3.69589e-55
	PA0622	probable bacteriophage protein	1.89345	3.03658e-39
	PA0671	hypothetical protein	1.89177	6.45313e-14
cupA5	PA2132	chaperone CupA5	1.87076	1.84794e-07
	PA0613	hypothetical protein	1.8627	1.91496e-40
	PA1607	putative DNA-binding protein	1.86041	2.80367e-28
rcpC	PA4305	RcpC	1.85502	7.39057e-154
grpE	PA4762	heat shock protein GrpE	1.85316	7.4828e-45
	PA0714	hypothetical protein	1.84815	7.08873e-51
	PA4294	hypothetical protein	1.84664	3.5416e-117
eraR	PA1980	response regulator EraR	1.82951	5.83546e-11
hxuA	PA1302	HxuA	1.82794	9.26555e-40
	PA4621	probable oxidoreductase	1.82319	6.37042e-31
	PA3415	probable dihydrolipoamide acetyltransferase	1.80809	1.35198e-223
	PA3779	putative periplasmic substrate binding protein	1.80675	1.37355e-11
pcrG	PA1705	regulator in type III secretion	1.8045	1.12967e-09
coxB	PA0105	cytochrome c oxidase, subunit II	1.78403	5.02537e-71
	PA1238	probable outer membrane component of multidrug efflux pump	1.78008	0.00477317
ptrB	PA0612	repressor, PtrB	1.7745	9.98389e-25
	PA1942	hypothetical protein	1.7679	1.73334e-35
	PA0276	hypothetical protein	1.76498	1.52409e-14
	PA0624	hypothetical protein	1.75802	1.0726e-37
	PA3412	hypothetical protein	1.75415	2.18643e-15
mdcC	PA0210	malonate decarboxylase delta subunit	1.74423	6.30846e-16
ibpA	PA3126	heat-shock protein IbpA	1.73348	7.0354e-13
exaB	PA1983	cytochrome c550	1.73064	0.0495334
mdcE	PA0212	malonate decarboxylase gamma subunit	1.69223	3.92728e-33
aspA	PA5429	aspartate ammonia-lyase	1.67941	5.60351e-07
	PA0110	hypothetical protein	1.672	1.80411e-50
mdcD	PA0211	malonate decarboxylase beta subunit	1.66272	3.7812e-32
pcrH	PA1707	regulatory protein PcrH	1.66251	5.95368e-15
	PA3417	probable pyruvate dehydrogenase E1 component, alpha subunit	1.65751	1.21496e-263
	PA0709	hypothetical protein	1.64573	1.14682e-14
	PA3262.2	tRNA-Val	1.64206	7.45487e-14
	PA1348	hypothetical protein	1.64084	1.17405e-73
hslU	PA5054	heat shock protein HslU	1.63896	1.12293e-53
	PA3262.1	tRNA-Asp	1.63244	9.30753e-14
	PA4620	hypothetical protein	1.6272	2.55831e-18
	PA0214	probable acyl transferase	1.61718	6.05975e-18
tadZ	PA4303	TadZ	1.60004	2.01771e-104
tadB	PA4301	TadB	1.59972	8.08827e-55
	PA1218	hypothetical protein	1.59945	4.35624e-63
cupA2	PA2129	chaperone CupA2	1.59297	2.60059e-05
fecA	PA3901	Fe(III) dicitrate transport protein FecA	1.59081	0.0416259
rahU	PA0122	rahU	1.58789	0
	PA2068	probable major facilitator superfamily (MFS) transporter	1.58741	1.13285e-111
pprA	PA4293	two-component sensor PprA	1.58575	1.61454e-74
	PA1744	hypothetical protein	1.57854	0.00572159
phzG2	PA1905	probable pyridoxamine 5'-phosphate oxidase	1.572	2.17885e-28
	PA4677	hypothetical protein	1.56637	1.61825e-49
	PA1403	probable transcriptional regulator	1.56389	2.92976e-17
	PA1507	probable transporter	1.56042	1.26977e-17
	PA3235	conserved hypothetical protein	1.55949	1.3563e-11
opdB	PA2700	proline porin OpdB	1.55921	7.20759e-114
	PA3734	hypothetical protein	1.55695	5.5187e-35
	PA1974	hypothetical protein	1.54673	0.0186148
srfA	PA2559.1	SrfA	1.54147	4.83228e-16
gcdH	PA0447	glutaryl-CoA dehydrogenase	1.53548	4.09986e-86
phzM	PA4209	probable phenazine-specific methyltransferase	1.53392	2.55228e-197
dctA	PA1183	C4-dicarboxylate transport protein	1.52571	2.53819e-27
xdhB	PA1523	xanthine dehydrogenase	1.52404	6.24934e-40
phzC2	PA1901	phenazine biosynthesis protein PhzC	1.51937	8.95215e-112
	PA2146	conserved hypothetical protein	1.519	1.85528e-90
	PA0213	hypothetical protein	1.51475	2.28417e-05
	PA0445	probable transposase	1.51298	7.57041e-08
tadC	PA4300	TadC	1.51287	7.08364e-61
	PA2069	probable carbamoyl transferase	1.50739	3.93344e-145
fpvB	PA4168	second ferric pyoverdine receptor FpvB	1.50584	8.91572e-19
phzB2	PA1900	probable phenazine biosynthesis protein	1.50519	8.15049e-262
	PA4683	hypothetical protein	1.50285	2.06031e-29
	PA1214	hypothetical protein	1.49881	3.33122e-31
	PA3237	hypothetical protein	1.49821	0.00184432
	PA3772	hypothetical protein	1.49804	3.3686e-23
tadA	PA4302	TadA ATPase	1.4933	2.23356e-93
	PA2092	probable major facilitator superfamily (MFS) transporter	1.48413	0.00183847
	PA1420	hypothetical protein	1.48194	1.64925e-25
	PA4819	probable glycosyl transferase	1.47701	0.000152685
	PA2570.1	tRNA-Leu	1.47354	2.72221e-10
	PA2066	hypothetical protein	1.46912	9.44095e-106
tssE1	PA0087	TssE1	1.46791	5.30852e-15
cupA4	PA2131	fimbrial subunit CupA4	1.4661	2.21554e-09
	PA3973	probable transcriptional regulator	1.46587	6.36877e-58
IGR2780	PA2770.1	IGR2780	1.46078	0.0175055
	PA3234	probable sodium:solute symporter	1.45571	5.14175e-21
groEL	PA4385	GroEL protein	1.45483	3.81017e-158
	PA4144	probable outer membrane protein precursor	1.44704	7.67544e-09
	PA2376	probable transcriptional regulator	1.44452	5.26346e-45
	PA0625	hypothetical protein	1.43935	1.2026e-28
P7	PA0887.1	P7	1.43872	0.000106731
	PA0112	hypothetical protein	1.43627	1.11007e-31
	PA1747	hypothetical protein	1.4343	9.78199e-06
hslV	PA5053	heat shock protein HslV	1.43295	2.83711e-33
	PA5470	probable peptide chain release factor	1.4273	2.15985e-09
groES	PA4386	GroES protein	1.42376	1.98928e-97
	PA2314	probable major facilitator superfamily (MFS) transporter	1.42332	1.08968e-05
pvdJ	PA2400	PvdJ	1.42065	3.12086e-09
exsA	PA1713	transcriptional regulator ExsA	1.41589	3.46387e-10
	PA2282	hypothetical protein	1.41258	0.000506611
	PA1289	hypothetical protein	1.40942	2.20675e-65
fecI	PA3899	FecI	1.40464	0.000414171
rgsA	PA2958.1	RgsA	1.38778	1.81498e-49
	PA3233	hypothetical protein	1.38439	2.50364e-11
rsmW	PA4570.1	RsmW	1.38055	4.89339e-08
	PA2701	probable major facilitator superfamily (MFS) transporter	1.37521	1.99112e-61
	PA2189	hypothetical protein	1.37009	1.19306e-21
	PA4298	hypothetical protein	1.36843	8.29268e-46
bfrB	PA3531	bacterioferritin	1.36602	2.8608e-13
	PA0446	conserved hypothetical protein	1.36192	4.65885e-126
nrtR	PA4916	Nudix-related transcriptional regulator NrtR	1.35869	7.91074e-27
	PA0713	hypothetical protein	1.35607	1.52154e-66
	PA3430	probable aldolase	1.35015	2.99336e-55
alc	PA1515	allantoicase	1.34642	1.41719e-25
fecR	PA3900	FecR	1.3447	0.0010809
	PA2422	hypothetical protein	1.34271	2.1523e-06
	PA0428	probable ATP-dependent RNA helicase	1.33974	4.05013e-42
	PA4630	hypothetical protein	1.33764	3.49192e-08
	PA4718	hypothetical protein	1.33717	7.37507e-44
	PA1217	probable 2-isopropylmalate synthase	1.33627	5.24009e-43
	PA3718	probable major facilitator superfamily (MFS) transporter	1.33582	0.00173574
tadG	PA4297	TadG	1.33443	1.35419e-87
	PA3497	hypothetical protein	1.32962	3.10796e-06
armR	PA3719	antirepressor for MexR, ArmR	1.32811	0.0149651
	PA3971	hypothetical protein	1.32346	1.42664e-13
tssF1	PA0088	TssF1	1.31851	1.62427e-05
	PA0111	hypothetical protein	1.31032	6.67422e-52
pilU	PA0396	twitching motility protein PilU	1.30838	3.09689e-30
	PA3390	hypothetical protein	1.30797	0.000206646
	PA3278	hypothetical protein	1.30661	2.57833e-97
	PA1215	hypothetical protein	1.30508	1.1317e-88
phnW	PA1310	2-aminoethylphosphonate:pyruvate aminotransferase	1.29706	2.388e-10
pvdL	PA2424	PvdL	1.29683	2.70306e-06
rsmZ	PA3621.1	regulatory RNA RsmZ	1.29644	5.76783e-45
	PA3972	probable acyl-CoA dehydrogenase	1.29549	7.55836e-48
dnaJ	PA4760	DnaJ protein	1.29314	1.40727e-101
pvdI	PA2402	pyoverdine peptide synthetase	1.29312	1.20397e-06
	PA1224	probable NAD(P)H dehydrogenase	1.29163	1.53081e-09
	PA4152	probable hydrolase	1.28694	3.64643e-09
pfeA	PA2688	Ferric enterobactin receptor, outer membrane protein PfeA precursor	1.28223	1.70655e-07
	PA1922	probable TonB-dependent receptor	1.28153	0.00140486
czcR	PA2523	CzcR	1.28141	1.01027e-06
putA	PA0782	proline dehydrogenase PutA	1.2796	1.50872e-201
snr1	PA3032	cytochrome c Snr1	1.27251	1.35282e-144
	PA3436	hypothetical protein	1.27135	1.39158e-13
rpmE	PA5049	50S ribosomal protein L31	1.27126	1.5622e-18
ndvB	PA1163	NdvB	1.26676	1.94342e-18
	PA0635	hypothetical protein	1.26279	1.56361e-48
	PA2070	hypothetical protein	1.25814	6.53494e-20
	PA2210	probable major facilitator superfamily (MFS) transporter	1.25631	4.08125e-06
	PA0842	probable glycosyl transferase	1.25367	1.3498e-05
	PA3529	alkylhydroperoxide reductase C	1.24638	2.94695e-43
	PA2372	hypothetical protein	1.24387	2.37012e-190
	PA5445	probable coenzyme A transferase	1.24271	9.27788e-48
	PA2159	conserved hypothetical protein	1.24162	1.39454e-153
	PA1697	ATP synthase in type III secretion system	1.24014	4.11834e-32
caiX	PA5388	CaiX	1.23809	1.2757e-21
	PA4582	conserved hypothetical protein	1.23627	4.85483e-30
	PA0634	hypothetical protein	1.23552	3.22489e-32
	PA4179	probable porin	1.23461	3.67907e-38
	PA1855	hypothetical protein	1.23382	0.000144986
	PA0216	malonate transporter MadM	1.23066	2.54291e-08
	PA0242	hypothetical protein	1.2284	0.000105079
	PA0621	conserved hypothetical protein	1.22526	9.32629e-33
	PA1874	hypothetical protein	1.22302	5.65809e-224
	PA2911	probable TonB-dependent receptor	1.22301	3.53081e-26
	PA1220	hypothetical protein	1.22192	1.21896e-44
	PA0874	hypothetical protein	1.22178	4.67584e-14
gloA2	PA0710	lactoylglutathione lyase	1.21613	9.25722e-06
	PA0451	conserved hypothetical protein	1.21154	2.51041e-164
	PA3714	probable two-component response regulator	1.21037	2.58093e-05
fiuI	PA0472	FiuI	1.20699	0.00328084
pscB	PA1715	type III export apparatus protein	1.20635	6.6848e-23
ctpL	PA4844	CtpL	1.20565	7.14522e-13
fepB	PA4159	ferrienterobactin-binding periplasmic protein precursor FepB	1.20547	0.0329737
cupA3	PA2130	usher CupA3	1.20395	1.44975e-09
	PA3137	probable major facilitator superfamily (MFS) transporter	1.20383	7.66245e-05
	PA3749	probable major facilitator superfamily (MFS) transporter	1.20343	1.33395e-05
	PA0007	hypothetical protein	1.20109	2.2886e-66
cgrA	PA2127	cupA gene regulator A, CgrA	1.19846	3.75744e-120
	PA2483	conserved hypothetical protein	1.19832	3.27147e-13
pilC	PA4527	still frameshift type 4 fimbrial biogenesis protein PilC (putative pseudogene)	1.1964	9.20702e-06
warB	PA4378	WarB	1.19617	3.04693e-27
	PA3324	probable short-chain dehydrogenase	1.19403	1.34425e-22
	PA0097	hypothetical protein	1.19391	0.0180709
	PA0637	conserved hypothetical protein	1.19139	1.90567e-13
tadD	PA4299	TadD	1.18699	2.30145e-79
	PA0633	hypothetical protein	1.18639	2.83711e-33
opmD	PA4208	probable outer membrane protein precursor	1.18419	5.17143e-05
gbuA	PA1421	guanidinobutyrase	1.18296	1.61795e-82
	PA1730	conserved hypothetical protein	1.18134	1.33407e-161
vgrG3	PA2373	VgrG3	1.17801	2.58616e-93
mexH	PA4206	probable Resistance-Nodulation-Cell Division (RND) efflux membrane fusion protein precursor	1.17451	1.35079e-09
	PA2580	conserved hypothetical protein	1.17281	1.08199e-74
lip3	PA2364	Lip3	1.16851	4.33051e-92
	PA0626	hypothetical protein	1.16442	1.65601e-21
sahH	PA0432	S-adenosyl-L-homocysteine hydrolase	1.16331	1.53437e-18
	PA4570	hypothetical protein	1.16255	0.000339428
pvdD	PA2399	pyoverdine synthetase D	1.16178	4.83646e-08
nirG	PA0513	NirG	1.15754	5.74135e-15
	PA2745	probable hydrolase	1.15679	3.36271e-23
	PA1356	hypothetical protein	1.15636	3.25907e-78
	PA3990	conserved hypothetical protein	1.15452	0.0248868
	PA0620	probable bacteriophage protein	1.1539	2.82525e-28
	PA0829	probable hydrolase	1.15336	1.05074e-24
czcA	PA2520	Resistance-Nodulation-Cell Division (RND) divalent metal cation efflux transporter CzcA	1.15107	5.27328e-09
	PA0179	probable two-component response regulator	1.15038	2.14732e-187
	PA1856	probable cytochrome oxidase subunit	1.14805	3.14263e-18
	PA0627	conserved hypothetical protein	1.14711	2.44884e-22
narJ	PA3873	respiratory nitrate reductase delta chain	1.14681	1.08588e-13
P5	PA0836.1	P5	1.1457	0.00838387
tssG1	PA0089	TssG1	1.14549	0.000135024
	PA0431	hypothetical protein	1.14483	3.89194e-12
	PA0240	probable porin	1.14371	0.0346624
	PA0547	probable transcriptional regulator	1.14369	2.43994e-21
sutA	PA5285	SutA	1.14264	1.96335e-07
	PA5428	probable transcriptional regulator	1.14133	9.28663e-12
iscR	PA3815	IscR	1.14119	1.13658e-05
	PA0800	hypothetical protein	1.14069	0.000805743
	PA2539	conserved hypothetical protein	1.1392	0.00218114
	PA2504	TUDOR-like domain containing protein	1.13872	1.08038e-249
	PA3773	hypothetical protein	1.13806	0.00143604
ccoO2	PA1556	Cytochrome c oxidase, cbb3-type, CcoO subunit	1.13714	2.49281e-41
	PA1560	hypothetical protein	1.13649	5.8325e-14
vanB	PA4905	vanillate O-demethylase oxidoreductase	1.1356	3.00534e-15
	PA4929	hypothetical protein	1.12964	8.36076e-264
	PA2067	probable hydrolase	1.12869	1.20041e-85
	PA2207	hypothetical protein	1.12821	6.06604e-08
	PA1221	nonribosomal peptide synthetase	1.12689	2.40279e-68
glpD	PA3584	glycerol-3-phosphate dehydrogenase	1.12625	1.3279e-88
	PA3316	probable permease of ABC transporter	1.12575	3.98979e-33
	PA1743	hypothetical protein	1.12435	1.40919e-06
hsiG3	PA2369	HsiG3	1.1232	2.40382e-29
	PA0636	hypothetical protein	1.12163	1.58293e-13
	PA0975	probable radical activating enzyme	1.12128	1.54028e-56
hsiC3	PA2366	HsiC3	1.11899	8.28046e-29
crfX	PA1774	CrfX protein	1.11587	4.7812e-37
hsiH3	PA2370	HsiH3	1.11466	1.56043e-18
	PA2676	probable type II secretion system protein	1.11362	0.000158801
	PA4387	conserved hypothetical protein	1.10828	2.2372e-05
ccoN2	PA1557	Cytochrome c oxidase, cbb3-type, CcoN subunit	1.1072	1.90068e-43
dht	PA0441	dihydropyrimidinase	1.10617	5.16519e-14
eraS	PA1979	sensor kinase, EraS	1.10588	0.00013467
algD	PA3540	GDP-mannose 6-dehydrogenase AlgD	1.10539	0.00075664
	PA1591	hypothetical protein	1.10377	1.71738e-33
	PA2286	hypothetical protein	1.10273	0.0200207
	PA1930	probable chemotaxis transducer	1.10015	0
P1	PA0296.1	P1	1.09768	3.86676e-29
mexG	PA4205	hypothetical protein	1.09715	8.42049e-09
	PA2672	probable type II secretion system protein	1.09714	0.0409823
cdhB	PA5385	CdhB, Carnitine dehydrogenase-related gene B	1.09645	0.00637471
	PA1216	hypothetical protein	1.09464	1.32318e-119
	PA4573	hypothetical protein	1.09261	5.51e-78
	PA1731	conserved hypothetical protein	1.08999	6.39008e-72
	PA3404	probable outer membrane protein precursor	1.08676	0.0431366
pcoA	PA2065	copper resistance protein A precursor	1.08644	2.10233e-24
fiuA	PA0470	Ferrichrome receptor FiuA	1.08577	1.0288e-09
	PA1516	hypothetical protein	1.08552	3.81238e-10
	PA1118	hypothetical protein	1.08487	3.94596e-121
	PA2188	probable alcohol dehydrogenase (Zn-dependent)	1.08285	6.44232e-19
	PA0095	vgrG1b	1.08249	8.83302e-19
clpV3	PA2371	ClpV3	1.08154	9.34582e-22
glpF	PA3581	glycerol uptake facilitator protein	1.0797	1.50467e-87
	PA2910	conserved hypothetical protein	1.07962	0.005786
	PA0708.1	Uncharacterized protein	1.07961	4.42332e-06
	PA3445	conserved hypothetical protein	1.07765	7.75437e-09
	PA3315	probable permease of ABC transporter	1.07493	1.46715e-40
	PA0101	hypothetical protein	1.07463	0.00487134
	PA0628	conserved hypothetical protein	1.07396	1.67797e-24
mexC	PA4599	Resistance-Nodulation-Cell Division (RND) multidrug efflux membrane fusion protein MexC precursor	1.0732	0.000574554
	PA1435	probable Resistance-Nodulation-Cell Division (RND) efflux membrane fusion protein precursor	1.06958	5.32362e-06
phzA2	PA1899	probable phenazine biosynthesis protein	1.06935	1.5923e-218
	PA2590	hypothetical protein	1.06888	5.74751e-11
	PA1852	hypothetical protein	1.06604	2.81686e-163
	PA3986	hypothetical protein	1.06574	1.1189e-299
ambE	PA2302	AmbE	1.06565	1.80534e-72
	PA1882	probable transporter	1.06479	4.35911e-07
gcvP1	PA5213	glycine cleavage system protein P1	1.06329	6.9817e-114
	PA2379	probable oxidoreductase	1.06317	4.71595e-06
	PA1213	hypothetical protein	1.06289	3.87676e-27
crcZ	PA4726.11	CrcZ	1.05896	7.25868e-25
pilD	PA4528	type 4 prepilin peptidase PilD	1.05609	1.05184e-18
acoB	PA4151	acetoin catabolism protein AcoB	1.05572	4.13506e-11
pilN	PA5043	type 4 fimbrial biogenesis protein PilN	1.05408	4.17284e-13
	PA0788	hypothetical protein	1.05153	3.14632e-207
	PA3762	hypothetical protein	1.05083	5.31667e-22
	PA2420	probable porin	1.04895	0.000150983
ccoQ2	PA1555.1	Cytochrome c oxidase, cbb3-type, CcoQ subunit	1.04818	9.81512e-47
	PA1106	hypothetical protein	1.04659	3.80756e-41
czcS	PA2524	CzcS	1.0457	1.88077e-06
	PA2540	conserved hypothetical protein	1.04239	0.0139399
	PA4581.1	tRNA-Arg	1.04229	2.26549e-05
putP	PA0783	sodium/proline symporter PutP	1.0419	1.83692e-204
	PA1355	hypothetical protein	1.04032	8.91376e-32
	PA1540	conserved hypothetical protein	1.04026	3.65994e-07
	PA5444	conserved hypothetical protein	1.03982	2.38846e-23
sphA	PA5325	SphA	1.0368	6.46039e-06
	PA2187	hypothetical protein	1.03391	2.16204e-19
	PA0638	probable bacteriophage protein	1.03376	9.18016e-23
	PA2450	hypothetical protein	1.03354	1.7732e-08
	PA0708	probable transcriptional regulator	1.03214	5.76053e-15
	PA2779	hypothetical protein	1.0314	1.5205e-37
sppR	PA2057	TonB-dependent receptor, SppR	1.03093	0.000159589
	PA2673	probable type II secretion system protein	1.03067	1.46301e-10
metF	PA0430	5,10-methylenetetrahydrofolate reductase	1.02991	7.87494e-13
	PA2173	hypothetical protein	1.02948	3.12396e-61
qslA	PA1244	QslA	1.029	1.10669e-80
	PA1382	probable type II secretion system protein	1.0256	1.69365e-25
nasS	PA1786	NasS	1.02449	0.000217413
	PA5566	hypothetical protein	1.02401	0.0286279
mgtA	PA4825	Mg(2+) transport ATPase, P-type 2	1.02241	0.0121767
ambD	PA2303	AmbD	1.02124	2.0776e-65
nadD2	PA4917	nicotinate mononucleotide adenylyltransferase NadD2	1.02122	1.42067e-38
	PA3512	probable permease of ABC transporter	1.01989	1.29444e-05
dauA	PA3863	FAD-dependent catabolic D-arginine dehydrogenase, DauA	1.01935	2.48266e-13
oprH	PA1178	PhoP/Q and low Mg2+ inducible outer membrane protein H1 precursor	1.01668	9.39344e-12
	PA0640	probable bacteriophage protein	1.0151	8.72e-21
	PA0875	conserved hypothetical protein	1.01508	2.75318e-31
	PA1189	conserved hypothetical protein	1.01351	0.0135158
sppA	PA2058	ABC transporter substrate-binding protein, SppA	1.0134	0.0155769
	PA0801	hypothetical protein	1.01315	0.00040611
	PA4523	hypothetical protein	1.01207	3.17802e-51
mepM	PA0667	MepM	1.01139	0.000374044
	PA0346	hypothetical protein	1.0094	4.79122e-09
	PA2482	probable cytochrome c	1.00936	3.25195e-15
	PA2032	probable transcriptional regulator	1.00892	1.4693e-15
	PA1935	hypothetical protein	1.00809	1.66548e-07
tssC1	PA0084	TssC1	1.00693	1.98485e-06
cupC3	PA0994	usher CupC3	1.00659	1.73852e-37
	PA1219	hypothetical protein	1.00522	1.61811e-18
	PA0639	conserved hypothetical protein	1.00384	7.44652e-26
cupB2	PA4085	chaperone CupB2	1.00333	0.0103935
	PA0619	probable bacteriophage protein	1.003	6.81829e-27
hsiJ3	PA2363	HsiJ3	1.00147	3.09987e-59
imm2	PA1151	pyocin S2 immunity protein	1.00128	2.3993e-09
ldh	PA3418	leucine dehydrogenase	1.00017	0
	PA2669	hypothetical protein	1.00017	3.3598e-06
eco	PA2755	ecotin precursor	-1.00009	3.89873e-05
osmE	PA4876	osmotically inducible lipoprotein OsmE	-1.0019	7.42056e-196
	PA2909	hypothetical protein	-1.00281	5.03964e-05
	PA2328	hypothetical protein	-1.00321	1.00456e-67
	PA0540	hypothetical protein	-1.00326	3.39915e-110
hpcC	PA4123	5-carboxy-2-hydroxymuconate semialdehyde dehydrogenase	-1.00638	3.79709e-79
corA	PA5268	magnesium/cobalt transport protein	-1.00686	9.46798e-15
wbpB	PA3158	UDP-2-acetamido-2-deoxy-d-glucuronic acid 3-dehydrogenase, WbpB	-1.01242	8.00513e-17
	PA0940	hypothetical protein	-1.0135	1.19222e-10
pdxB	PA1375	erythronate-4-phosphate dehydrogenase	-1.01588	9.29312e-15
	PA2026	conserved hypothetical protein	-1.01696	1.5586e-79
cls	PA5394	cardiolipin synthase	-1.02351	1.52492e-14
pdxY	PA5516	pyridoxamine kinase	-1.0242	1.12959e-73
dguA	PA5084	DguA	-1.02505	8.98202e-05
pfpI	PA0355	protease PfpI	-1.02655	4.84048e-104
metX	PA0390	homoserine O-acetyltransferase	-1.02748	1.71955e-51
	PA4591	hypothetical protein	-1.02878	2.50463e-18
pcaQ	PA0152	transcriptional regulator PcaQ	-1.0288	4.22443e-11
	PA5023	conserved hypothetical protein	-1.02985	1.40249e-27
	PA3313	putative periplasmic organophosphorous compound-binding protein	-1.03632	1.13567e-11
	PA4796	hypothetical protein	-1.03822	5.00813e-12
	PA4642	hypothetical protein	-1.0383	2.08093e-24
mmsA	PA3570	methylmalonate-semialdehyde dehydrogenase	-1.0387	1.476e-157
	PA3836	hypothetical protein	-1.03935	1.03887e-06
	PA4074	probable transcriptional regulator	-1.04088	2.93918e-24
	PA1270	hypothetical protein	-1.04357	4.68747e-20
	PA5075	probable permease of ABC transporter	-1.04604	5.61951e-64
	PA1428	conserved hypothetical protein	-1.05185	4.01622e-22
	PA4578	hypothetical protein	-1.05293	3.05739e-07
fpvA	PA2398	ferripyoverdine receptor	-1.05411	3.53802e-05
davD	PA0265	glutaric semialdehyde dehydrogenase	-1.05618	1.77446e-26
mobA	PA3030	molybdopterin-guanine dinucleotide biosynthesis protein MobA	-1.05683	4.85778e-09
	PA4015	conserved hypothetical protein	-1.05756	9.88132e-78
vgrG4a	PA3294	VgrG4a	-1.0576	0.0294523
	PA3298	hypothetical protein	-1.05802	4.04842e-18
hsiG2	PA1660	HsiG2	-1.05841	0.000106459
	PA4869	hypothetical protein	-1.05915	9.11544e-84
fpvF	PA2410	FpvF	-1.05995	1.59531e-24
tle5b	PA5089	type VI secretion phospholipase D effector Tle5b	-1.06147	4.238e-16
psd	PA4957	phosphatidylserine decarboxylase	-1.06171	4.67127e-75
	PA4191	isopenicillin-N synthase	-1.06325	1.64728e-16
	PA5074	probable ATP-binding component of ABC transporter	-1.06345	1.37724e-70
	PA5202	thiolester hydrolase	-1.06392	2.05475e-16
parE	PA4967	topoisomerase IV subunit B	-1.06615	1.06905e-213
dsbC	PA3737	thiol:disulfide interchange protein DsbC	-1.06913	1.42066e-52
	PA0370	conserved hypothetical protein	-1.06981	3.85561e-27
	PA4126	probable major facilitator superfamily (MFS) transporter	-1.07836	1.53912e-18
gloA3	PA5111	lactoylglutathione lyase	-1.07859	2.41778e-70
	PA3031	hypothetical protein	-1.0793	3.71575e-60
clpP	PA1801	ClpP	-1.08114	3.49195e-50
	PA2939	probable aminopeptidase	-1.08116	1.69186e-126
	PA3454	probable acyl-CoA thiolase	-1.08163	8.88959e-33
	PA5437	probable transcriptional regulator	-1.0823	4.04618e-160
fpvC	PA2407	FpvC	-1.08375	3.19295e-12
cpg2	PA2787	carboxypeptidase G2 precursor	-1.08491	4.37805e-199
hpaC	PA4092	4-hydroxyphenylacetate 3-monooxygenase small chain	-1.08529	1.29474e-132
xcpY	PA3096	general secretion pathway protein L	-1.08745	1.54743e-22
	PA4162	probable short-chain dehydrogenase	-1.08925	6.75141e-17
ppiC2	PA4176	peptidyl-prolyl cis-trans isomerase C2	-1.0898	2.4839e-22
dsbG	PA2476	thiol:disulfide interchange protein DsbG	-1.09161	4.13606e-41
	PA2554	probable short-chain dehydrogenase	-1.0919	9.98134e-65
	PA2697	hypothetical protein	-1.09409	0.00256742
	PA1324	hypothetical protein	-1.09439	3.92492e-90
	PA1323	hypothetical protein	-1.09534	4.10779e-101
pssA	PA4693	phosphatidylserine synthase	-1.09559	1.1986e-68
	PA3318	hypothetical protein	-1.09607	0.0012654
pntB	PA0196	pyridine nucleotide transhydrogenase, beta subunit	-1.10202	9.00624e-26
	PA0318	conserved hypothetical protein	-1.1029	4.50151e-17
vgrG5	PA5090	VgrG5	-1.10465	1.44708e-12
	PA2833	conserved hypothetical protein	-1.10555	6.71431e-12
	PA0941	hypothetical protein	-1.10591	2.0138e-16
cif	PA2934	CFTR inhibitory factor, Cif	-1.1093	4.85044e-08
speD	PA0654	S-adenosylmethionine decarboxylase proenzyme	-1.1094	2.04811e-108
cyoA	PA1317	cytochrome o ubiquinol oxidase subunit II	-1.10984	2.81941e-27
	PA1293	hypothetical protein	-1.11109	1.83503e-16
	PA1357	conserved hypothetical protein	-1.11183	1.47411e-14
pchP	PA5292	phosphorylcholine phosphatase	-1.11212	2.28046e-26
	PA5271	hypothetical protein	-1.11632	6.55743e-73
pasP	PA0423	PasP	-1.12523	9.60586e-11
glyA2	PA2444	serine hydroxymethyltransferase	-1.12678	2.07718e-58
	PA5144	hypothetical protein	-1.12726	1.2866e-10
mexE	PA2493	Resistance-Nodulation-Cell Division (RND) multidrug efflux membrane fusion protein MexE precursor	-1.12922	3.30553e-47
cysI	PA1838	sulfite reductase	-1.13176	1.20813e-40
mucD	PA0766	serine protease MucD precursor	-1.13367	5.81148e-37
P9	PA1324.1	P9	-1.1341	2.88218e-19
	PA0267	hypothetical protein	-1.13438	9.72403e-33
	PA0421	hypothetical protein	-1.13511	5.57042e-43
lrp	PA5308	leucine-responsive regulatory protein	-1.13533	3.8794e-34
cyoB	PA1318	cytochrome o ubiquinol oxidase subunit I	-1.13582	9.30249e-27
	PA0168	conserved hypothetical protein	-1.13638	2.14201e-10
	PA3122	probable transcriptional regulator	-1.13796	4.86444e-14
fpvE	PA2409	FpvE	-1.13931	2.88181e-21
	PA0856	hypothetical protein	-1.13975	5.60693e-18
	PA1262	probable major facilitator superfamily (MFS) transporter	-1.14037	0.000579331
	PA3919	conserved hypothetical protein	-1.14423	4.74274e-88
sltB3	PA3992	SltB3	-1.1453	9.42544e-73
	PA2345	conserved hypothetical protein	-1.14778	9.02502e-119
opuCB	PA3890	OpuC ABC transporter, permease protein, OpuCB	-1.14813	6.7751e-13
aauR	PA1335	AauR	-1.14852	2.15427e-11
	PA3559	probable nucleotide sugar dehydrogenase	-1.15053	4.10994e-27
	PA1292	probable 3-mercaptopyruvate sulfurtransferase	-1.15902	4.43656e-17
secD	PA3821	secretion protein SecD	-1.15967	2.87057e-157
	PA0399	cystathionine beta-synthase	-1.16131	1.4382e-14
folE2	PA1674	GTP cyclohydrolase I precursor	-1.16547	8.42844e-19
	PA4782	hypothetical protein	-1.16599	2.34086e-20
	PA3880	conserved hypothetical protein	-1.16863	3.46189e-63
	PA3934	conserved hypothetical protein	-1.16934	3.13037e-42
hsiJ2	PA1667	HsiJ2	-1.17144	2.87402e-06
	PA0057	hypothetical protein	-1.17161	5.49094e-09
soxD	PA5417	sarcosine oxidase delta subunit	-1.17196	0.000159289
lysP	PA4628	lysine-specific permease	-1.17413	1.12332e-117
arnD	PA3555	ArnD	-1.17561	3.09472e-33
speE	PA1687	spermidine synthase	-1.17956	2.82268e-67
	PA3535	probable serine protease	-1.18061	2.06422e-37
xcpU	PA3100	General secretion pathway outer membrane protein H precursor	-1.18068	1.25332e-62
	PA3037	hypothetical protein	-1.18282	1.21381e-06
	PA3783	hypothetical protein	-1.18354	0.00030552
	PA0055	hypothetical protein	-1.18483	1.29769e-19
mtr	PA5434	tryptophan permease	-1.18524	2.25422e-61
tag	PA0010	DNA-3-methyladenine glycosidase I	-1.19444	6.02728e-07
ureD	PA4864	urease accessory protein	-1.1971	1.05618e-13
	PA0060	conserved hypothetical protein	-1.19765	6.16771e-56
orfX	PA1664	OrfX	-1.20241	7.41125e-07
fklB	PA4572	peptidyl-prolyl cis-trans isomerase FklB	-1.20262	7.37088e-75
	PA3710	probable GMC-type oxidoreductase	-1.20447	3.2352e-149
bauA	PA0132	Beta-alanine:pyruvate transaminase	-1.20631	1.98191e-08
copA1	PA3920	CopA1	-1.21124	6.82623e-38
pcnA	PA4918	nicotinamidase, PcnA	-1.21209	3.22237e-38
	PA0735	hypothetical protein	-1.21251	9.23199e-10
	PA1205	conserved hypothetical protein	-1.21262	5.01855e-18
fabI	PA1806	NADH-dependent enoyl-ACP reductase	-1.21609	6.25833e-06
	PA5076	putative amino acid ABC transporter substrate-binding protein	-1.2172	7.00718e-93
	PA2358	hypothetical protein	-1.21722	4.81062e-14
wbpI	PA3148	UDP-N-acetylglucosamine 2-epimerase WbpI	-1.21815	1.14729e-22
mmsB	PA3569	3-hydroxyisobutyrate dehydrogenase	-1.22249	5.4813e-286
	PA4874	conserved hypothetical protein	-1.22664	6.90071e-162
recJ	PA3725	single-stranded-DNA-specific exonuclease RecJ	-1.22864	6.56721e-77
	PA2864	conserved hypothetical protein	-1.22905	1.10424e-61
sfa2	PA1663	Sfa2	-1.2297	7.22891e-05
	PA0921	hypothetical protein	-1.23571	7.42708e-49
	PA2329	probable ATP-binding component of ABC transporter	-1.23654	1.06204e-34
	PA3912	conserved hypothetical protein	-1.24171	6.23869e-37
tpm	PA2832	thiopurine methyltransferase	-1.2418	6.28649e-23
	PA0371	putative Zn-dependent peptidase	-1.24329	4.05847e-57
	PA0201	hypothetical protein	-1.24466	3.22791e-179
nmoA	PA4202	nitronate monooxygenase NmoA	-1.24757	8.49109e-22
	PA4863	hypothetical protein	-1.24878	6.13109e-25
	PA4128	conserved hypothetical protein	-1.25083	1.6068e-31
	PA3046	conserved hypothetical protein	-1.2513	1.25296e-165
	PA4063	hypothetical protein	-1.25184	2.07756e-08
davT	PA0266	delta-aminovalerate aminotransferase	-1.25567	1.29475e-44
	PA1921	hypothetical protein	-1.25827	2.0332e-22
	PA3470	NUDIX hydrolase	-1.26724	1.8109e-19
	PA0233	probable transcriptional regulator	-1.26782	1.42711e-11
	PA3425	hypothetical protein	-1.26818	3.90701e-15
hpcD	PA4125	5-carboxymethyl-2-hydroxymuconate isomerase	-1.27273	1.56377e-65
	PA5194	hypothetical protein	-1.27943	1.59576e-108
xcpT	PA3101	general secretion pathway protein G	-1.27998	4.99652e-123
secB	PA5128	secretion protein SecB	-1.28226	6.08005e-33
	PA2682	conserved hypothetical protein	-1.28242	2.31106e-28
pra	PA4590	protein activator	-1.28402	8.75242e-80
ppa	PA4031	inorganic pyrophosphatase	-1.28508	1.47862e-126
hpcB	PA4124	homoprotocatechuate 2,3-dioxygenase	-1.2864	5.66944e-86
purT	PA3751	phosphoribosylglycinamide formyltransferase 2	-1.28764	3.74366e-33
hpaA	PA4091	4-hydroxyphenylacetate 3-monooxygenase large chain	-1.29094	6.20078e-165
	PA1620	hypothetical protein	-1.29245	1.33809e-14
coaD	PA0363	phosphopantetheine adenylyltransferase	-1.29421	1.60216e-49
	PA4139	hypothetical protein	-1.29966	1.50939e-81
adk	PA3686	adenylate kinase	-1.3016	3.31887e-110
rnk	PA5274	nucleoside diphosphate kinase regulator	-1.30576	7.52938e-67
dotU2	PA1668	DotU2	-1.30686	8.48186e-07
cysN	PA4442	ATP sulfurylase GTP-binding subunit/APS kinase	-1.30885	4.04911e-36
gcvT2	PA2442	glycine cleavage system protein T2	-1.31455	8.30099e-32
	PA1619	probable transcriptional regulator	-1.31526	2.17071e-17
	PA1906	hypothetical protein	-1.31822	5.62127e-07
	PA3295	probable HIT family protein	-1.32061	1.21198e-60
bolA	PA0857	morphogene protein BolA	-1.32199	1.26729e-29
	PA1892	hypothetical protein	-1.32448	1.0672e-51
arnF	PA3558	ArnF	-1.32728	1.31491e-46
metY	PA5025	homocysteine synthase	-1.32779	1.67955e-14
secF	PA3820	secretion protein SecF	-1.32975	1.87713e-232
	PA0054	conserved hypothetical protein	-1.32996	1.33379e-08
hsiH2	PA1661	HsiH2	-1.33143	7.24206e-06
ureC	PA4868	urease alpha subunit	-1.3337	2.23509e-68
	PA3896	probable 2-hydroxyacid dehydrogenase	-1.3348	6.77832e-23
citA	PA5476	citrate transporter	-1.33667	6.76662e-19
	PA3709	probable major facilitator superfamily (MFS) transporter	-1.33823	3.44809e-143
	PA3940	probable DNA binding protein	-1.33827	4.09684e-55
galU	PA2023	UTP--glucose-1-phosphate uridylyltransferase	-1.33972	3.41905e-38
	PA0702	hypothetical protein	-1.3409	7.69799e-07
clpV2	PA1662	clpV2	-1.34118	0.00177724
lip2	PA1666	Lip2	-1.34461	0.00303454
	PA1234	hypothetical protein	-1.34698	1.03399e-31
	PA2831	conserved hypothetical protein	-1.34986	2.56066e-35
fha2	PA1665	Fha2	-1.35677	0.000326123
	PA0734	hypothetical protein	-1.3627	0.00146507
	PA2137	hypothetical protein	-1.36574	1.13611e-24
ureB	PA4867	urease beta subunit	-1.37656	3.76323e-51
	PA0902	hypothetical protein	-1.37771	1.01776e-51
	PA0733	probable pseudouridylate synthase	-1.37869	0.00801807
osmC	PA0059	osmotically inducible protein OsmC	-1.38232	1.08019e-115
	PA4093	hypothetical protein	-1.38396	2.34214e-12
	PA1967	hypothetical protein	-1.38666	1.55315e-31
	PA0115	Acyl-CoA N-acyltransferase	-1.3877	2.15383e-11
ddaH	PA1195	dimethylarginine dimethylaminohydrolase DdaH	-1.39176	3.37009e-34
	PA1202	probable hydrolase	-1.39292	3.44162e-58
	PA4180	probable acetolactate synthase large subunit	-1.39385	4.27528e-47
pqsL	PA4190	probable FAD-dependent monooxygenase	-1.39718	1.7657e-10
	PA0306.1	Uncharacterized protein	-1.39941	2.13913e-65
	PA1203	hypothetical protein	-1.40276	2.90236e-11
tle5	PA3487	Tle5	-1.4049	7.53365e-11
	PA5481	hypothetical protein	-1.40588	4.71067e-207
	PA5482	hypothetical protein	-1.40767	4.1005e-117
antA	PA2512	anthranilate dioxygenase large subunit	-1.4112	6.06631e-05
	PA1748	probable enoyl-CoA hydratase/isomerase	-1.42161	1.50002e-33
	PA5342	probable transcriptional regulator	-1.42675	3.67736e-22
	PA3717	probable peptidyl-prolyl cis-trans isomerase, FkbP-type	-1.43505	6.05687e-32
	PA1204	NAD(P)H quinone oxidoreductase	-1.4402	9.34301e-26
	PA4923	type-I LOG protein	-1.44161	1.25978e-72
	PA1598	conserved hypothetical protein	-1.44721	2.33962e-20
	PA1895	hypothetical protein	-1.449	9.76803e-51
	PA3913	probable protease	-1.45653	3.27742e-22
siaD	PA0169	SiaD	-1.46331	8.97881e-87
	PA3292	hypothetical protein	-1.46476	2.37785e-07
	PA5343	hypothetical protein	-1.48197	1.36569e-61
	PA1689	conserved hypothetical protein	-1.48514	3.88146e-57
	PA2330	hypothetical protein	-1.48883	1.5586e-79
	PA5341	hypothetical protein	-1.49279	3.2243e-05
tli5	PA3488	Tli5	-1.5046	6.37324e-10
	PA0398	hypothetical protein	-1.50843	5.47e-52
	PA3602	conserved hypothetical protein	-1.51158	2.05874e-14
hpcG	PA4127	2-oxo-hept-3-ene-1,7-dioate hydratase	-1.51269	3.90187e-25
hsiF2	PA1659	HsiF2	-1.51334	9.71205e-06
	PA0567	conserved hypothetical protein	-1.52798	2.55418e-163
	PA1143	hypothetical protein	-1.54298	0.0309562
	PA4177	hypothetical protein	-1.5695	7.53197e-08
hsiB2	PA1657	HsiB2	-1.57376	0.000444642
	PA2786	hypothetical protein	-1.60163	1.13512e-18
siaA	PA0172	SiaA	-1.60223	3.53984e-98
agtD	PA0606	AgtD	-1.60618	1.26343e-19
bauC	PA0130	3-Oxopropanoate dehydrogenase	-1.61231	2.54245e-14
	PA2918	probable short-chain dehydrogenase	-1.61327	3.25055e-42
	PA4866	putative phosphinothricin acetyltransferase	-1.61983	1.00353e-35
cysP	PA1493	sulfate-binding protein of ABC transporter	-1.62975	1.6901e-56
	PA1896	hypothetical protein	-1.63133	3.27128e-36
	PA2650	conserved hypothetical protein	-1.64928	3.46934e-15
	PA0653	conserved hypothetical protein	-1.65666	2.92709e-45
	PA5024	conserved hypothetical protein	-1.66824	7.54885e-45
cyoC	PA1319	cytochrome o ubiquinol oxidase subunit III	-1.67102	3.47605e-25
gdhA	PA4588	glutamate dehydrogenase	-1.67467	1.61965e-28
brlR	PA4878	BrlR	-1.68171	3.0242e-20
	PA2662	conserved hypothetical protein	-1.69494	1.4106e-06
norB	PA0524	nitric-oxide reductase subunit B	-1.70089	7.70221e-06
	PA1398	hypothetical protein	-1.71498	2.81454e-30
thrH	PA1757	homoserine kinase	-1.71812	2.28889e-50
tli1	PA3291	Tli1	-1.71883	3.83805e-07
	PA1891	hypothetical protein	-1.71975	2.11236e-13
	PA1837	hypothetical protein	-1.72111	1.47157e-25
	PA2784	hypothetical protein	-1.72514	3.18195e-14
folA	PA0350	dihydrofolate reductase	-1.72602	3.33384e-137
ureA	PA4865	urease gamma subunit	-1.74266	1.64692e-29
	PA1893	hypothetical protein	-1.74514	4.78095e-64
lgt	PA0341	prolipoprotein diacylglyceryl transferase	-1.74519	3.23462e-130
	PA4140	hypothetical protein	-1.76314	3.76589e-20
gapN	PA2323	GapN	-1.77098	4.78298e-79
	PA4894	hypothetical protein	-1.78651	0.000716304
	PA2785	conserved hypothetical protein	-1.79202	5.41823e-12
sbp	PA0283	sulfate-binding protein precursor	-1.79449	5.55521e-50
	PA5205	conserved hypothetical protein	-1.79499	1.08796e-29
phzH	PA0051	potential phenazine-modifying enzyme	-1.79658	5.82283e-38
	PA0284	hypothetical protein	-1.80908	3.20615e-32
cysW	PA0281	sulfate transport protein CysW	-1.81388	7.55448e-52
antB	PA2513	anthranilate dioxygenase small subunit	-1.82175	0.00219165
	PA2698	probable hydrolase	-1.82395	1.15465e-83
lsfA	PA3450	1-Cys peroxiredoxin LsfA	-1.82442	3.49053e-35
	PA3262	probable peptidyl-prolyl cis-trans isomerase, FkbP-type	-1.82471	8.15245e-88
cysT	PA0282	sulfate transport protein CysT	-1.82471	2.09703e-35
	PA2331	hypothetical protein	-1.84485	1.44447e-152
agtB	PA0604	AgtB	-1.86153	1.14329e-29
tpx	PA2532	thiol peroxidase	-1.88099	1.45665e-88
	PA4738	conserved hypothetical protein	-1.89039	2.20291e-286
bauD	PA0129	Amino acid permease	-1.89779	8.68248e-12
	PA4739	conserved hypothetical protein	-1.90407	0
hcpA	PA1512	secreted protein Hcp	-1.90439	2.98113e-12
	PA1894	hypothetical protein	-1.905	9.37793e-60
agtC	PA0605	AgtC	-1.91581	7.64582e-39
	PA3453	conserved hypothetical protein	-1.93099	4.48195e-38
pauB1	PA0534	FAD-dependent oxidoreductase	-1.9465	7.39347e-18
	PA3222	hypothetical protein	-1.96089	1.41563e-20
hsiC2	PA1658	HsiC2	-1.96337	5.51682e-05
agtA	PA0603	AgtA	-1.97771	7.0882e-27
hcpC	PA0263	secreted protein Hcp	-1.98444	0.000455166
speE2	PA4774	SpeE2	-2.02533	1.26576e-29
ohr	PA2850	organic hydroperoxide resistance protein	-2.02661	3.98312e-84
	PA3293	hypothetical protein	-2.03066	1.54674e-06
cysA	PA0280	sulfate transport protein CysA	-2.04204	1.39854e-32
	PA1618	thiolester hydrolase	-2.04691	1.04668e-91
csaA	PA3221	CsaA protein	-2.09175	3.60243e-26
	PA2204	putative binding protein component of ABC transporter	-2.10302	3.36419e-18
	PA1897	hypothetical protein	-2.16636	8.01355e-38
poxB	PA5297	pyruvate dehydrogenase (cytochrome)	-2.21628	1.4076e-79
	PA0144	hypothetical protein	-2.24977	1.23102e-76
vgrG4b	PA3486	VgrG4b	-2.30699	1.12852e-13
	PA1168	hypothetical protein	-2.31507	2.7012e-45
speD2	PA4773	SpeD2	-2.35175	9.35178e-31
siaC	PA0170	SiaC	-2.38476	2.34193e-75
siaB	PA0171	SiaB	-2.41198	1.09258e-62
rubA1	PA5351	Rubredoxin 1	-2.41375	8.25955e-27
	PA0526	hypothetical protein	-2.42352	5.24388e-07
	PA2917	probable transcriptional regulator	-2.50186	1.65625e-61
ppyR	PA2663	psl and pyoverdine operon regulator, PpyR	-2.77153	6.03658e-08
	PA2490	conserved hypothetical protein	-2.84223	2.54141e-82
hcpB	PA5267	secreted protein Hcp	-3.13555	3.64562e-31
vgrG6	PA5266	VgrG6	-3.16327	1.93865e-27
piv	PA4175	protease IV	-3.58764	4.38372e-274
nosR	PA3391	regulatory protein NosR	-3.63018	4.92037e-08
norC	PA0523	nitric-oxide reductase subunit C	-3.6309	7.55447e-08
	PA2916	hypothetical protein	-4.22177	1.47017e-115
glcD	PA5355	glycolate oxidase subunit GlcD	-4.4242	0
glcE	PA5354	glycolate oxidase subunit GlcE	-4.54543	1.08999e-149
glcF	PA5353	glycolate oxidase subunit GlcF	-4.76672	3.56314e-175
	PA5352	conserved hypothetical protein	-4.99618	1.1195e-88
fhp	PA2664	flavohemoprotein	-5.06405	8.75478e-14
