## Supplementary material for "The interplay between temperature and growth phase shapes the transcriptional landscape of *Pseudomonas aeruginosa*": Data Set S5

### Sheet: All diff reg
LasR regulated (ΔlasR/PAO1) genes at 37°C
name	PA_locus	description	log2FoldChange	padj
phzC1	PA4212	phenazine biosynthesis protein PhzC	-10.5297	2.21096e-29
phzB1	PA4211	probable phenazine biosynthesis protein	-10.441	6.42294e-138
phzA1	PA4210	probable phenazine biosynthesis protein	-9.82791	5.53839e-63
rhlA	PA3479	rhamnosyltransferase chain A	-8.62324	0
lasA	PA1871	LasA protease precursor	-8.61132	0
phzG1	PA4216	probable pyridoxamine 5'-phosphate oxidase	-8.14082	5.55669e-46
tecT	PA3905	type VI effector chaperone for Tox-Rease, TecT	-8.11997	5.66796e-41
	PA3328	probable FAD-dependent monooxygenase	-7.97357	6.01639e-44
ambC	PA2304	AmbC	-7.93842	6.08716e-90
lasB	PA3724	elastase LasB	-7.88605	0
rhlB	PA3478	rhamnosyltransferase chain B	-7.23413	8.35111e-194
lecB	PA3361	fucose-binding lectin PA-IIL	-7.11727	2.35347e-216
	PA3329	hypothetical protein	-7.04393	2.40924e-29
rahU	PA0122	rahU	-6.99373	0
acp1	PA1869	Acp1	-6.87579	1.07887e-185
ambD	PA2303	AmbD	-6.755	1.08854e-127
chiC	PA2300	chitinase	-6.69446	7.56127e-171
	PA3330	probable short chain dehydrogenase	-6.66701	9.72804e-25
	PA0852.1	Uncharacterized protein	-6.63656	2.09275e-179
phzG2	PA1905	probable pyridoxamine 5'-phosphate oxidase	-6.60148	5.94533e-14
ambE	PA2302	AmbE	-6.57952	1.3441e-179
fabH2	PA3333	3-oxoacyl-[acyl-carrier-protein] synthase III	-6.50429	1.28154e-17
phzA2	PA1899	probable phenazine biosynthesis protein	-6.40511	3.45188e-61
phzS	PA4217	flavin-containing monooxygenase	-6.35684	3.93296e-105
	PA4133	cytochrome c oxidase subunit (cbb3-type)	-6.34745	1.81231e-284
hcnC	PA2195	hydrogen cyanide synthase HcnC	-6.32328	1.02617e-214
tseT	PA3907	TOX-REase-5 domain-containing effector, TseT	-6.29005	2.36453e-50
	PA1219	hypothetical protein	-6.15008	6.8064e-09
phzB2	PA1900	probable phenazine biosynthesis protein	-6.11811	4.27966e-141
	PA2069	probable carbamoyl transferase	-6.05958	4.52186e-64
hcnB	PA2194	hydrogen cyanide synthase HcnB	-6.02122	5.41606e-87
	PA4142	probable secretion protein	-5.99402	5.33509e-123
	PA3332	conserved hypothetical protein	-5.98382	1.40279e-20
rhlI	PA3476	autoinducer synthesis protein RhlI	-5.93748	1.0997e-198
phzC2	PA1901	phenazine biosynthesis protein PhzC	-5.92826	7.80527e-54
	PA3331	cytochrome P450	-5.84199	2.82199e-29
ambB	PA2305	AmbB	-5.82252	2.72869e-208
rhlC	PA1130	rhamnosyltransferase 2	-5.66403	1.27822e-103
	PA3327	probable non-ribosomal peptide synthetase	-5.63839	8.36804e-60
hcnA	PA2193	hydrogen cyanide synthase HcnA	-5.60345	1.36683e-53
	PA3906	co-chaperone, co-TecT	-5.52848	2.55592e-16
cbpD	PA0852	chitin-binding protein CbpD precursor	-5.50082	4.47283e-229
	PA3904	PAAR4	-5.48095	6.92912e-57
acp3	PA3334	Acp3	-5.46024	1.05132e-12
	PA1221	nonribosomal peptide synthetase	-5.43735	2.52394e-24
rsaL	PA1431	regulatory protein RsaL	-5.41385	6.04666e-93
	PA4677	hypothetical protein	-5.33307	9.08101e-75
	PA3336	probable major facilitator superfamily (MFS) transporter	-5.30679	1.27569e-18
	PA4134	hypothetical protein	-5.25117	7.15224e-76
lecA	PA2570	LecA	-5.23589	1.22229e-137
	PA1914	conserved hypothetical protein	-5.21306	1.31568e-59
vqsR	PA2591	VqsR	-5.19557	1.66908e-166
phzM	PA4209	probable phenazine-specific methyltransferase	-5.19337	2.23093e-172
tsiT	PA3908	immunity protein, TsiT	-5.169	1.63677e-47
	PA2415	hypothetical protein	-5.00478	4.85352e-84
	PA0052	hypothetical protein	-4.91474	2.5597e-61
aprD	PA1246	alkaline protease secretion protein AprD	-4.88314	4.08037e-125
	PA4078	probable nonribosomal peptide synthetase	-4.83483	5.83938e-187
pqsH	PA2587	probable FAD-dependent monooxygenase	-4.82767	2.12651e-193
aprI	PA1250	alkaline proteinase inhibitor AprI	-4.67314	4.00281e-124
	PA1220	hypothetical protein	-4.65847	3.92404e-11
	PA2939	probable aminopeptidase	-4.64654	3.95909e-112
piv	PA4175	protease IV	-4.51873	4.32136e-279
hsiA2	PA1656	HsiA2	-4.50084	2.15453e-117
phnA	PA1001	anthranilate synthase component I	-4.48623	1.15574e-188
	PA1216	hypothetical protein	-4.43403	2.48512e-67
	PA2143	hypothetical protein	-4.42321	5.82657e-18
	PA1217	probable 2-isopropylmalate synthase	-4.39713	2.98737e-67
	PA2588	probable transcriptional regulator	-4.39428	5.40841e-98
	PA1218	hypothetical protein	-4.32656	1.55211e-39
	PA2414	L-sorbosone dehydrogenase	-4.32647	5.073e-101
	PA2330	hypothetical protein	-4.3241	6.893e-28
	PA5220	hypothetical protein	-4.32204	1.43979e-94
aprA	PA1249	alkaline metalloproteinase precursor	-4.2948	2.58773e-160
	PA1215	hypothetical protein	-4.29462	9.33876e-39
mpaR	PA4132	MpaR	-4.29287	4.19283e-93
	PA0572	hypothetical protein	-4.2823	7.11117e-108
	PA2192	conserved hypothetical protein	-4.27219	0.00137016
	PA4129	hypothetical protein	-4.27113	1.29094e-92
pqsB	PA0997	PqsB	-4.26716	2.93727e-146
	PA4131	probable iron-sulfur protein	-4.22171	5.56075e-107
	PA3535	probable serine protease	-4.21137	6.49945e-104
	PA2148	conserved hypothetical protein	-4.20346	1.1903e-18
	PA1874	hypothetical protein	-4.15843	4.36473e-55
pqsC	PA0998	PqsC	-4.14905	3.27879e-131
	PA2331	hypothetical protein	-4.14458	7.53005e-89
nirA	PA4130	ferredoxin-dependent nitrite reductase, NirA	-4.13764	1.31141e-133
AS2779	PA2768.1	AS2779	-4.12717	8.15565e-08
	PA4144	probable outer membrane protein precursor	-4.12664	3.27036e-05
nosL	PA3396	NosL protein	-4.0695	7.85542e-78
qteE	PA2593	quorum threshold expression element, QteE	-4.05018	1.02337e-32
phnB	PA1002	anthranilate synthase component II	-4.04624	9.01404e-47
	PA1131	probable major facilitator superfamily (MFS) transporter	-4.02562	2.58085e-106
pqsE	PA1000	Quinolone signal response protein	-4.0024	2.71698e-155
	PA3335	hypothetical protein	-4.00237	2.92512e-29
	PA1168	hypothetical protein	-3.97263	2.29912e-83
	PA2068	probable major facilitator superfamily (MFS) transporter	-3.94899	8.34734e-39
	PA5219	hypothetical protein	-3.93725	8.56168e-29
aprX	PA1245	AprX	-3.8655	6.91809e-112
	PA2140	probable metallothionein	-3.85517	0.0370701
aprE	PA1247	alkaline protease secretion protein AprE	-3.82859	1.27238e-87
	PA2433	hypothetical protein	-3.79329	2.95557e-160
pqsD	PA0999	3-oxoacyl-[acyl-carrier-protein] synthase III	-3.79191	5.3934e-67
pqsA	PA0996	PqsA	-3.78579	1.07044e-83
clpP2	PA3326	ClpP2	-3.77016	8.95993e-102
	PA2565	hypothetical protein	-3.7375	3.58585e-94
	PA3520	putative periplasmic substrate binding protein	-3.73503	1.97726e-62
lasR	PA1430	transcriptional regulator LasR	-3.708	4.3488e-117
pslN	PA2244	hypothetical protein	-3.63347	1.38513e-30
	PA2423	hypothetical protein	-3.61259	2.7045e-59
	PA0027	hypothetical protein	-3.59682	6.98797e-65
	PA2159	conserved hypothetical protein	-3.59257	1.59639e-33
hsiF2	PA1659	HsiF2	-3.5911	4.87259e-18
	PA2163	hypothetical protein	-3.58896	4.12473e-12
	PA2157	hypothetical protein	-3.58439	2.36264e-07
	PA1323	hypothetical protein	-3.5719	6.56563e-146
	PA1870	hypothetical protein	-3.5558	1.92332e-21
	PA2021	hypothetical protein	-3.54009	1.49005e-14
	PA4141	hypothetical protein	-3.50834	7.34804e-83
aprF	PA1248	Alkaline protease secretion outer membrane protein AprF precursor	-3.47339	2.54026e-59
osmC	PA0059	osmotically inducible protein OsmC	-3.46364	8.96683e-51
hsiB2	PA1657	HsiB2	-3.43787	2.53469e-19
	PA2066	hypothetical protein	-3.42519	2.05543e-24
	PA1214	hypothetical protein	-3.35869	9.26028e-12
	PA2141	hypothetical protein	-3.33914	0.00371678
	PA1784	hypothetical protein	-3.33816	1.85239e-53
	PA2564	hypothetical protein	-3.32169	2.59792e-96
pslO	PA2245	hypothetical protein	-3.30999	2.11053e-05
pvdL	PA2424	PvdL	-3.27576	0.0437132
	PA2301	hypothetical protein	-3.27325	2.39115e-15
	PA2162	probable glycosyl hydrolase	-3.26541	1.71596e-16
	PA4143	probable toxin transporter	-3.2645	1.09644e-27
lasI	PA1432	autoinducer synthesis protein LasI	-3.26041	1.7316e-73
	PA2169	hypothetical protein	-3.25989	1.50408e-19
	PA2149	hypothetical protein	-3.25277	0.000242579
	PA4171	probable protease	-3.20523	2.5609e-29
hsiC2	PA1658	HsiC2	-3.17623	6.41495e-21
	PA2183	hypothetical protein	-3.15841	4.53704e-19
	PA1877	probable secretion protein	-3.15475	7.7305e-46
	PA1875	probable outer membrane protein precursor	-3.14883	1.95979e-38
nrtR	PA4916	Nudix-related transcriptional regulator NrtR	-3.13882	7.50145e-32
	PA2180	hypothetical protein	-3.11384	5.43794e-20
	PA2161	hypothetical protein	-3.09885	1.75484e-06
	PA3274	hypothetical protein	-3.07084	6.4243e-27
	PA2172	hypothetical protein	-3.05771	3.18766e-42
	PA2176	hypothetical protein	-3.03647	6.6443e-14
	PA2158	probable alcohol dehydrogenase (Zn-dependent)	-3.02817	2.99391e-19
	PA2184	conserved hypothetical protein	-3.02353	1.02415e-42
	PA3734	hypothetical protein	-3.02314	3.64177e-17
rhlR	PA3477	transcriptional regulator RhlR	-2.97877	3.89322e-97
katE	PA2147	catalase HPII	-2.95816	2.98737e-67
plcB	PA0026	phospholipase C, PlcB	-2.93204	9.91966e-110
mexJ	PA3677	MexJ	-2.9158	8.76922e-36
	PA2451	hypothetical protein	-2.9001	8.78395e-07
cueR	PA4778	CueR	-2.8999	1.72065e-154
	PA2160	probable glycosyl hydrolase	-2.88725	2.72738e-41
	PA2156	conserved hypothetical protein	-2.88035	6.69441e-08
hsiH2	PA1661	HsiH2	-2.8725	7.52615e-20
	PA2592	probable periplasmic spermidine/putrescine-binding protein	-2.8618	1.38474e-82
nadD2	PA4917	nicotinate mononucleotide adenylyltransferase NadD2	-2.85785	2.88764e-29
	PA2151	conserved hypothetical protein	-2.85067	1.87e-44
	PA1324	hypothetical protein	-2.84859	4.3901e-184
sfa2	PA1663	Sfa2	-2.83537	2.85611e-14
	PA1404	hypothetical protein	-2.82602	3.34151e-36
pra	PA4590	protein activator	-2.81249	8.18605e-83
	PA1488	hypothetical protein	-2.78529	0.0282301
	PA2154	conserved hypothetical protein	-2.78475	1.26668e-06
cupE4	PA4651	Pilin assembly chaperone CupE4	-2.78449	2.57357e-23
clpV2	PA1662	clpV2	-2.77769	2.66273e-19
	PA0144	hypothetical protein	-2.77195	8.5076e-15
	PA2171	hypothetical protein	-2.73363	1.17529e-29
mexK	PA3676	MexK	-2.72704	8.3922e-58
opuCB	PA3890	OpuC ABC transporter, permease protein, OpuCB	-2.71564	2.31888e-54
lip2	PA1666	Lip2	-2.71218	2.33337e-19
	PA2179	hypothetical protein	-2.70599	8.13043e-06
cupE2	PA4649	Pilin subunit CupE2	-2.7006	1.07452e-11
	PA4384	hypothetical protein	-2.69434	1.64829e-08
lptF	PA3692	Lipotoxon F, LptF	-2.68433	2.18026e-112
	PA0028	hypothetical protein	-2.67098	1.91879e-18
	PA2190	conserved hypothetical protein	-2.66109	1.32095e-29
	PA2178	hypothetical protein	-2.65988	5.03097e-12
	PA2531	probable aminotransferase	-2.65721	0.0217233
	PA4172	probable nuclease	-2.65653	3.85e-16
	PA1876	probable ATP-binding/permease fusion ABC transporter	-2.65606	1.45257e-38
	PA2067	probable hydrolase	-2.65567	1.0919e-18
	PA3022	hypothetical protein	-2.63057	6.00916e-36
	PA2166	hypothetical protein	-2.62742	9.11193e-61
treA	PA2416	periplasmic trehalase precursor	-2.60811	2.3418e-28
	PA0851	hypothetical protein	-2.60012	1.22638e-41
	PA2329	probable ATP-binding component of ABC transporter	-2.59113	3.85e-16
	PA4880	probable bacterioferritin	-2.58333	2.00723e-60
	PA4140	hypothetical protein	-2.57636	2.40548e-16
	PA2134	hypothetical protein	-2.56664	7.05571e-64
glgP	PA2144	glycogen phosphorylase	-2.56506	1.35111e-61
bphP	PA4117	bacterial phytochrome, BphP	-2.56477	1.04545e-176
	PA2164	probable glycosyl hydrolase	-2.55849	1.33944e-23
	PA0103	probable sulfate transporter	-2.53866	9.15231e-27
	PA2747	hypothetical protein	-2.52716	7.98871e-53
opuCC	PA3889	OpuC ABC transporter, periplasmic substrate-binding protein, OpuCC	-2.51535	1.93517e-62
fha2	PA1665	Fha2	-2.51433	3.27284e-07
	PA2187	hypothetical protein	-2.49883	1.29154e-09
	PA1893	hypothetical protein	-2.4976	1.06531e-58
	PA2328	hypothetical protein	-2.49299	5.07895e-25
hsiG2	PA1660	HsiG2	-2.49002	9.7078e-10
	PA1895	hypothetical protein	-2.47786	7.14581e-75
bphO	PA4116	heme oxygenase, BphO	-2.47338	1.2697e-61
	PA2327	probable permease of ABC transporter	-2.46398	8.21786e-27
	PA2167	hypothetical protein	-2.45315	1.49718e-15
phaC2	PA5058	poly(3-hydroxyalkanoic acid) synthase 2	-2.45229	2.17662e-114
	PA1213	hypothetical protein	-2.44066	9.79113e-05
xcpV	PA3099	general secretion pathway protein I	-2.43667	4.95693e-18
	PA5481	hypothetical protein	-2.43182	5.0972e-30
	PA2763	hypothetical protein	-2.42728	0.010058
	PA5482	hypothetical protein	-2.42712	6.01547e-08
	PA2152	probable trehalose synthase	-2.41941	1.02184e-38
nuh	PA0143	purine nucleosidase Nuh	-2.41617	4.38167e-192
	PA4869	hypothetical protein	-2.38949	2.10505e-75
	PA2135	probable transporter	-2.37784	9.73151e-08
	PA0049	hypothetical protein	-2.36596	4.25839e-07
	PA1897	hypothetical protein	-2.34856	3.61497e-82
	PA3315	probable permease of ABC transporter	-2.34778	1.86964e-19
	PA2168	hypothetical protein	-2.34419	5.26724e-11
	PA2173	hypothetical protein	-2.34342	1.15117e-07
cupE1	PA4648	Pilin subunit CupE1	-2.32539	1.17072e-16
orfX	PA1664	OrfX	-2.30961	0.000138377
	PA3691	hypothetical protein	-2.30377	1.55035e-105
xcpZ	PA3095	general secretion pathway protein M	-2.30238	5.79824e-05
otsR	PA2076	transcriptional regulator, OtsR	-2.30212	7.38388e-13
	PA3371	hypothetical protein	-2.28936	8.57948e-26
	PA2448	putative hydrolase	-2.28203	9.35375e-20
	PA3460	probable acetyltransferase	-2.27577	1.07833e-46
dsbE	PA2477	thiol:disulfide interchange protein DsbE	-2.23945	6.95889e-11
	PA2384	hypothetical protein	-2.19287	1.99365e-10
	PA2155	probable phospholipase	-2.18162	6.85731e-07
cupE3	PA4650	Pilin subunit CupE3	-2.17228	7.81148e-21
	PA4738	conserved hypothetical protein	-2.1501	5.85013e-36
	PA1894	hypothetical protein	-2.14431	3.24043e-115
opuCA	PA3891	OpuC ABC transporter, ATP-binding protein, OpuCA	-2.12253	7.29232e-45
	PA2175	hypothetical protein	-2.11952	1.22501e-16
osmE	PA4876	osmotically inducible lipoprotein OsmE	-2.11911	1.36432e-56
	PA4739	conserved hypothetical protein	-2.10938	7.48206e-21
	PA4294	hypothetical protein	-2.10282	2.09609e-26
	PA2165	probable glycogen synthase	-2.10223	1.22436e-24
pfpI	PA0355	protease PfpI	-2.09079	6.39939e-48
	PA3459	probable glutamine amidotransferase	-2.06118	9.1184e-44
	PA4877	hypothetical protein	-2.04903	3.00251e-11
mexL	PA3678	MexL	-2.02828	3.16572e-41
	PA2150	conserved hypothetical protein	-2.0248	3.88776e-13
stp1	PA1670	Stp1	-1.99659	1.86133e-06
opuCD	PA3888	OpuC ABC transporter, permease protein, OpuCD	-1.9932	8.26577e-18
hasAp	PA3407	heme acquisition protein HasAp	-1.99071	0.00274682
	PA2146	conserved hypothetical protein	-1.98865	5.37728e-08
cupE5	PA4652	Fimbrial usher protein CupE5	-1.98016	2.01365e-13
	PA0810	probable haloacid dehalogenase	-1.973	1.80949e-11
	PA1940	hypothetical protein	-1.9724	8.60085e-36
	PA4467	hypothetical protein	-1.97021	0.0415606
hsiJ2	PA1667	HsiJ2	-1.93885	1.99437e-20
	PA2030	hypothetical protein	-1.91581	5.3463e-32
	PA2046	hypothetical protein	-1.89863	0.000118462
	PA2181	hypothetical protein	-1.89655	0.0136775
laoC	PA0366	LaoC	-1.89246	7.83634e-11
	PA4703	hypothetical protein	-1.87926	1.26541e-16
katN	PA2185	non-heme catalase KatN	-1.87214	1.39498e-05
	PA2031	hypothetical protein	-1.86684	3.83692e-28
xcpW	PA3098	general secretion pathway protein J	-1.86465	2.41982e-16
	PA5059	probable transcriptional regulator	-1.86438	2.78317e-26
sprP	PA1242	SprP	-1.84003	5.00437e-19
cupE6	PA4653	Adhesin-like protein CupE6	-1.83926	4.56084e-13
	PA0753	hypothetical protein	-1.82581	0.00999035
	PA3461	conserved hypothetical protein	-1.82259	2.72809e-38
	PA4593	probable permease of ABC transporter	-1.81755	1.04679e-07
	PA3370	hypothetical protein	-1.81624	2.91084e-22
opdH	PA0755	cis-aconitate porin OpdH	-1.79566	2.53819e-12
	PA1932	probable hydroxylase molybdopterin-containing subunit	-1.79513	4.58248e-05
	PA0570	hypothetical protein	-1.78626	0.00130386
dotU2	PA1668	DotU2	-1.77395	7.09395e-11
pheC	PA3475	cyclohexadienyl dehydratase precursor	-1.77104	1.48653e-13
	PA5027	hypothetical protein	-1.76158	9.1525e-12
dsbD	PA2478	thiol:disulfide interchange protein DsbD	-1.75504	5.75576e-15
plaB	PA2927	phospholipase B	-1.75029	1.47556e-12
	PA0700	hypothetical protein	-1.74857	0.0332439
	PA2348	conserved hypothetical protein	-1.74632	0.0145672
	PA1892	hypothetical protein	-1.74411	2.78381e-48
xcpS	PA3102	general secretion pathway protein F	-1.74355	1.09199e-57
xcpU	PA3100	General secretion pathway outer membrane protein H precursor	-1.73699	1.26186e-41
	PA0853	probable oxidoreductase	-1.72747	4.43683e-19
stk1	PA1671	Stk1	-1.72114	0.0135803
	PA4177	hypothetical protein	-1.69669	0.00034953
psCA3	PA4676	beta-carbonic anhydrase	-1.69258	3.08269e-16
glgB	PA2153	1,4-alpha-glucan branching enzyme	-1.68846	3.29846e-30
	PA0855	hypothetical protein	-1.67979	3.24903e-06
	PA1896	hypothetical protein	-1.66503	7.77539e-67
	PA0446	conserved hypothetical protein	-1.65146	5.48806e-07
triA	PA0156	Resistance-Nodulation-Cell Division (RND) triclosan efflux membrane fusion protein, TriA	-1.63883	4.33466e-26
	PA5424	conserved hypothetical protein	-1.63797	1.61565e-19
pqsL	PA4190	probable FAD-dependent monooxygenase	-1.63533	7.03448e-29
fumC2	PA0854	fumarate hydratase	-1.63474	1.93053e-24
	PA2142	probable short-chain dehydrogenase	-1.63283	2.18265e-11
	PA0813	hypothetical protein	-1.6326	0.000759541
	PA0543	hypothetical protein	-1.63179	1.53942e-11
icmF2	PA1669	IcmF2	-1.62828	1.03519e-12
mexG	PA4205	hypothetical protein	-1.62723	4.59984e-08
	PA2835	probable major facilitator superfamily (MFS) transporter	-1.61752	0.0419385
ptxR	PA2258	transcriptional regulator PtxR	-1.61448	3.7122e-05
laoB	PA0365	LaoB	-1.61393	4.66312e-08
	PA1873	hypothetical protein	-1.60679	0.00558466
	PA2431	hypothetical protein	-1.59684	2.68619e-08
	PA4080	probable response regulator	-1.59293	8.60593e-24
	PA1349	conserved hypothetical protein	-1.58489	1.85707e-06
	PA4194	probable permease of ABC transporter	-1.58378	0.0484559
	PA1111	hypothetical protein	-1.57875	0.000110737
arnD	PA3555	ArnD	-1.56355	0.00222679
rcpC	PA4305	RcpC	-1.5607	5.34838e-25
xqhA	PA1868	secretion protein XqhA	-1.55447	0.0296777
	PA3518	hypothetical protein	-1.5536	0.00142717
	PA0567	conserved hypothetical protein	-1.54683	3.92963e-39
	PA1408	hypothetical protein	-1.53613	9.07885e-17
	PA4345	hypothetical protein	-1.53606	2.16343e-21
	PA2345	conserved hypothetical protein	-1.53507	1.09749e-31
pprA	PA4293	two-component sensor PprA	-1.53157	6.78258e-17
	PA4822	hypothetical protein	-1.52935	0.0260209
	PA5408	hypothetical protein	-1.52923	0.000404336
opmD	PA4208	probable outer membrane protein precursor	-1.52905	0.0241328
	PA0194	hypothetical protein	-1.5282	0.0330951
	PA2170	hypothetical protein	-1.52636	0.00315961
xcpY	PA3096	general secretion pathway protein L	-1.51585	1.04686e-18
	PA1169	probable lipoxygenase	-1.50954	2.15096e-35
	PA0451	conserved hypothetical protein	-1.50587	7.46438e-22
	PA0104	hypothetical protein	-1.50444	0.00510385
ligD	PA2138	Multifunctional non-homologous end joining protein LigD	-1.48812	6.7884e-05
phaD	PA5057	poly(3-hydroxyalkanoic acid) depolymerase	-1.48737	1.85973e-19
	PA4594	probable ATP-binding component of ABC transporter	-1.48051	1.00136e-11
	PA3316	probable permease of ABC transporter	-1.47564	8.16272e-11
hsbR	PA3346	HptB-dependent secretion and biofilm regulator HsbR	-1.47495	2.71152e-37
flgB	PA1077	flagellar basal-body rod protein FlgB	-1.4732	7.44569e-05
xcpQ	PA3105	general secretion pathway protein D	-1.46965	8.10965e-76
	PA0525	probable dinitrification protein NorD	-1.45944	5.15252e-24
xcpR	PA3103	general secretion pathway protein E	-1.45766	3.17691e-45
	PA0109	hypothetical protein	-1.45643	3.49044e-13
rmlD	PA5162	dTDP-4-dehydrorhamnose reductase	-1.4473	1.08975e-25
	PA4188	conserved hypothetical protein	-1.4414	0.0130805
	PA4311	conserved hypothetical protein	-1.44123	4.13563e-23
	PA0267	hypothetical protein	-1.43769	3.03193e-27
	PA0806	hypothetical protein	-1.42768	3.57907e-08
hsbA	PA3347	HptB-dependent secretion and biofilm anti anti-sigma factor HsbA	-1.42225	4.52628e-28
mexH	PA4206	probable Resistance-Nodulation-Cell Division (RND) efflux membrane fusion protein precursor	-1.42215	0.000217938
napF	PA1176	ferredoxin protein NapF	-1.42004	1.08601e-13
	PA4041	hypothetical protein	-1.41704	7.04908e-09
phaC1	PA5056	poly(3-hydroxyalkanoic acid) synthase 1	-1.41277	4.27755e-18
xcpP	PA3104	secretion protein XcpP	-1.40702	3.41889e-26
	PA2351	probable permease of ABC transporter	-1.40435	0.0406277
	PA1471	hypothetical protein	-1.40425	6.21387e-06
	PA5212	hypothetical protein	-1.40271	8.1923e-39
	PA0788	hypothetical protein	-1.39556	2.25245e-22
	PA1243	probable sensor/response regulator hybrid	-1.38989	4.00853e-22
	PA0571	hypothetical protein	-1.387	4.79073e-16
	PA2137	hypothetical protein	-1.37936	5.50057e-06
	PA0399	cystathionine beta-synthase	-1.36948	3.34635e-19
	PA1347	probable transcriptional regulator	-1.36179	0.000712972
	PA3858	probable amino acid-binding protein	-1.35641	7.14625e-11
	PA4592	probable outer membrane protein precursor	-1.355	4.0264e-15
	PA0400	probable cystathionine gamma-lyase	-1.34845	6.26565e-13
triB	PA0157	Resistance-Nodulation-Cell Division (RND) triclosan efflux membrane fusion protein, TriB	-1.34782	2.26564e-16
	PA0483	probable acetyltransferase	-1.34377	6.43992e-07
tadA	PA4302	TadA ATPase	-1.34329	2.39468e-19
pcaD	PA0231	beta-ketoadipate enol-lactone hydrolase	-1.33501	1.87563e-05
	PA3416	probable pyruvate dehydrogenase E1 component, beta chain	-1.33418	2.39918e-36
	PA3417	probable pyruvate dehydrogenase E1 component, alpha subunit	-1.33161	1.75238e-23
	PA0187	hypothetical protein	-1.3258	1.63008e-05
	PA2022	probable nucleotide sugar dehydrogenase	-1.3254	6.0366e-16
	PA3447	probable ATP-binding component of ABC transporter	-1.31974	0.0339413
	PA4788	hypothetical protein	-1.31116	4.97803e-05
	PA4139	hypothetical protein	-1.31008	1.531e-73
	PA4573	hypothetical protein	-1.30849	1.21775e-24
poxB	PA5297	pyruvate dehydrogenase (cytochrome)	-1.30387	3.74335e-69
AS1974	PA0423.1	AS1974	-1.30048	1.15798e-10
	PA0048	probable transcriptional regulator	-1.30029	1.03374e-05
AS1974-shorter1	PA0423.2	AS1974-shorter1	-1.29818	1.06441e-10
	PA3089	hypothetical protein	-1.29763	1.16863e-06
	PA0751	conserved hypothetical protein	-1.29445	7.73604e-07
ampR	PA4109	transcriptional regulator AmpR	-1.28554	1.9499e-05
	PA3846	hypothetical protein	-1.28511	5.19892e-06
	PA5423	hypothetical protein	-1.27903	5.69056e-15
	PA2697	hypothetical protein	-1.27071	0.0388486
	PA4702	hypothetical protein	-1.26769	4.69735e-12
	PA1351	probable sigma-70 factor, ECF subfamily	-1.26203	0.000972186
	PA5473	conserved hypothetical protein	-1.25994	8.11045e-16
arnT	PA3556	inner membrane L-Ara4N transferase ArnT	-1.25592	0.000750233
	PA1327	probable protease	-1.25584	1.89984e-17
	PA4343	probable major facilitator superfamily (MFS) transporter	-1.25193	0.042105
	PA4058	hypothetical protein	-1.2512	3.57291e-05
	PA0894	hypothetical protein	-1.25117	1.71243e-05
	PA4766	conserved hypothetical protein	-1.24338	1.79065e-16
triC	PA0158	Resistance-Nodulation-Cell Division (RND) triclosan efflux transporter, TriC	-1.24054	4.19715e-45
	PA3340	hypothetical protein	-1.23109	4.56084e-13
	PA2751	conserved hypothetical protein	-1.22946	3.87884e-16
pslK	PA2241	PslL	-1.22563	1.91546e-06
	PA4289	probable transporter	-1.2235	0.010381
gcdH	PA0447	glutaryl-CoA dehydrogenase	-1.2212	0.00948597
	PA2701	probable major facilitator superfamily (MFS) transporter	-1.22081	3.13867e-14
	PA2375	hypothetical protein	-1.22	4.98174e-06
	PA0489	probable phosphoribosyl transferase	-1.2129	6.69149e-08
	PA0980	hypothetical protein	-1.21075	3.83126e-06
	PA1415	hypothetical protein	-1.20996	1.45099e-07
nasS	PA1786	NasS	-1.20934	0.00445971
xcpX	PA3097	general secretion pathway protein K	-1.20605	1.68527e-16
panE	PA4397	ketopantoate reductase	-1.20325	0.0474884
	PA2572	probable two-component response regulator	-1.19723	1.4312e-21
nbdA	PA3311	NbdA	-1.19595	1.20331e-14
	PA1599	probable transcriptional regulator	-1.18488	0.00957264
	PA1312	probable transcriptional regulator	-1.18235	0.000314861
	PA4017	thioesterase	-1.17973	0.000177338
pcaT	PA0229	dicarboxylic acid transporter PcaT	-1.17832	6.79437e-24
	PA2799	hypothetical protein	-1.17641	2.77791e-07
	PA1592	hypothetical protein	-1.17293	1.10768e-12
pmrA	PA4776	PmrA: two-component regulator system response regulator PmrA	-1.17274	5.98223e-05
pcaQ	PA0152	transcriptional regulator PcaQ	-1.1666	0.0180804
	PA2024	probable ring-cleaving dioxygenase	-1.16626	8.44272e-07
rmlB	PA5161	dTDP-D-glucose 4,6-dehydratase	-1.16424	3.82618e-26
	PA4313	hypothetical protein	-1.16211	3.14692e-10
	PA1880	probable oxidoreductase	-1.16126	2.7068e-09
	PA4362	hypothetical protein	-1.16006	0.000297709
	PA3519	hypothetical protein	-1.15988	6.71284e-05
	PA3723	probable FMN oxidoreductase	-1.15907	9.86171e-14
	PA2847	conserved hypothetical protein	-1.15715	0.00100264
	PA0061	hypothetical protein	-1.15602	5.93724e-07
srfA	PA2559.1	SrfA	-1.15555	5.9145e-17
	PA1740	hypothetical protein	-1.15459	0.00932689
	PA2435	probable cation-transporting P-type ATPase	-1.14921	2.23512e-07
tagS1	PA0072	TagS1	-1.14877	0.004059
	PA4312	conserved hypothetical protein	-1.1487	6.69876e-18
phzH	PA0051	potential phenazine-modifying enzyme	-1.14728	1.2097e-28
dsbG	PA2476	thiol:disulfide interchange protein DsbG	-1.14291	1.19877e-18
	PA4591	hypothetical protein	-1.13887	7.22055e-14
	PA0029	probable sulfate transporter	-1.13777	0.019356
xcpT	PA3101	general secretion pathway protein G	-1.13639	1.80909e-80
	PA1826	probable transcriptional regulator	-1.13599	8.16384e-06
	PA0673	hypothetical protein	-1.13508	0.0393734
plcR	PA0843	phospholipase accessory protein PlcR precursor	-1.13251	0.00392249
	PA0885	probable C4-dicarboxylate transporter	-1.13147	0.0129985
	PA3957	probable short-chain dehydrogenase	-1.12999	1.36998e-09
pcaB	PA0230	3-carboxy-cis,cis-muconate cycloisomerase	-1.12961	1.36133e-05
laoA	PA0364	LaoA	-1.12892	4.88029e-07
	PA0484	conserved hypothetical protein	-1.12295	2.03876e-11
	PA4787	probable transcriptional regulator	-1.11898	3.02765e-07
	PA2569	hypothetical protein	-1.11863	0.000762292
	PA0526	hypothetical protein	-1.11468	1.0587e-10
	PA1835	hypothetical protein	-1.11407	8.26644e-08
	PA1166	hypothetical protein	-1.11101	3.45273e-08
	PA4535	hypothetical protein	-1.10931	0.000298354
	PA5409	hypothetical protein	-1.10789	0.000305073
	PA0704	probable amidase	-1.10373	9.11262e-13
	PA0803	hypothetical protein	-1.10312	3.79791e-07
	PA2177	probable sensor/response regulator hybrid	-1.1021	5.46407e-10
	PA2777	conserved hypothetical protein	-1.10052	2.87104e-11
	PA4352	conserved hypothetical protein	-1.09576	5.39101e-08
rcpA	PA4304	RcpA	-1.08198	2.32907e-15
pprB	PA4296	two-component response regulator, PprB	-1.07971	0.000100498
gcvP1	PA5213	glycine cleavage system protein P1	-1.07894	8.521e-28
tadZ	PA4303	TadZ	-1.07745	2.38527e-17
	PA4925	conserved hypothetical protein	-1.07438	7.76251e-13
	PA2984	hypothetical protein	-1.07324	3.29139e-07
	PA3986	hypothetical protein	-1.06925	5.24139e-23
napE	PA1177	periplasmic nitrate reductase protein NapE	-1.06281	1.17861e-19
	PA4112	probable sensor/response regulator hybrid	-1.06262	4.51118e-12
	PA0397	probable cation efflux system protein	-1.05683	1.99905e-06
	PA3739	probable sodium/hydrogen antiporter	-1.05629	7.72182e-12
pslF	PA2236	PslF	-1.05604	3.83104e-14
	PA0670	hypothetical protein	-1.05206	0.000593007
	PA4148	probable short-chain dehydrogenase	-1.04886	0.0175293
	PA0467	conserved hypothetical protein	-1.04354	0.0100754
ldh	PA3418	leucine dehydrogenase	-1.04039	1.77729e-17
	PA0043	hypothetical protein	-1.0381	0.00986817
	PA2378	probable aldehyde dehydrogenase	-1.03778	3.24867e-13
	PA0062	hypothetical protein	-1.03719	2.26701e-06
nosY	PA3395	NosY protein	-1.03581	3.1851e-91
	PA3426	probable enoyl CoA-hydratase/isomerase	-1.03521	7.55551e-06
	PA2085	probable ring-hydroxylating dioxygenase small subunit	-1.03151	0.0474961
	PA2920	probable chemotaxis transducer	-1.02962	7.49242e-18
	PA2075	hypothetical protein	-1.02812	0.0269458
nasT	PA1785	NasT	-1.01977	0.0171604
pmtA	PA0798	phospholipid methyltransferase	-1.0193	9.28413e-09
	PA3795	probable oxidoreductase	-1.01896	3.3488e-15
	PA4780	conserved hypothetical protein	-1.01854	2.24165e-13
plcH	PA0844	hemolytic phospholipase C precursor	-1.0182	0.0452029
rmlC	PA5164	dTDP-4-dehydrorhamnose 3,5-epimerase	-1.01705	5.88901e-20
mapZ	PA4608	MapZ	-1.01675	5.98919e-15
	PA1112.1		-1.01635	1.82762e-05
tadB	PA4301	TadB	-1.01624	1.39476e-16
cpg2	PA2787	carboxypeptidase G2 precursor	-1.01548	1.23725e-14
	PA0309	hypothetical protein	-1.01469	3.8166e-10
	PA3041	hypothetical protein	-1.01387	6.49728e-14
flp	PA4306	Type IVb pilin, Flp	-1.01387	0.000157892
bauA	PA0132	Beta-alanine:pyruvate transaminase	-1.01376	4.02032e-08
	PA0177	probable purine-binding chemotaxis protein	-1.0136	0.000214532
dpkA	PA1252	DpkA	-1.01294	0.000671693
	PA1745	hypothetical protein	-1.0108	1.19943e-08
tseF	PA2374	TseF	-1.01053	2.49164e-07
pelE	PA3060	PelE	-1.00734	0.0282265
	PA1211	hypothetical protein	-1.00731	0.000543861
	PA0743	probable 3-hydroxyisobutyrate dehydrogenase	-1.00672	1.07488e-06
	PA4575	hypothetical protein	-1.00584	0.000773246
	PA1733	conserved hypothetical protein	-1.00031	1.89564e-06
	PA4354	conserved hypothetical protein	1.00316	4.34005e-11
	PA4292	probable phosphate transporter	1.0038	3.36022e-08
rpmD	PA4245	50S ribosomal protein L30	1.00484	5.61917e-05
lysP	PA4628	lysine-specific permease	1.00947	2.69722e-05
	PA2828	probable aminotransferase	1.01001	1.46554e-06
	PA4429	probable cytochrome c1 precursor	1.01012	2.10341e-13
	PA2536	probable phosphatidate cytidylyltransferase	1.0107	3.03829e-06
	PA1796.4	tRNA-His	1.01101	0.000202991
	PA3866	Pyocin S4	1.01128	2.53855e-05
	PA3383	binding protein component of ABC phosphonate transporter	1.01171	0.00757177
zwf	PA3183	glucose-6-phosphate 1-dehydrogenase	1.01317	0.0328443
	PA4430	probable cytochrome b	1.01458	8.24391e-12
	PA3822	conserved hypothetical protein	1.01516	4.22153e-11
rpsP	PA3745	30S ribosomal protein S16	1.01633	9.68427e-09
	PA4541.2	tRNA-Pro	1.01773	3.62782e-08
	PA1593	hypothetical protein	1.01788	0.00184191
rnpA	PA5569	ribonuclease P protein component	1.01938	4.80788e-09
fprA	PA3397	FprA	1.02021	3.82221e-29
	PA1830	hypothetical protein	1.02104	2.37505e-10
	PA1796.2	tRNA-His	1.02123	0.00257226
tsf	PA3655	elongation factor Ts	1.02169	5.07172e-13
rpsF	PA4935	30S ribosomal protein S6	1.02445	0.00123662
	PA5194	hypothetical protein	1.02659	2.44296e-12
	PA3269	probable transcriptional regulator	1.02687	3.90389e-05
	PA4517	conserved hypothetical protein	1.0315	0.00867569
	PA0741	conserved hypothetical protein	1.03438	0.0197225
	PA0905.3	tRNA-Arg	1.03613	8.97089e-06
lhpA	PA1268	Hydroxyproline 2-epimerase, LhpA	1.03721	0.0222397
	PA1428	conserved hypothetical protein	1.03853	6.1602e-06
	PA3729	conserved hypothetical protein	1.03976	0.00150659
	PA5298	xanthine phosphoribosyltransferase	1.04021	2.0057e-06
	PA1116	hypothetical protein	1.0409	8.6328e-05
	PA4005	conserved hypothetical protein	1.04196	3.83567e-07
rpsL	PA4268	30S ribosomal protein S12	1.04433	6.0479e-05
	PA5137	hypothetical protein	1.04653	2.85967e-13
roxS	PA4494	RoxS	1.04674	2.73603e-06
	PA4619	probable c-type cytochrome	1.05054	3.48385e-06
	PA4912	branched chain amino acid ABC transporter membrane protein	1.05063	0.0281288
tolB	PA0972	TolB protein	1.05263	3.83396e-16
purB	PA2629	adenylosuccinate lyase	1.05389	1.94895e-12
pqqF	PA1973	pyrroloquinoline quinone biosynthesis protein F	1.05407	0.00122043
bauD	PA0129	Amino acid permease	1.05609	7.62088e-29
	PA3133.1	tRNA-Glu	1.06049	0.000216176
	PA2819.3	tRNA-Glu	1.06201	1.50405e-05
	PA3993	probable transposase	1.06446	0.0190206
	PA0128	conserved hypothetical protein	1.06497	3.70988e-07
	PA3632	conserved hypothetical protein	1.06514	8.57926e-06
	PA0622	probable bacteriophage protein	1.06539	1.49516e-42
	PA0574.1	tRNA-Met	1.06816	0.042105
	PA1651	probable transporter	1.0693	1.90731e-11
	PA5348	probable DNA-binding protein	1.07247	0.00221989
	PA5339	conserved hypothetical protein	1.07393	6.45398e-17
	PA5155	amino acid (lysine/arginine/ornithine/histidine/octopine) ABC transporter membrane protein	1.0742	8.17371e-12
	PA1504	probable transcriptional regulator	1.07462	0.000666922
hcpB	PA5267	secreted protein Hcp	1.07531	6.20253e-31
mexW	PA4375	Resistance-Nodulation-Cell Division (RND) multidrug efflux transporter MexW	1.07546	1.22022e-08
rplC	PA4263	50S ribosomal protein L3	1.07689	0.000131358
spuB	PA0298	Glutamylpolyamine synthetase	1.07907	3.12077e-19
P9	PA1324.1	P9	1.08046	0.0247256
	PA2819.2	tRNA-Gly	1.08567	8.28833e-06
oprE	PA0291	Anaerobically-induced outer membrane porin OprE precursor	1.08705	6.06316e-06
	PA0905.2	tRNA-Arg	1.08722	0.000184865
rplR	PA4247	50S ribosomal protein L18	1.0969	4.98935e-07
	PA5076	putative amino acid ABC transporter substrate-binding protein	1.09917	2.24715e-32
	PA2462	hypothetical protein	1.09995	1.26595e-06
	PA5138	hypothetical protein	1.10001	3.04183e-09
	PA1831	hypothetical protein	1.10155	2.72267e-12
	PA3232	probable nuclease	1.10414	9.15643e-10
	PA4638	hypothetical protein	1.10423	0.00055582
	PA2463	hypothetical protein	1.10772	3.09518e-07
rpoA	PA4238	DNA-directed RNA polymerase alpha chain	1.10779	4.02412e-08
armR	PA3719	antirepressor for MexR, ArmR	1.10816	0.0124533
cysT	PA0282	sulfate transport protein CysT	1.10898	5.93132e-05
ppiB	PA1793	peptidyl-prolyl cis-trans isomerase B	1.11344	2.91245e-16
rsmZ	PA3621.1	regulatory RNA RsmZ	1.11447	1.41659e-08
	PA0947	conserved hypothetical protein	1.11619	1.23959e-09
rplL	PA4271	50S ribosomal protein L7 / L12	1.1212	7.91721e-07
secF	PA3820	secretion protein SecF	1.1244	9.03535e-20
rplA	PA4273	50S ribosomal protein L1	1.13172	3.31319e-09
pstA	PA5367	membrane protein component of ABC phosphate transporter	1.1321	2.962e-09
	PA4583	conserved hypothetical protein	1.13241	1.37618e-10
	PA2789	hypothetical protein	1.13325	2.47004e-05
sth	PA2991	soluble pyridine nucleotide transhydrogenase	1.1341	9.92241e-20
glpM	PA3585	membrane protein GlpM	1.13494	3.62056e-05
	PA1796.3	tRNA-Leu	1.13665	1.549e-07
	PA4126	probable major facilitator superfamily (MFS) transporter	1.13729	1.07219e-07
	PA0623	probable bacteriophage protein	1.13881	8.93239e-38
	PA2002	conserved hypothetical protein	1.13895	1.54793e-12
	PA2540	conserved hypothetical protein	1.13976	0.000881773
rplW	PA4261	50S ribosomal protein L23	1.13976	2.77946e-06
rplK	PA4274	50S ribosomal protein L11	1.13992	1.74924e-07
	PA2112	conserved hypothetical protein	1.14555	1.01577e-16
	PA4937.1	tRNA-Leu	1.14742	6.02731e-06
secD	PA3821	secretion protein SecD	1.14775	3.07611e-21
	PA5505	probable TonB-dependent receptor	1.14985	1.84983e-28
gltP	PA5479	proton-glutamate symporter	1.15153	1.27202e-15
	PA4723	suppressor protein DksA	1.15769	6.51437e-12
	PA1507	probable transporter	1.16085	2.85103e-18
	PA0905.1	tRNA-Ser	1.16348	2.04369e-05
rpmH	PA5570	50S ribosomal protein L34	1.16866	4.42439e-09
infA	PA2619	initiation factor	1.17053	2.07753e-06
	PA3009	hypothetical protein	1.17208	1.33184e-07
	PA0263.1	tRNA-Arg	1.17592	2.88287e-05
	PA5435	probable transcarboxylase subunit	1.17702	2.36068e-23
mqoB	PA4640	malate:quinone oxidoreductase	1.17972	1.25496e-09
rpsD	PA4239	30S ribosomal protein S4	1.18322	1.46238e-08
	PA4801	hypothetical protein	1.18616	0.0373064
prmC	PA4664	S-adenosylmethionine-dependent methyltransferase, PrmC	1.18863	6.20749e-08
purC	PA1013	phosphoribosylaminoimidazole-succinocarboxamide synthase	1.1904	1.33334e-16
cysW	PA0281	sulfate transport protein CysW	1.19549	5.60614e-08
	PA0621	conserved hypothetical protein	1.20517	3.74891e-11
pmpR	PA0964	pqsR-mediated PQS regulator, PmpR	1.20544	9.44786e-11
cupA1	PA2128	fimbrial subunit CupA1	1.21004	1.10367e-06
purE	PA5426	phosphoribosylaminoimidazole carboxylase, catalytic subunit	1.21257	0.000921914
narK2	PA3876	nitrite extrusion protein 2	1.21582	1.29518e-11
	PA1425	probable ATP-binding component of ABC transporter	1.21784	0.00335428
prfA	PA4665	peptide chain release factor 1	1.22092	1.99463e-08
	PA2319	probable transposase	1.22565	4.9165e-06
speE	PA1687	spermidine synthase	1.22637	1.17928e-17
	PA4669.1	tRNA-Gln	1.22684	3.82847e-05
	PA1034	hypothetical protein	1.23126	9.51477e-09
lysS	PA3700	lysyl-tRNA synthetase	1.23658	1.05342e-12
	PA2625	conserved hypothetical protein	1.23895	0.00762218
	PA4090	hypothetical protein	1.23911	1.50747e-08
efp	PA2851	translation elongation factor P	1.24278	7.14051e-14
	PA3824.1	tRNA-Leu	1.24762	3.0349e-06
rpsE	PA4246	30S ribosomal protein S5	1.25392	2.24263e-08
	PA2575	hypothetical protein	1.25802	3.12508e-14
cysD	PA4443	ATP sulfurylase small subunit	1.26204	8.88104e-07
dguC	PA5082	DguC	1.26258	6.81687e-17
	PA5437	probable transcriptional regulator	1.26966	7.00182e-23
	PA5504	D-methionine ABC transporter membrane protein	1.27329	2.65992e-14
cupA3	PA2130	usher CupA3	1.27406	4.25032e-11
	PA3953	conserved hypothetical protein	1.27897	0.0386895
	PA3641	probable amino acid permease	1.28007	6.54344e-10
	PA0485	conserved hypothetical protein	1.2822	5.34699e-17
	PA5403	probable transcriptional regulator	1.28473	0.0446339
	PA3360	probable secretion protein	1.28749	0.0137937
	PA4672	peptidyl-tRNA hydrolase	1.28757	4.67554e-08
rplJ	PA4272	50S ribosomal protein L10	1.28903	1.90632e-06
hdhA	PA4022	hydrazone dehydrogenase, HdhA	1.29092	2.04597e-17
ctpL	PA4844	CtpL	1.29366	2.98471e-16
	PA0046	hypothetical protein	1.29526	1.13676e-07
	PA2063	hypothetical protein	1.29806	0.00273037
siaC	PA0170	SiaC	1.30121	0.000702469
P26	PA4270.1	P26	1.30157	5.35903e-06
	PA3781	probable transporter	1.30279	2.5287e-05
ccpR	PA4587	cytochrome c551 peroxidase precursor	1.30824	3.13542e-12
	PA3871	probable peptidyl-prolyl cis-trans isomerase, PpiC-type	1.31996	0.000456595
pcnA	PA4918	nicotinamidase, PcnA	1.32598	2.49665e-17
gntP	PA2322	GntP	1.32794	3.22495e-05
	PA5568	conserved hypothetical protein	1.32895	2.92271e-13
amiE	PA3366	aliphatic amidase	1.33584	4.249e-13
	PA2115	probable transcriptional regulator	1.33589	2.33847e-19
	PA3741	hypothetical protein	1.33861	2.72207e-05
	PA0214	probable acyl transferase	1.34305	4.97732e-09
alpE	PA0911	AlpE	1.34377	3.16282e-14
rpsT	PA4563	30S ribosomal protein S20	1.35262	2.57765e-05
rpsB	PA3656	30S ribosomal protein S2	1.3577	2.6484e-10
dguA	PA5084	DguA	1.35984	0.0306916
	PA2038	hypothetical protein	1.3617	9.86347e-06
	PA2204	putative binding protein component of ABC transporter	1.37284	1.41368e-11
	PA0976.1	tRNA-Lys	1.37913	0.000282739
	PA4802.1	tRNA-Sec	1.38682	0.000197055
	PA0961	probable cold-shock protein	1.39234	0.001623
cupA4	PA2131	fimbrial subunit CupA4	1.39438	1.23491e-05
gntR	PA2320	transcriptional regulator GntR	1.39633	7.44459e-05
putP	PA0783	sodium/proline symporter PutP	1.40051	6.49074e-26
rplU	PA4568	50S ribosomal protein L21	1.40605	3.91209e-06
fis	PA4853	DNA-binding protein Fis	1.40737	9.66672e-06
	PA3271	probable two-component sensor	1.40758	3.10416e-26
thrH	PA1757	homoserine kinase	1.40835	1.78829e-29
	PA2840	probable ATP-dependent RNA helicase	1.40835	8.2112e-43
rpsA	PA3162	30S ribosomal protein S1	1.40874	1.3175e-08
pauB3	PA2776	FAD-dependent oxidoreductase	1.42221	1.5094e-11
P30	PA4726.2	P30	1.42342	6.97084e-09
	PA3577	hypothetical protein	1.43415	0.00311636
	PA0435	hypothetical protein	1.43499	5.85336e-11
	PA4438	conserved hypothetical protein	1.43758	9.93909e-09
	PA2819.1	tRNA-Gly	1.44176	0.00260245
siaA	PA0172	SiaA	1.45073	0.000381399
lldP	PA4770	L-lactate permease	1.45294	2.40577e-20
	PA0975	probable radical activating enzyme	1.45345	4.3095e-13
	PA3368.1	tRNA-Arg	1.45927	0.0152447
rpsI	PA4432	30S ribosomal protein S9	1.46111	1.47655e-11
rplM	PA4433	50S ribosomal protein L13	1.46684	3.33245e-10
	PA4071	hypothetical protein	1.4745	2.97828e-09
rpmA	PA4567	50S ribosomal protein L27	1.47667	1.48632e-06
	PA2679	hypothetical protein	1.48169	1.75232e-13
	PA1123	hypothetical protein	1.48397	6.09569e-13
	PA4685	hypothetical protein	1.48655	0.00055582
cupA2	PA2129	chaperone CupA2	1.50035	2.44296e-12
narJ	PA3873	respiratory nitrate reductase delta chain	1.51514	1.4176e-07
gltA	PA1580	citrate synthase	1.51897	1.56627e-19
	PA1225	FAD-dependent NADPH:quinone reductase	1.52703	0.0415522
	PA3233	hypothetical protein	1.53826	1.25977e-11
	PA3282	hypothetical protein	1.55947	0.000192924
nuoA	PA2637	NADH dehydrogenase I chain A	1.56042	1.42453e-08
	PA4389	3-oxacyl-acyl carrier protein reductase	1.56694	7.06352e-97
	PA4673	conserved hypothetical protein	1.57786	1.28766e-14
	PA3766	probable aromatic amino acid transporter	1.58645	3.2378e-14
	PA4671	probable ribosomal protein L25	1.59143	3.82064e-10
	PA0433	hypothetical protein	1.5976	1.19205e-10
	PA0284	hypothetical protein	1.59945	4.62296e-06
	PA4290	probable chemotaxis transducer	1.62155	1.51831e-21
pstC	PA5368	membrane protein component of ABC phosphate transporter	1.62448	4.49864e-18
	PA0215	malonate transporter MadL	1.62449	2.36529e-07
siaD	PA0169	SiaD	1.62671	2.68427e-06
	PA0563	conserved hypothetical protein	1.63257	4.32612e-17
lsfA	PA3450	1-Cys peroxiredoxin LsfA	1.63509	1.38865e-13
amiL	PA3366.1	AmiL	1.63614	8.75691e-06
	PA3262.2	tRNA-Val	1.63662	1.83765e-16
moaA1	PA3870	molybdopterin biosynthetic protein A1	1.64048	0.00746945
	PA3434	probable transposase	1.64403	9.72839e-06
	PA5153	amino acid (lysine/arginine/ornithine/histidine/octopine) ABC transporter periplasmic binding protein	1.66162	2.22526e-36
sbp	PA0283	sulfate-binding protein precursor	1.67108	2.70857e-07
	PA4683	hypothetical protein	1.67269	2.46607e-32
	PA4574	conserved hypothetical protein	1.67275	9.93789e-06
	PA3262.1	tRNA-Asp	1.67291	1.26879e-17
	PA3365	probable chaperone	1.67453	1.07117e-30
amiC	PA3364	aliphatic amidase expression-regulating protein	1.69595	3.16468e-26
	PA5436	probable biotin carboxylase subunit of a transcarboxylase	1.70035	7.43544e-19
ccoO2	PA1556	Cytochrome c oxidase, cbb3-type, CcoO subunit	1.70357	4.92565e-19
	PA1282	probable major facilitator superfamily (MFS) transporter	1.72217	0.000101872
	PA4629	hypothetical protein	1.7316	0.000656271
	PA1913	hypothetical protein	1.73343	1.04083e-34
pstS	PA5369	guanosine-3',5'-bis(diphosphate) 3'-pyrophosphohydrolase	1.73425	9.07567e-14
	PA2829	hypothetical protein	1.73811	0.0219366
	PA5154	probable permease of ABC transporter	1.75055	2.54446e-15
	PA2041	Amino acid permease	1.75131	2.95551e-26
speD	PA0654	S-adenosylmethionine decarboxylase proenzyme	1.76174	1.29578e-22
reaL	PA3535.1	ReaL	1.76922	1.10009e-06
hcpC	PA0263	secreted protein Hcp	1.78025	1.06628e-10
hpcG	PA4127	2-oxo-hept-3-ene-1,7-dioate hydratase	1.79657	2.7379e-07
ccoN2	PA1557	Cytochrome c oxidase, cbb3-type, CcoN subunit	1.80257	1.35979e-21
oprQ	PA2760	OprQ	1.83685	2.53798e-14
	PA1755	hypothetical protein	1.83999	2.27957e-78
narI	PA3872	respiratory nitrate reductase gamma chain	1.84897	3.79435e-15
narG	PA3875	respiratory nitrate reductase alpha chain	1.86564	1.35341e-24
antA	PA2512	anthranilate dioxygenase large subunit	1.92975	3.10849e-10
dctM	PA5169	DctM	1.9389	8.14679e-37
	PA0434	hypothetical protein	1.96287	8.75701e-18
	PA0789	probable amino acid permease	1.96482	2.51465e-36
ccoP2	PA1555	Cytochrome c oxidase, cbb3-type, CcoP subunit	1.96542	3.00426e-20
ccoQ2	PA1555.1	Cytochrome c oxidase, cbb3-type, CcoQ subunit	1.97767	3.34635e-19
	PA2203	probable amino acid permease	1.99624	0.00251121
idh	PA2624	isocitrate dehydrogenase	2.01891	9.62207e-16
amiR	PA3363	aliphatic amidase regulator	2.04617	1.2576e-26
acsA	PA0887	acetyl-coenzyme A synthetase	2.04688	8.12172e-13
siaB	PA0171	SiaB	2.06678	3.06929e-13
	PA0045	hypothetical protein	2.07131	3.03611e-17
fpvA	PA2398	ferripyoverdine receptor	2.07991	3.91347e-12
	PA3235	conserved hypothetical protein	2.07998	1.16481e-30
	PA2202	probable amino acid permease	2.12261	0.00102814
opdQ	PA3038	OpdQ	2.13927	2.21262e-16
gltS	PA3176	glutamate/sodium ion symporter, GltS	2.17583	3.91541e-07
dctA	PA1183	C4-dicarboxylate transport protein	2.17588	9.71331e-34
	PA1791	hypothetical protein	2.24559	2.56615e-10
	PA1333	hypothetical protein	2.25566	6.20138e-73
dctQ	PA5168	DctQ	2.32025	1.13396e-38
hutR	PA3174	HutR	2.32159	4.9043e-07
	PA1332	hypothetical protein	2.34127	2.02618e-107
gntK	PA2321	GntK	2.37016	5.77035e-05
	PA3362	hypothetical protein	2.38107	6.18775e-30
	PA4637	hypothetical protein	2.40722	3.04147e-31
	PA5445	probable coenzyme A transferase	2.4256	4.30276e-18
	PA3234	probable sodium:solute symporter	2.49429	1.59472e-24
	PA3283	conserved hypothetical protein	2.74499	3.46068e-30
	PA1974	hypothetical protein	2.78541	0.0139886
dctP	PA5167	DctP	2.85483	1.15175e-79
antB	PA2513	anthranilate dioxygenase small subunit	2.89482	0.00158402
mtlD	PA2342	mannitol dehydrogenase	2.90929	0.0455354
	PA4630	hypothetical protein	3.17876	1.44083e-73
	PA3284	hypothetical protein	3.30831	4.14562e-38
hutE	PA3175	HutE	3.37707	1.74171e-13
