## Supplementary material for "The interplay between temperature and growth phase shapes the transcriptional landscape of *Pseudomonas aeruginosa*": Data Set S6

### Sheet: All diff reg
LasR regulated (ΔlasR/PAO1) genes at 25°C
name	PA_locus	description	log2FoldChange	padj
lasB	PA3724	elastase LasB	-9.6894	0
phzB1	PA4211	probable phenazine biosynthesis protein	-8.83538	6.42294e-138
piv	PA4175	protease IV	-8.50522	4.32136e-279
	PA3906	co-chaperone, co-TecT	-8.47539	2.55592e-16
tecT	PA3905	type VI effector chaperone for Tox-Rease, TecT	-8.31606	5.66796e-41
	PA3331	cytochrome P450	-7.92683	2.82199e-29
	PA3328	probable FAD-dependent monooxygenase	-7.88734	6.01639e-44
	PA3904	PAAR4	-7.8524	6.92912e-57
acp1	PA1869	Acp1	-7.7712	1.07887e-185
hcnA	PA2193	hydrogen cyanide synthase HcnA	-7.63307	1.36683e-53
	PA3329	hypothetical protein	-7.48253	2.40924e-29
qteE	PA2593	quorum threshold expression element, QteE	-7.34387	1.02337e-32
	PA3332	conserved hypothetical protein	-7.23981	1.40279e-20
rhlA	PA3479	rhamnosyltransferase chain A	-7.21175	0
ambD	PA2303	AmbD	-7.1644	1.08854e-127
fabH2	PA3333	3-oxoacyl-[acyl-carrier-protein] synthase III	-7.12425	1.28154e-17
ambC	PA2304	AmbC	-7.01259	6.08716e-90
phzC1	PA4212	phenazine biosynthesis protein PhzC	-6.91448	2.21096e-29
lasA	PA1871	LasA protease precursor	-6.87698	0
phzA1	PA4210	probable phenazine biosynthesis protein	-6.74063	5.53839e-63
pqsB	PA0997	PqsB	-6.66773	2.93727e-146
	PA3330	probable short chain dehydrogenase	-6.59585	9.72804e-25
phzC2	PA1901	phenazine biosynthesis protein PhzC	-6.49997	7.80527e-54
hcnB	PA2194	hydrogen cyanide synthase HcnB	-6.47283	5.41606e-87
rahU	PA0122	rahU	-6.45057	0
	PA0852.1	Uncharacterized protein	-6.35518	2.09275e-179
rhlI	PA3476	autoinducer synthesis protein RhlI	-6.31909	1.0997e-198
pqsC	PA0998	PqsC	-6.27596	3.27879e-131
pqsA	PA0996	PqsA	-6.1728	1.07044e-83
rsaL	PA1431	regulatory protein RsaL	-6.12295	6.04666e-93
	PA3327	probable non-ribosomal peptide synthetase	-6.10012	8.36804e-60
	PA2939	probable aminopeptidase	-6.09893	3.95909e-112
tseT	PA3907	TOX-REase-5 domain-containing effector, TseT	-6.06915	2.36453e-50
hcnC	PA2195	hydrogen cyanide synthase HcnC	-6.00588	1.02617e-214
phzB2	PA1900	probable phenazine biosynthesis protein	-5.98158	4.27966e-141
cbpD	PA0852	chitin-binding protein CbpD precursor	-5.95399	4.47283e-229
lecB	PA3361	fucose-binding lectin PA-IIL	-5.94499	2.35347e-216
	PA1896	hypothetical protein	-5.88249	7.77539e-67
	PA1897	hypothetical protein	-5.82368	3.61497e-82
	PA1914	conserved hypothetical protein	-5.79354	1.31568e-59
phzA2	PA1899	probable phenazine biosynthesis protein	-5.7365	3.45188e-61
vqsR	PA2591	VqsR	-5.69355	1.66908e-166
ambE	PA2302	AmbE	-5.68868	1.3441e-179
pqsE	PA1000	Quinolone signal response protein	-5.63505	2.71698e-155
	PA1895	hypothetical protein	-5.61651	7.14581e-75
hsiA2	PA1656	HsiA2	-5.58799	2.15453e-117
	PA1168	hypothetical protein	-5.56051	2.29912e-83
acp3	PA3334	Acp3	-5.55779	1.05132e-12
tsiT	PA3908	immunity protein, TsiT	-5.47327	1.63677e-47
hsiB2	PA1657	HsiB2	-5.37605	2.53469e-19
phnA	PA1001	anthranilate synthase component I	-5.34472	1.15574e-188
phnB	PA1002	anthranilate synthase component II	-5.33816	9.01404e-47
aprA	PA1249	alkaline metalloproteinase precursor	-5.31111	2.58773e-160
	PA3535	probable serine protease	-5.20808	6.49945e-104
ambB	PA2305	AmbB	-5.18347	2.72869e-208
pqsH	PA2587	probable FAD-dependent monooxygenase	-5.10015	2.12651e-193
phzG2	PA1905	probable pyridoxamine 5'-phosphate oxidase	-5.0704	5.94533e-14
aprD	PA1246	alkaline protease secretion protein AprD	-5.06176	4.08037e-125
	PA0144	hypothetical protein	-5.00582	8.5076e-15
pqsD	PA0999	3-oxoacyl-[acyl-carrier-protein] synthase III	-4.97472	5.3934e-67
hsiC2	PA1658	HsiC2	-4.97284	6.41495e-21
	PA2046	hypothetical protein	-4.95573	0.000118462
	PA2415	hypothetical protein	-4.91953	4.85352e-84
aprI	PA1250	alkaline proteinase inhibitor AprI	-4.90852	4.00281e-124
	PA1216	hypothetical protein	-4.87585	2.48512e-67
	PA3335	hypothetical protein	-4.87152	2.92512e-29
	PA1218	hypothetical protein	-4.81529	1.55211e-39
	PA2161	hypothetical protein	-4.79935	1.75484e-06
rhlB	PA3478	rhamnosyltransferase chain B	-4.69965	8.35111e-194
phzM	PA4209	probable phenazine-specific methyltransferase	-4.64871	2.23093e-172
	PA1892	hypothetical protein	-4.64163	2.78381e-48
	PA3336	probable major facilitator superfamily (MFS) transporter	-4.61899	1.27569e-18
	PA4177	hypothetical protein	-4.5605	0.00034953
	PA3520	putative periplasmic substrate binding protein	-4.50272	1.97726e-62
	PA1894	hypothetical protein	-4.49658	3.24043e-115
	PA2433	hypothetical protein	-4.48354	2.95557e-160
	PA4140	hypothetical protein	-4.45993	2.40548e-16
	PA2423	hypothetical protein	-4.42915	2.7045e-59
	PA1874	hypothetical protein	-4.41438	4.36473e-55
rhlC	PA1130	rhamnosyltransferase 2	-4.39208	1.27822e-103
	PA2163	hypothetical protein	-4.37794	4.12473e-12
aprX	PA1245	AprX	-4.36611	6.91809e-112
clpP2	PA3326	ClpP2	-4.36111	8.95993e-102
	PA2592	probable periplasmic spermidine/putrescine-binding protein	-4.32944	1.38474e-82
	PA1893	hypothetical protein	-4.31841	1.06531e-58
chiC	PA2300	chitinase	-4.30528	7.56127e-171
lip2	PA1666	Lip2	-4.24867	2.33337e-19
	PA2588	probable transcriptional regulator	-4.24182	5.40841e-98
	PA2151	conserved hypothetical protein	-4.23384	1.87e-44
aprF	PA1248	Alkaline protease secretion outer membrane protein AprF precursor	-4.23218	2.54026e-59
	PA2069	probable carbamoyl transferase	-4.22779	4.52186e-64
	PA0572	hypothetical protein	-4.21861	7.11117e-108
hsiF2	PA1659	HsiF2	-4.18917	4.87259e-18
	PA4139	hypothetical protein	-4.17071	1.531e-73
	PA4142	probable secretion protein	-4.16176	5.33509e-123
	PA1214	hypothetical protein	-4.15105	9.26028e-12
	PA1217	probable 2-isopropylmalate synthase	-4.13938	2.98737e-67
	PA2169	hypothetical protein	-4.12796	1.50408e-19
aprE	PA1247	alkaline protease secretion protein AprE	-4.04867	1.27238e-87
	PA1221	nonribosomal peptide synthetase	-4.01249	2.52394e-24
	PA0103	probable sulfate transporter	-3.97029	9.15231e-27
	PA2166	hypothetical protein	-3.93099	9.11193e-61
hsiG2	PA1660	HsiG2	-3.92243	9.7078e-10
katE	PA2147	catalase HPII	-3.88117	2.98737e-67
lecA	PA2570	LecA	-3.8562	1.22229e-137
phzG1	PA4216	probable pyridoxamine 5'-phosphate oxidase	-3.84205	5.55669e-46
	PA2137	hypothetical protein	-3.81461	5.50057e-06
pra	PA4590	protein activator	-3.8129	8.18605e-83
hsiH2	PA1661	HsiH2	-3.80568	7.52615e-20
fha2	PA1665	Fha2	-3.79155	3.27284e-07
orfX	PA1664	OrfX	-3.78656	0.000138377
	PA2414	L-sorbosone dehydrogenase	-3.7385	5.073e-101
	PA4141	hypothetical protein	-3.72647	7.34804e-83
	PA1131	probable major facilitator superfamily (MFS) transporter	-3.70021	2.58085e-106
	PA2156	conserved hypothetical protein	-3.68651	6.69441e-08
sfa2	PA1663	Sfa2	-3.6843	2.85611e-14
	PA4739	conserved hypothetical protein	-3.67691	7.48206e-21
	PA2158	probable alcohol dehydrogenase (Zn-dependent)	-3.67512	2.99391e-19
lasI	PA1432	autoinducer synthesis protein LasI	-3.67176	1.7316e-73
	PA4738	conserved hypothetical protein	-3.64824	5.85013e-36
	PA2134	hypothetical protein	-3.63409	7.05571e-64
pslN	PA2244	hypothetical protein	-3.631	1.38513e-30
	PA1219	hypothetical protein	-3.62775	6.8064e-09
	PA1784	hypothetical protein	-3.5959	1.85239e-53
	PA4133	cytochrome c oxidase subunit (cbb3-type)	-3.56324	1.81231e-284
	PA5220	hypothetical protein	-3.55983	1.43979e-94
	PA1169	probable lipoxygenase	-3.55732	2.15096e-35
	PA2170	hypothetical protein	-3.5528	0.00315961
hsiJ2	PA1667	HsiJ2	-3.53974	1.99437e-20
	PA1877	probable secretion protein	-3.49177	7.7305e-46
	PA4677	hypothetical protein	-3.4901	9.08101e-75
	PA2164	probable glycosyl hydrolase	-3.47293	1.33944e-23
plcB	PA0026	phospholipase C, PlcB	-3.46616	9.91966e-110
clpV2	PA1662	clpV2	-3.4635	2.66273e-19
	PA0028	hypothetical protein	-3.46092	1.91879e-18
	PA0052	hypothetical protein	-3.4433	2.5597e-61
	PA0187	hypothetical protein	-3.41233	1.63008e-05
stp1	PA1670	Stp1	-3.38461	1.86133e-06
osmC	PA0059	osmotically inducible protein OsmC	-3.38081	8.96683e-51
vgrG6	PA5266	VgrG6	-3.3625	3.18177e-19
	PA2146	conserved hypothetical protein	-3.35576	5.37728e-08
dotU2	PA1668	DotU2	-3.32513	7.09395e-11
phzS	PA4217	flavin-containing monooxygenase	-3.32396	3.93296e-105
	PA2167	hypothetical protein	-3.32184	1.49718e-15
	PA2141	hypothetical protein	-3.28461	0.00371678
	PA2159	conserved hypothetical protein	-3.27865	1.59639e-33
nuh	PA0143	purine nucleosidase Nuh	-3.26538	4.38167e-192
glgB	PA2153	1,4-alpha-glucan branching enzyme	-3.24848	3.29846e-30
pfpI	PA0355	protease PfpI	-3.23828	6.39939e-48
opuCB	PA3890	OpuC ABC transporter, permease protein, OpuCB	-3.23754	2.31888e-54
hcpC	PA0263	secreted protein Hcp	-3.23507	1.06628e-10
lasR	PA1430	transcriptional regulator LasR	-3.23091	4.3488e-117
	PA4172	probable nuclease	-3.22253	3.85e-16
	PA2152	probable trehalose synthase	-3.22105	1.02184e-38
	PA5481	hypothetical protein	-3.20277	5.0972e-30
	PA5219	hypothetical protein	-3.19035	8.56168e-29
	PA4078	probable nonribosomal peptide synthetase	-3.17808	5.83938e-187
rhlR	PA3477	transcriptional regulator RhlR	-3.17331	3.89322e-97
	PA1323	hypothetical protein	-3.16869	6.56563e-146
	PA2140	probable metallothionein	-3.16227	0.0370701
	PA2747	hypothetical protein	-3.15992	7.98871e-53
	PA0027	hypothetical protein	-3.15754	6.98797e-65
	PA2171	hypothetical protein	-3.15746	1.17529e-29
	PA4171	probable protease	-3.1534	2.5609e-29
	PA4173	conserved hypothetical protein	-3.14804	0.0142244
	PA2172	hypothetical protein	-3.13129	3.18766e-42
	PA2184	conserved hypothetical protein	-3.12892	1.02415e-42
	PA3274	hypothetical protein	-3.10097	6.4243e-27
	PA1870	hypothetical protein	-3.08369	1.92332e-21
cueR	PA4778	CueR	-3.07835	1.72065e-154
	PA4880	probable bacterioferritin	-3.07546	2.00723e-60
	PA2160	probable glycosyl hydrolase	-3.07525	2.72738e-41
	PA1324	hypothetical protein	-3.06563	4.3901e-184
	PA4143	probable toxin transporter	-3.05815	1.09644e-27
	PA4080	probable response regulator	-3.0573	8.60593e-24
	PA4134	hypothetical protein	-2.98616	7.15224e-76
	PA5482	hypothetical protein	-2.95307	6.01547e-08
	PA4869	hypothetical protein	-2.94983	2.10505e-75
lhpA	PA1268	Hydroxyproline 2-epimerase, LhpA	-2.94917	0.0222397
glgP	PA2144	glycogen phosphorylase	-2.94359	1.35111e-61
	PA2143	hypothetical protein	-2.94137	5.82657e-18
poxB	PA5297	pyruvate dehydrogenase (cytochrome)	-2.9285	3.74335e-69
vgrG4b	PA3486	VgrG4b	-2.92831	1.47765e-12
opuCD	PA3888	OpuC ABC transporter, permease protein, OpuCD	-2.9239	8.26577e-18
opuCC	PA3889	OpuC ABC transporter, periplasmic substrate-binding protein, OpuCC	-2.90725	1.93517e-62
opuCA	PA3891	OpuC ABC transporter, ATP-binding protein, OpuCA	-2.86361	7.29232e-45
	PA2183	hypothetical protein	-2.86088	4.53704e-19
	PA2150	conserved hypothetical protein	-2.85801	3.88776e-13
	PA2165	probable glycogen synthase	-2.85448	1.22436e-24
treA	PA2416	periplasmic trehalase precursor	-2.84723	2.3418e-28
	PA2162	probable glycosyl hydrolase	-2.84504	1.71596e-16
	PA2148	conserved hypothetical protein	-2.83335	1.1903e-18
	PA1347	probable transcriptional regulator	-2.81901	0.000712972
	PA2175	hypothetical protein	-2.81766	1.22501e-16
osmE	PA4876	osmotically inducible lipoprotein OsmE	-2.78558	1.36432e-56
lptF	PA3692	Lipotoxon F, LptF	-2.7624	2.18026e-112
	PA2030	hypothetical protein	-2.75563	5.3463e-32
	PA3691	hypothetical protein	-2.73554	1.55035e-105
	PA1215	hypothetical protein	-2.73072	9.33876e-39
phaC2	PA5058	poly(3-hydroxyalkanoic acid) synthase 2	-2.72946	2.17662e-114
	PA2180	hypothetical protein	-2.72931	5.43794e-20
	PA2168	hypothetical protein	-2.70283	5.26724e-11
mexJ	PA3677	MexJ	-2.69862	8.76922e-36
	PA3370	hypothetical protein	-2.69449	2.91084e-22
mexK	PA3676	MexK	-2.68862	8.3922e-58
	PA4298	hypothetical protein	-2.68535	1.53708e-07
	PA2149	hypothetical protein	-2.65669	0.000242579
	PA2173	hypothetical protein	-2.62518	1.15117e-07
stk1	PA1671	Stk1	-2.62155	0.0135803
	PA1876	probable ATP-binding/permease fusion ABC transporter	-2.62044	1.45257e-38
	PA2031	hypothetical protein	-2.61892	3.83692e-28
	PA2142	probable short-chain dehydrogenase	-2.61618	2.18265e-11
	PA5212	hypothetical protein	-2.56064	8.1923e-39
	PA1404	hypothetical protein	-2.55688	3.34151e-36
dsbD	PA2478	thiol:disulfide interchange protein DsbD	-2.53859	5.75576e-15
	PA1875	probable outer membrane protein precursor	-2.53457	1.95979e-38
	PA0567	conserved hypothetical protein	-2.53298	3.92963e-39
	PA2179	hypothetical protein	-2.52961	8.13043e-06
	PA2187	hypothetical protein	-2.49507	1.29154e-09
	PA3371	hypothetical protein	-2.49497	8.57948e-26
pqsL	PA4190	probable FAD-dependent monooxygenase	-2.4815	7.03448e-29
icmF2	PA1669	IcmF2	-2.47828	1.03519e-12
bphP	PA4117	bacterial phytochrome, BphP	-2.45703	1.04545e-176
	PA2565	hypothetical protein	-2.4502	3.58585e-94
	PA2157	hypothetical protein	-2.43663	2.36264e-07
	PA0851	hypothetical protein	-2.40716	1.22638e-41
sprP	PA1242	SprP	-2.40266	5.00437e-19
	PA5059	probable transcriptional regulator	-2.40124	2.78317e-26
bphO	PA4116	heme oxygenase, BphO	-2.39971	1.2697e-61
cupE3	PA4650	Pilin subunit CupE3	-2.38755	7.81148e-21
pslO	PA2245	hypothetical protein	-2.37976	2.11053e-05
	PA1940	hypothetical protein	-2.35864	8.60085e-36
hcpB	PA5267	secreted protein Hcp	-2.35504	6.20253e-31
gloA2	PA0710	lactoylglutathione lyase	-2.27667	0.00067184
xcpU	PA3100	General secretion pathway outer membrane protein H precursor	-2.24856	1.26186e-41
otsR	PA2076	transcriptional regulator, OtsR	-2.22534	7.38388e-13
dsbG	PA2476	thiol:disulfide interchange protein DsbG	-2.21974	1.19877e-18
xcpW	PA3098	general secretion pathway protein J	-2.20906	2.41982e-16
AS2779	PA2768.1	AS2779	-2.2083	8.15565e-08
	PA2154	conserved hypothetical protein	-2.18108	1.26668e-06
xcpV	PA3099	general secretion pathway protein I	-2.17968	4.95693e-18
	PA2135	probable transporter	-2.16437	9.73151e-08
	PA5205	conserved hypothetical protein	-2.15102	2.52134e-32
xcpT	PA3101	general secretion pathway protein G	-2.13732	1.80909e-80
ligD	PA2138	Multifunctional non-homologous end joining protein LigD	-2.12158	6.7884e-05
	PA0189	probable porin	-2.11953	0.0153651
	PA0571	hypothetical protein	-2.0969	4.79073e-16
tle5	PA3487	Tle5	-2.09329	1.66315e-13
	PA1213	hypothetical protein	-2.08876	9.79113e-05
	PA1220	hypothetical protein	-2.08279	3.92404e-11
tli5	PA3488	Tli5	-2.07825	1.42389e-14
cupE4	PA4651	Pilin assembly chaperone CupE4	-2.06639	2.57357e-23
	PA2176	hypothetical protein	-2.06389	6.6443e-14
fhp	PA2664	flavohemoprotein	-2.05844	2.76516e-07
	PA2190	conserved hypothetical protein	-2.05449	1.32095e-29
dsbE	PA2477	thiol:disulfide interchange protein DsbE	-2.04529	6.95889e-11
	PA3459	probable glutamine amidotransferase	-2.04343	9.1184e-44
	PA2345	conserved hypothetical protein	-2.03006	1.09749e-31
cupE1	PA4648	Pilin subunit CupE1	-2.0298	1.17072e-16
xcpS	PA3102	general secretion pathway protein F	-2.01601	1.09199e-57
	PA2751	conserved hypothetical protein	-2.01116	3.87884e-16
	PA0267	hypothetical protein	-1.98356	3.03193e-27
	PA3734	hypothetical protein	-1.98097	3.64177e-17
	PA1211	hypothetical protein	-1.95653	0.000543861
	PA2192	conserved hypothetical protein	-1.92415	0.00137016
	PA2068	probable major facilitator superfamily (MFS) transporter	-1.92378	8.34734e-39
	PA3461	conserved hypothetical protein	-1.92178	2.72809e-38
cupE2	PA4649	Pilin subunit CupE2	-1.91507	1.07452e-11
	PA4589	probable outer membrane protein precursor	-1.9074	1.76131e-10
xcpR	PA3103	general secretion pathway protein E	-1.90592	3.17691e-45
	PA2021	hypothetical protein	-1.90433	1.49005e-14
	PA3518	hypothetical protein	-1.90381	0.00142717
	PA2074	hypothetical protein	-1.89365	0.0119504
	PA2155	probable phospholipase	-1.88426	6.85731e-07
triB	PA0157	Resistance-Nodulation-Cell Division (RND) triclosan efflux membrane fusion protein, TriB	-1.87138	2.26564e-16
mexL	PA3678	MexL	-1.85032	3.16572e-41
cupE5	PA4652	Fimbrial usher protein CupE5	-1.84577	2.01365e-13
	PA3460	probable acetyltransferase	-1.84508	1.07833e-46
qscR	PA1898	quorum-sensing control repressor	-1.83667	0.00187512
triC	PA0158	Resistance-Nodulation-Cell Division (RND) triclosan efflux transporter, TriC	-1.81317	4.19715e-45
triA	PA0156	Resistance-Nodulation-Cell Division (RND) triclosan efflux membrane fusion protein, TriA	-1.81038	4.33466e-26
xcpZ	PA3095	general secretion pathway protein M	-1.81034	5.79824e-05
	PA4877	hypothetical protein	-1.77191	3.00251e-11
ptxR	PA2258	transcriptional regulator PtxR	-1.76532	3.7122e-05
	PA4592	probable outer membrane protein precursor	-1.76214	4.0264e-15
	PA4594	probable ATP-binding component of ABC transporter	-1.7611	1.00136e-11
	PA4593	probable permease of ABC transporter	-1.75401	1.04679e-07
	PA2330	hypothetical protein	-1.72957	6.893e-28
xcpY	PA3096	general secretion pathway protein L	-1.72241	1.04686e-18
xcpQ	PA3105	general secretion pathway protein D	-1.71839	8.10965e-76
	PA4131	probable iron-sulfur protein	-1.70512	5.56075e-107
	PA2777	conserved hypothetical protein	-1.70421	2.87104e-11
	PA3516	probable lyase	-1.69264	0.0369003
	PA2188	probable alcohol dehydrogenase (Zn-dependent)	-1.69039	0.0327031
mpaR	PA4132	MpaR	-1.67792	4.19283e-93
cupE6	PA4653	Adhesin-like protein CupE6	-1.67693	4.56084e-13
	PA2329	probable ATP-binding component of ABC transporter	-1.67642	3.85e-16
	PA1225	FAD-dependent NADPH:quinone reductase	-1.67497	0.0415522
bauA	PA0132	Beta-alanine:pyruvate transaminase	-1.67286	4.02032e-08
opdH	PA0755	cis-aconitate porin OpdH	-1.65816	2.53819e-12
	PA3022	hypothetical protein	-1.63355	6.00916e-36
	PA2022	probable nucleotide sugar dehydrogenase	-1.6334	6.0366e-16
	PA2331	hypothetical protein	-1.63047	7.53005e-89
	PA3519	hypothetical protein	-1.63006	6.71284e-05
	PA4591	hypothetical protein	-1.6297	7.22055e-14
	PA4144	probable outer membrane protein precursor	-1.61626	3.27036e-05
	PA5265	hypothetical protein	-1.5955	9.98033e-08
pcaT	PA0229	dicarboxylic acid transporter PcaT	-1.59263	6.79437e-24
	PA2066	hypothetical protein	-1.58469	2.05543e-24
	PA0855	hypothetical protein	-1.58222	3.24903e-06
katN	PA2185	non-heme catalase KatN	-1.56757	1.39498e-05
	PA0354	conserved hypothetical protein	-1.56405	2.53443e-27
cyoB	PA1318	cytochrome o ubiquinol oxidase subunit I	-1.55232	2.3421e-08
	PA2465	hypothetical protein	-1.54127	0.0324587
	PA0038	hypothetical protein	-1.53549	9.62606e-27
	PA1606	hypothetical protein	-1.52002	6.44444e-08
	PA3893	conserved hypothetical protein	-1.51667	0.00850691
nirA	PA4130	ferredoxin-dependent nitrite reductase, NirA	-1.50231	1.31141e-133
nasT	PA1785	NasT	-1.49615	0.0171604
	PA0810	probable haloacid dehalogenase	-1.49505	1.80949e-11
xcpP	PA3104	secretion protein XcpP	-1.49235	3.41889e-26
xcpX	PA3097	general secretion pathway protein K	-1.48804	1.68527e-16
	PA1111	hypothetical protein	-1.48207	0.000110737
	PA1407	hypothetical protein	-1.47917	8.74666e-07
	PA1243	probable sensor/response regulator hybrid	-1.46353	4.00853e-22
	PA5181	probable oxidoreductase	-1.45602	5.37855e-08
	PA3369	hypothetical protein	-1.455	2.4525e-10
	PA2178	hypothetical protein	-1.45372	5.03097e-12
	PA4039	hypothetical protein	-1.44931	0.033883
flp	PA4306	Type IVb pilin, Flp	-1.44529	0.000157892
amiA	PA5538	N-acetylmuramoyl-L-alanine amidase	-1.43913	0.00338288
vgrG2a	PA1511	VgrG2a	-1.43901	0.000140993
laoB	PA0365	LaoB	-1.43425	4.66312e-08
	PA5264	hypothetical protein	-1.42719	4.48735e-07
	PA1689	conserved hypothetical protein	-1.42198	7.56698e-46
	PA1212	probable major facilitator superfamily (MFS) transporter	-1.40184	1.82599e-07
	PA3598	conserved hypothetical protein	-1.39724	0.00417372
	PA1605	hypothetical protein	-1.39525	3.22397e-14
	PA2328	hypothetical protein	-1.37756	5.07895e-25
laoC	PA0366	LaoC	-1.35682	7.83634e-11
phzH	PA0051	potential phenazine-modifying enzyme	-1.3536	1.2097e-28
	PA0399	cystathionine beta-synthase	-1.35325	3.34635e-19
	PA2067	probable hydrolase	-1.35081	1.0919e-18
	PA4384	hypothetical protein	-1.34687	1.64829e-08
	PA0159	probable transcriptional regulator	-1.33517	3.1215e-06
	PA2327	probable permease of ABC transporter	-1.33188	8.21786e-27
	PA4129	hypothetical protein	-1.32862	1.29094e-92
	PA3795	probable oxidoreductase	-1.31887	3.3488e-15
hsbR	PA3346	HptB-dependent secretion and biofilm regulator HsbR	-1.31181	2.71152e-37
	PA1932	probable hydroxylase molybdopterin-containing subunit	-1.30456	4.58248e-05
	PA0369	Uncharacterized protein	-1.30193	0.00486446
hsbA	PA3347	HptB-dependent secretion and biofilm anti anti-sigma factor HsbA	-1.30191	4.52628e-28
tadD	PA4299	TadD	-1.29991	9.85972e-12
	PA3249	probable transcriptional regulator	-1.28893	3.85717e-06
opdC	PA0162	histidine porin OpdC	-1.28504	0.0143004
	PA4785	probable acyl-CoA thiolase	-1.27634	2.90601e-18
plaB	PA2927	phospholipase B	-1.27429	1.47556e-12
	PA1287	probable glutathione peroxidase	-1.27374	9.08695e-27
	PA4188	conserved hypothetical protein	-1.26816	0.0130805
	PA5290	conserved hypothetical protein	-1.25965	1.83883e-07
cyoA	PA1317	cytochrome o ubiquinol oxidase subunit II	-1.25418	0.000294618
phaC1	PA5056	poly(3-hydroxyalkanoic acid) synthase 1	-1.25025	4.27755e-18
	PA2196	TetR family transcriptional regulator	-1.24352	1.69241e-09
	PA2531	probable aminotransferase	-1.24108	0.0217233
	PA2189	hypothetical protein	-1.23932	0.00300156
	PA0160	hypothetical protein	-1.2386	0.00496808
	PA0400	probable cystathionine gamma-lyase	-1.23773	6.26565e-13
fumC2	PA0854	fumarate hydratase	-1.233	1.93053e-24
copA1	PA3920	CopA1	-1.22471	3.60041e-09
	PA2831	conserved hypothetical protein	-1.22268	2.21722e-13
	PA3292	hypothetical protein	-1.21796	6.32278e-09
	PA4822	hypothetical protein	-1.21683	0.0260209
tadA	PA4302	TadA ATPase	-1.21504	2.39468e-19
tli1	PA3291	Tli1	-1.21489	1.67954e-09
tadZ	PA4303	TadZ	-1.21357	2.38527e-17
cyoC	PA1319	cytochrome o ubiquinol oxidase subunit III	-1.21159	3.39558e-05
	PA1114	hypothetical protein	-1.20856	6.65888e-07
	PA0730	probable transferase	-1.1973	2.31658e-06
	PA4345	hypothetical protein	-1.19409	2.16343e-21
	PA0570	hypothetical protein	-1.18225	0.00130386
	PA1939	hypothetical protein	-1.17281	3.41809e-14
tadC	PA4300	TadC	-1.17187	2.15541e-15
laoA	PA0364	LaoA	-1.16591	4.88029e-07
kinB	PA5484	KinB	-1.16232	3.96092e-16
	PA1408	hypothetical protein	-1.1622	9.07885e-17
	PA4974	probable outer membrane protein precursor	-1.15919	2.74307e-20
	PA2564	hypothetical protein	-1.15376	2.59792e-96
	PA1873	hypothetical protein	-1.1532	0.00558466
	PA2708	hypothetical protein	-1.14531	1.05032e-06
mexG	PA4205	hypothetical protein	-1.14139	4.59984e-08
	PA4394	conserved hypothetical protein	-1.13888	3.02365e-18
	PA3962	hypothetical protein	-1.13737	1.1349e-10
plcR	PA0843	phospholipase accessory protein PlcR precursor	-1.13253	0.00392249
cls	PA5394	cardiolipin synthase	-1.13162	2.62196e-08
	PA0737	hypothetical protein	-1.12789	0.000667575
arnT	PA3556	inner membrane L-Ara4N transferase ArnT	-1.12385	0.000750233
	PA2197	conserved hypothetical protein	-1.1195	1.08599e-06
	PA4311	conserved hypothetical protein	-1.1123	4.13563e-23
	PA0060	conserved hypothetical protein	-1.10305	7.23039e-15
citA	PA5476	citrate transporter	-1.10008	2.21227e-17
	PA5424	conserved hypothetical protein	-1.09927	1.61565e-19
	PA0709	hypothetical protein	-1.0973	3.71132e-07
	PA4786	probable short-chain dehydrogenase	-1.09583	9.86018e-24
	PA4925	conserved hypothetical protein	-1.09232	7.76251e-13
speC	PA4519	ornithine decarboxylase	-1.08998	1.29046e-18
	PA3457	hypothetical protein	-1.08827	1.69824e-06
rcpA	PA4304	RcpA	-1.08363	2.32907e-15
wbpM	PA3141	nucleotide sugar epimerase/dehydratase WbpM	-1.07882	6.29963e-11
tli5b2	PA5087	type VI secretion lipase immunity protein, Tli5b2	-1.07458	1.82917e-06
	PA0554	hypothetical protein	-1.07166	0.000327402
betT2	PA5291	BetT2	-1.06665	1.2031e-18
wbpH	PA3149	probable glycosyltransferase WbpH	-1.05434	1.75232e-13
tle5b	PA5089	type VI secretion phospholipase D effector Tle5b	-1.0431	1.57706e-05
algB	PA5483	two-component response regulator AlgB	-1.03927	6.19417e-13
rmlB	PA5161	dTDP-D-glucose 4,6-dehydratase	-1.03251	3.82618e-26
	PA4312	conserved hypothetical protein	-1.03173	6.69876e-18
flgB	PA1077	flagellar basal-body rod protein FlgB	-1.03136	7.44569e-05
	PA0853	probable oxidoreductase	-1.03102	4.43683e-19
pelB	PA3063	PelB	-1.02659	0.0442736
ambA	PA2306	AmbA	-1.02592	0.00174044
proE	PA5295	ProE	-1.02228	5.03081e-13
arnD	PA3555	ArnD	-1.01025	0.00222679
	PA0489	probable phosphoribosyl transferase	-1.00949	6.69149e-08
tli5b3	PA5088	type VI secretion lipase immunity protein, Tli5b3	-1.00576	1.63433e-07
	PA4620	hypothetical protein	1.00345	1.72325e-11
	PA4541.2	tRNA-Pro	1.00518	3.62782e-08
	PA3884	hypothetical protein	1.00736	3.77448e-07
	PA5275	conserved hypothetical protein	1.00742	0.0132473
	PA3925	probable acyl-CoA thiolase	1.00978	8.45682e-10
	PA4072	probable amino acid permease	1.01277	1.23385e-12
	PA4541.3	tRNA-Asn	1.01315	3.52171e-08
	PA3500	conserved hypothetical protein	1.01737	0.00396434
narL	PA3879	two-component response regulator NarL	1.02142	0.000433952
	PA2338	probable binding protein component of ABC maltose/mannitol transporter	1.0277	0.00792142
	PA2567	hypothetical protein	1.029	2.17534e-16
fprA	PA3397	FprA	1.03762	3.82221e-29
	PA5544	conserved hypothetical protein	1.0428	1.87642e-06
	PA2204	putative binding protein component of ABC transporter	1.04672	1.41368e-11
	PA2462	hypothetical protein	1.05059	1.26595e-06
	PA5096	probable binding protein component of ABC transporter	1.05403	0.000190972
nagR	PA3757	Transcriptional regulator of N-Acetylglucosamine catabolism operon	1.05414	0.010472
odsT	PA1288	oxylipin transporter	1.05514	5.68203e-26
	PA0742	hypothetical protein	1.05858	0.0201965
dguC	PA5082	DguC	1.0618	6.81687e-17
	PA1075	hypothetical protein	1.06338	2.86968e-11
rbsC	PA1948	membrane protein component of ABC ribose transporter	1.06885	0.00198134
	PA2111	hypothetical protein	1.06896	5.45182e-07
hpaA	PA4091	4-hydroxyphenylacetate 3-monooxygenase large chain	1.07752	3.03882e-08
	PA3718	probable major facilitator superfamily (MFS) transporter	1.07785	0.0147617
	PA3368.1	tRNA-Arg	1.08121	0.0152447
pstS	PA5369	guanosine-3',5'-bis(diphosphate) 3'-pyrophosphohydrolase	1.08462	9.07567e-14
antB	PA2513	anthranilate dioxygenase small subunit	1.09309	0.00158402
hutR	PA3174	HutR	1.09363	4.9043e-07
ftnA	PA4235	bacterial ferritin	1.10452	4.27943e-52
gntR	PA2320	transcriptional regulator GntR	1.10561	7.44459e-05
tagJ1	PA0086	TagJ1	1.10919	0.00185802
dguB	PA5083	Rid2 subfamily protein	1.11067	0.0458326
	PA2002	conserved hypothetical protein	1.11069	1.54793e-12
	PA1740	hypothetical protein	1.1113	0.00932689
dppA4	PA4502	probable binding protein component of ABC transporter	1.11605	2.34072e-09
	PA2110	hypothetical protein	1.11791	2.35452e-05
hasAp	PA3407	heme acquisition protein HasAp	1.119	0.00274682
braG	PA1070	branched-chain amino acid transport protein BraG	1.12519	7.22231e-11
aroE	PA0025	shikimate dehydrogenase	1.12648	3.33752e-08
	PA2109	hypothetical protein	1.12767	9.91899e-07
	PA4516	hypothetical protein	1.12844	0.00969336
	PA3271	probable two-component sensor	1.13017	3.10416e-26
	PA2114	probable major facilitator superfamily (MFS) transporter	1.13862	1.19988e-30
hpaC	PA4092	4-hydroxyphenylacetate 3-monooxygenase small chain	1.13906	1.84905e-08
P5	PA0836.1	P5	1.14	0.0120861
	PA3501	hypothetical protein	1.14114	0.0180804
	PA4801	hypothetical protein	1.14367	0.0373064
vreR	PA0676	sigma factor regulator, VreR	1.15067	0.00026411
	PA3510	hypothetical protein	1.15077	0.0377869
	PA1747	hypothetical protein	1.15224	1.50626e-06
	PA4126	probable major facilitator superfamily (MFS) transporter	1.16051	1.07219e-07
	PA0200	hypothetical protein	1.16402	1.38423e-15
	PA5436	probable biotin carboxylase subunit of a transcarboxylase	1.17418	7.43544e-19
braD	PA1073	branched-chain amino acid transport protein BraD	1.17539	2.16536e-10
braC	PA1074	branched-chain amino acid transport protein BraC	1.17628	6.76025e-14
	PA4073	probable aldehyde dehydrogenase	1.1821	3.29719e-12
gcbA	PA4843	GcbA	1.18247	1.09601e-13
hutH	PA5098	histidine ammonia-lyase	1.19358	0.0272969
	PA4621	probable oxidoreductase	1.20134	5.20921e-17
	PA1051	probable transporter	1.20488	1.94118e-07
antA	PA2512	anthranilate dioxygenase large subunit	1.20755	3.10849e-10
	PA2911	probable TonB-dependent receptor	1.21155	0.00168232
	PA0097	hypothetical protein	1.21686	0.0492314
oprG	PA4067	Outer membrane protein OprG precursor	1.21958	8.7429e-15
ddaH	PA1195	dimethylarginine dimethylaminohydrolase DdaH	1.22141	1.31606e-35
	PA1147	probable amino acid permease	1.23182	8.06097e-06
	PA1410	probable periplasmic spermidine/putrescine-binding protein	1.236	0.000172313
	PA0789	probable amino acid permease	1.23899	2.51465e-36
	PA2112	conserved hypothetical protein	1.24008	1.01577e-16
opdO	PA2113	pyroglutamate porin OpdO	1.24118	1.45835e-15
	PA3209	conserved hypothetical protein	1.24723	0.00148621
	PA0700	hypothetical protein	1.25019	0.0332439
rubA1	PA5351	Rubredoxin 1	1.25212	7.79807e-35
bapF	PA1486	beta-peptidyl aminopeptidase	1.2558	7.99406e-06
femI	PA1912	ECF sigma factor, FemI	1.26366	0.00797791
	PA3441	probable molybdopterin-binding protein	1.26924	0.00125426
	PA1485	probable amino acid permease	1.2714	1.13529e-06
	PA4610	hypothetical protein	1.27416	0.000202991
	PA5097	probable amino acid permease	1.28789	0.000791901
hemF	PA0024	coproporphyrinogen III oxidase, aerobic	1.28976	5.95924e-20
	PA3431	conserved hypothetical protein	1.2938	1.30479e-16
	PA2538	hypothetical protein	1.29503	0.00183732
	PA0321	acetylpolyamine amidohydrolase	1.2959	0.00837319
glcE	PA5354	glycolate oxidase subunit GlcE	1.29815	7.43263e-173
	PA1913	hypothetical protein	1.30036	1.04083e-34
gntK	PA2321	GntK	1.30385	5.77035e-05
	PA1507	probable transporter	1.31071	2.85103e-18
oprQ	PA2760	OprQ	1.31719	2.53798e-14
	PA4148	probable short-chain dehydrogenase	1.32064	0.0175293
pauB3	PA2776	FAD-dependent oxidoreductase	1.32613	1.5094e-11
braF	PA1071	branched-chain amino acid transport protein BraF	1.32667	5.77703e-11
	PA3432	hypothetical protein	1.32724	1.35979e-21
	PA2625	conserved hypothetical protein	1.3368	0.00762218
	PA3568	probable acetyl-coa synthetase	1.34129	9.28162e-07
ccpR	PA4587	cytochrome c551 peroxidase precursor	1.35218	3.13542e-12
	PA5435	probable transcarboxylase subunit	1.35866	2.36068e-23
amiE	PA3366	aliphatic amidase	1.36403	4.249e-13
	PA4467	hypothetical protein	1.36587	0.0415606
	PA3577	hypothetical protein	1.37228	0.00311636
lipA	PA2862	lactonizing lipase precursor	1.38052	0.000123616
braE	PA1072	branched-chain amino acid transport protein BraE	1.38643	8.16019e-08
mdcC	PA0210	malonate decarboxylase delta subunit	1.39504	5.54225e-05
mtlD	PA2342	mannitol dehydrogenase	1.39585	0.0455354
	PA3880	conserved hypothetical protein	1.39863	3.94863e-13
	PA1997	probable AMP-binding enzyme	1.40399	1.45787e-13
glcF	PA5353	glycolate oxidase subunit GlcF	1.40758	9.9211e-144
	PA2041	Amino acid permease	1.40909	2.95551e-26
	PA4683	hypothetical protein	1.41249	2.46607e-32
	PA1974	hypothetical protein	1.42239	0.0139886
idh	PA2624	isocitrate dehydrogenase	1.42747	9.62207e-16
	PA4071	hypothetical protein	1.44904	2.97828e-09
	PA3824.1	tRNA-Leu	1.45073	3.0349e-06
putP	PA0783	sodium/proline symporter PutP	1.46522	6.49074e-26
	PA2840	probable ATP-dependent RNA helicase	1.47424	8.2112e-43
	PA0047	hypothetical protein	1.47513	0.0132811
	PA1519	probable transporter	1.47934	0.000848606
	PA3503	hypothetical protein	1.50864	0.0146083
	PA3282	hypothetical protein	1.51624	0.000192924
	PA1791	hypothetical protein	1.51648	2.56615e-10
	PA4389	3-oxacyl-acyl carrier protein reductase	1.57939	7.06352e-97
	PA1608	probable chemotaxis transducer	1.58459	9.32465e-26
	PA3871	probable peptidyl-prolyl cis-trans isomerase, PpiC-type	1.58767	0.000456595
	PA2662	conserved hypothetical protein	1.60201	0.00302221
mhr	PA1673	microoxic hemerythrin, Mhr	1.60335	1.81033e-17
	PA1418	probable sodium:solute symport protein	1.60692	0.0262045
	PA5352	conserved hypothetical protein	1.61994	1.89779e-106
hasI	PA3410	HasI	1.62001	0.00881938
	PA4153	2,3-butanediol dehydrogenase	1.65059	0.000147935
	PA3720	hypothetical protein	1.65253	3.65881e-09
	PA1394	hypothetical protein	1.66874	0.028399
	PA4150	probable dehydrogenase E1 component	1.66995	0.0393744
	PA5470	probable peptide chain release factor	1.68815	0.00616392
narH	PA3874	respiratory nitrate reductase beta chain	1.69042	8.68633e-08
	PA4152	probable hydrolase	1.7029	0.00737371
	PA2340	probable binding-protein-dependent maltose/mannitol transport protein	1.70592	0.00138037
hasS	PA3409	HasS	1.71945	0.00163884
lldP	PA4770	L-lactate permease	1.72471	2.40577e-20
	PA3709	probable major facilitator superfamily (MFS) transporter	1.72817	4.30778e-45
mdcE	PA0212	malonate decarboxylase gamma subunit	1.75839	2.98162e-14
eat	PA4023	ethanolamine transporter, Eat	1.76	1.28594e-09
	PA2541	probable CDP-alcohol phosphatidyltransferase	1.77857	3.43078e-09
	PA2536	probable phosphatidate cytidylyltransferase	1.79497	3.03829e-06
hdhA	PA4022	hydrazone dehydrogenase, HdhA	1.80869	2.04597e-17
	PA2537	probable acyltransferase	1.8225	1.40066e-06
	PA0046	hypothetical protein	1.83226	1.13676e-07
	PA2679	hypothetical protein	1.83942	1.75232e-13
gltS	PA3176	glutamate/sodium ion symporter, GltS	1.84729	3.91541e-07
	PA3781	probable transporter	1.85281	2.5287e-05
lhpP	PA1260	ABC transporter periplasmic-binding protein, LhpP	1.86482	1.10756e-05
	PA3365	probable chaperone	1.88558	1.07117e-30
	PA2463	hypothetical protein	1.89041	3.09518e-07
amiR	PA3363	aliphatic amidase regulator	1.90386	1.2576e-26
hxuI	PA1300	HxuI	1.92138	0.0324775
	PA2341	probable ATP-binding component of ABC maltose/mannitol transporter	1.92161	0.00276365
dctM	PA5169	DctM	1.93363	8.14679e-37
	PA0209	conserved hypothetical protein	1.94664	2.97063e-07
amiC	PA3364	aliphatic amidase expression-regulating protein	1.94789	3.16468e-26
mdcA	PA0208	malonate decarboxylase alpha subunit	1.97228	1.14476e-23
hutE	PA3175	HutE	1.976	1.74171e-13
fpvA	PA2398	ferripyoverdine receptor	1.97767	3.91347e-12
	PA0045	hypothetical protein	1.9914	3.03611e-17
	PA3232	probable nuclease	1.9977	9.15643e-10
narJ	PA3873	respiratory nitrate reductase delta chain	2.00773	1.4176e-07
	PA0563	conserved hypothetical protein	2.01037	4.32612e-17
ctpL	PA4844	CtpL	2.03464	2.98471e-16
dctQ	PA5168	DctQ	2.03555	1.13396e-38
dctA	PA1183	C4-dicarboxylate transport protein	2.04375	9.71331e-34
eddA	PA3910	Extracelullar DNA degradation protein, EddA	2.04531	1.85417e-08
	PA0435	hypothetical protein	2.05654	5.85336e-11
gntP	PA2322	GntP	2.06978	3.22495e-05
ccoQ2	PA1555.1	Cytochrome c oxidase, cbb3-type, CcoQ subunit	2.09134	3.34635e-19
eraR	PA1980	response regulator EraR	2.10941	0.000143587
ccoP2	PA1555	Cytochrome c oxidase, cbb3-type, CcoP subunit	2.10954	3.00426e-20
	PA3913	probable protease	2.16346	2.14765e-29
opdD	PA4501	Glycine-glutamate dipeptide porin OpdP	2.16371	2.49729e-15
	PA3383	binding protein component of ABC phosphonate transporter	2.16905	0.00757177
dctP	PA5167	DctP	2.20868	1.15175e-79
opmD	PA4208	probable outer membrane protein precursor	2.22897	0.0241328
	PA4514	probable outer membrane receptor for iron transport	2.24616	5.54992e-08
gbuA	PA1421	guanidinobutyrase	2.248	4.95549e-05
ccoO2	PA1556	Cytochrome c oxidase, cbb3-type, CcoO subunit	2.24855	4.92565e-19
	PA4895	probable transmembrane sensor	2.25658	0.0215269
	PA3362	hypothetical protein	2.2899	6.18775e-30
femR	PA1911	sigma factor regulator, FemR	2.29339	0.014961
	PA2539	conserved hypothetical protein	2.30242	1.22074e-06
	PA4149	conserved hypothetical protein	2.30344	0.0221282
	PA2540	conserved hypothetical protein	2.32248	0.000881773
armR	PA3719	antirepressor for MexR, ArmR	2.33766	0.0124533
ccoN2	PA1557	Cytochrome c oxidase, cbb3-type, CcoN subunit	2.35897	1.35979e-21
	PA3284	hypothetical protein	2.39121	4.14562e-38
narG	PA3875	respiratory nitrate reductase alpha chain	2.43903	1.35341e-24
opdQ	PA3038	OpdQ	2.45346	2.21262e-16
narI	PA3872	respiratory nitrate reductase gamma chain	2.48839	3.79435e-15
narK2	PA3876	nitrite extrusion protein 2	2.51967	1.29518e-11
	PA3447	probable ATP-binding component of ABC transporter	2.53927	0.0339413
	PA3912	conserved hypothetical protein	2.55627	3.98493e-44
	PA0434	hypothetical protein	2.59235	8.75701e-18
	PA3911	conserved hypothetical protein	2.63351	5.50337e-32
	PA5445	probable coenzyme A transferase	2.67163	4.30276e-18
	PA0526	hypothetical protein	2.69391	1.0587e-10
nosR	PA3391	regulatory protein NosR	2.72809	9.01488e-20
	PA2339	probable binding-protein-dependent maltose/mannitol transport protein	2.74011	1.57462e-06
	PA2636	hypothetical protein	2.74361	0.0142317
	PA2085	probable ring-hydroxylating dioxygenase small subunit	2.75759	0.0474961
nirQ	PA0520	regulatory protein NirQ	2.7826	8.46081e-08
	PA0433	hypothetical protein	2.85974	1.19205e-10
	PA1755	hypothetical protein	2.86154	2.27957e-78
	PA3283	conserved hypothetical protein	2.96218	3.46068e-30
	PA4637	hypothetical protein	2.99731	3.04147e-31
	PA4290	probable chemotaxis transducer	3.06931	1.51831e-21
	PA3233	hypothetical protein	3.30544	1.25977e-11
narK1	PA3877	nitrite extrusion protein 1	3.54584	5.26869e-09
	PA1333	hypothetical protein	3.56201	6.20138e-73
	PA1620	hypothetical protein	3.57782	0.0135527
acsA	PA0887	acetyl-coenzyme A synthetase	3.65119	8.12172e-13
	PA2348	conserved hypothetical protein	3.74614	0.0145672
	PA3234	probable sodium:solute symporter	3.87214	1.59472e-24
	PA3235	conserved hypothetical protein	3.89514	1.16481e-30
	PA4630	hypothetical protein	3.9116	1.44083e-73
	PA1332	hypothetical protein	3.95936	2.02618e-107
	PA0213	hypothetical protein	4.20966	0.000595528
	PA0521	probable cytochrome c oxidase subunit	4.34164	9.65681e-09
	PA0522	hypothetical protein	4.4582	3.4671e-10
nirN	PA0509	NirN	4.55044	4.3582e-52
nirF	PA0516	heme d1 biosynthesis protein NirF	4.62773	3.53452e-70
nirG	PA0513	NirG	4.70817	5.1371e-41
nirS	PA0519	nitrite reductase precursor	4.71862	1.61799e-24
norC	PA0523	nitric-oxide reductase subunit C	4.74212	3.96119e-16
nirL	PA0514	heme d1 biosynthesis protein NirL	4.75826	8.6558e-45
	PA0515	probable transcriptional regulator	4.76189	2.5109e-60
nirH	PA0512	NirH	4.76874	2.75168e-86
nirJ	PA0511	heme d1 biosynthesis protein NirJ	4.79764	4.53924e-77
nirE	PA0510	NirE	4.82061	6.75561e-44
nirC	PA0517	probable c-type cytochrome precursor	5.16598	4.49905e-65
nirM	PA0518	cytochrome c-551 precursor	5.37141	5.98047e-70
norB	PA0524	nitric-oxide reductase subunit B	5.80295	8.47434e-18
nosL	PA3396	NosL protein	6.20772	7.85542e-78
nosZ	PA3392	nitrous-oxide reductase precursor	6.59443	7.35969e-30
nosD	PA3393	NosD protein	6.60407	3.65283e-120
nosF	PA3394	NosF protein	6.87032	9.94104e-59
nosY	PA3395	NosY protein	6.9607	3.1851e-91
	PA0525	probable dinitrification protein NorD	7.54025	5.15252e-24
